# Phylogenomic analyses of Alismatales shed light into adaptations to aquatic environments

**DOI:** 10.1101/2021.11.17.467373

**Authors:** Ling-Yun Chen, Bei Lu, Diego F. Morales-Briones, Michael L. Moody, Fan Liu, Guang-Wan Hu, Chien-Hsun Huang, Jin-Ming Chen, Qing-Feng Wang

## Abstract

Land plants first evolved from freshwater algae, and flowering plants returned to water as early as the Cretaceous and multiple times subsequently. Alismatales is the largest clade of aquatic angiosperms including all marine angiosperms, as well as terrestrial plants. We used Alismatales to explore plant adaptation to aquatic environments by analyzing a data set that included 95 samples (89 Alismatales species) covering four genomes and 91 transcriptomes (59 generated in this study). To provide a basis for investigating adaptation, we assessed phylogenetic conflict and whole-genome duplication (WGD) events in Alismatales. We recovered a relationship for the three main clades in Alismatales as (Tofieldiaceae, Araceae) *+* core Alismatids. We also found phylogenetic conflict among the backbone of the three main clades that could be explained by incomplete lineage sorting and introgression. Overall, we identified 18 putative WGD events across Alismatales. One of them occurred at the most recent common ancestor of core Alismatids, and three occurred at seagrass lineages. We also found that lineage and life-form were both important for different evolutionary patterns for the genes related to freshwater and marine adaptation. For example, several light or ethylene-related genes were lost in the seagrass Zosteraceae, but are present in other seagrasses and freshwater species. Stomata-related genes were lost in both submersed freshwater species and seagrasses. Nicotianamine synthase genes, which are important in iron intake, expanded in both submersed freshwater species and seagrasses. Our results advance the understanding of the adaptation to aquatic environments and whole-genome duplications using phylogenomics.
