## Supplementary Tables S9 for "Phylogenomic analyses of Alismatales shed light into adaptations to aquatic environments": Table S9a. KO_enrich3.xlsx

### Sheet: TE.TS.TM enrichment
1	2	3	4	5	6	7
TE∩TS∩TM	(TS∩TM)∖(TE)	(TE∩TM)∖(TS)	(TM)∖(TE∪TS)	(TE∩TS)∖(TM)	(TS)∖(TE∪TM)	(TE)∖(TS∪TM)
20	10	9	31	33	107	119
ko:K00235	ko:K03235	ko:K00679	ko:K00660	ko:K00264	ko:K00234	ko:K00218
ko:K00327	ko:K05953	ko:K00960	ko:K00814	ko:K00430	ko:K00416	ko:K00281
ko:K01578	ko:K08856	ko:K05278	ko:K01792	ko:K00658	ko:K00464	ko:K00297
ko:K02877	ko:K09561	ko:K05761	ko:K02155	ko:K01087	ko:K00507	ko:K00487
ko:K02878	ko:K09716	ko:K05768	ko:K02209	ko:K01637	ko:K00627	ko:K00654
ko:K02967	ko:K17911	ko:K11724	ko:K02321	ko:K01638	ko:K00656	ko:K00799
ko:K02977	ko:K19951	ko:K11821	ko:K02492	ko:K02634	ko:K00688	ko:K00826
ko:K02986	ko:K20166	ko:K12200	ko:K02540	ko:K03834	ko:K00706	ko:K00895
ko:K06167	ko:K20724	ko:K17913	ko:K02541	ko:K04628	ko:K00850	ko:K00951
ko:K06867	ko:K22246		ko:K02542	ko:K08341	ko:K00995	ko:K01179
ko:K07428			ko:K03164	ko:K09488	ko:K01510	ko:K01303
ko:K07950			ko:K07195	ko:K09512	ko:K01640	ko:K01551
ko:K09555			ko:K07904	ko:K09553	ko:K01652	ko:K01601
ko:K11188			ko:K08912	ko:K10664	ko:K01802	ko:K01674
ko:K12123			ko:K09326	ko:K10757	ko:K01809	ko:K01723
ko:K13425			ko:K09864	ko:K10845	ko:K02112	ko:K01762
ko:K15406			ko:K10727	ko:K11159	ko:K02723	ko:K02145
ko:K17968			ko:K11270	ko:K12930	ko:K02868	ko:K02262
ko:K21442			ko:K11985	ko:K13267	ko:K02894	ko:K02694
ko:K22255			ko:K13203	ko:K13269	ko:K02896	ko:K02701
			ko:K13407	ko:K13435	ko:K02908	ko:K02705
			ko:K13428	ko:K14270	ko:K02920	ko:K02717
			ko:K14696	ko:K14943	ko:K02947	ko:K02721
			ko:K14840	ko:K15787	ko:K02951	ko:K02880
			ko:K15308	ko:K17605	ko:K02957	ko:K02930
			ko:K19748	ko:K17854	ko:K02960	ko:K02940
			ko:K20768	ko:K19038	ko:K02971	ko:K02969
			ko:K20769	ko:K20665	ko:K02973	ko:K02982
			ko:K21248	ko:K20666	ko:K02975	ko:K02993
			ko:K22068	ko:K20721	ko:K02978	ko:K03017
			ko:K22321	ko:K21707	ko:K02991	ko:K03163
				ko:K22013	ko:K02992	ko:K03260
				ko:K22138	ko:K03689	ko:K03327
					ko:K03767	ko:K03357
					ko:K03940	ko:K03531
					ko:K04097	ko:K03541
					ko:K04421	ko:K03671
					ko:K04506	ko:K03676
					ko:K04730	ko:K03680
					ko:K04794	ko:K04124
					ko:K05353	ko:K05298
					ko:K05402	ko:K05356
					ko:K05863	ko:K05674
					ko:K06224	ko:K05766
					ko:K06269	ko:K06124
					ko:K06678	ko:K06185
					ko:K06816	ko:K06215
					ko:K07192	ko:K06910
					ko:K07243	ko:K06997
					ko:K07905	ko:K07252
					ko:K08498	ko:K08235
					ko:K09287	ko:K08248
					ko:K09522	ko:K08472
					ko:K09565	ko:K08874
					ko:K10442	ko:K08908
					ko:K10446	ko:K09201
					ko:K10457	ko:K09286
					ko:K10587	ko:K09519
					ko:K10599	ko:K10639
					ko:K11000	ko:K10683
					ko:K11101	ko:K10688
					ko:K11129	ko:K10747
					ko:K11145	ko:K10798
					ko:K11253	ko:K11251
					ko:K11294	ko:K11252
					ko:K11801	ko:K11254
					ko:K12251	ko:K11380
					ko:K12472	ko:K11422
					ko:K12621	ko:K11682
					ko:K12741	ko:K12116
					ko:K12823	ko:K12189
					ko:K12873	ko:K12836
					ko:K13260	ko:K12896
					ko:K13288	ko:K13172
					ko:K13291	ko:K13227
					ko:K14079	ko:K13248
					ko:K14332	ko:K13264
					ko:K14643	ko:K13289
					ko:K14775	ko:K13448
					ko:K14802	ko:K13679
					ko:K15113	ko:K14026
					ko:K15188	ko:K14156
					ko:K15280	ko:K14329
					ko:K15639	ko:K14413
					ko:K15718	ko:K14488
					ko:K16224	ko:K14492
					ko:K17080	ko:K14509
					ko:K17279	ko:K14515
					ko:K17579	ko:K14821
					ko:K17777	ko:K14837
					ko:K17780	ko:K15014
					ko:K17808	ko:K15365
					ko:K17912	ko:K15472
					ko:K17917	ko:K15919
					ko:K18060	ko:K16085
					ko:K19044	ko:K16166
					ko:K19363	ko:K16240
					ko:K19761	ko:K16276
					ko:K20011	ko:K16281
					ko:K20352	ko:K17338
					ko:K20416	ko:K17362
					ko:K20624	ko:K17398
					ko:K20725	ko:K17402
					ko:K20782	ko:K17680
					ko:K21354	ko:K17893
					ko:K22155	ko:K18134
					ko:K22156	ko:K18709
						ko:K18810
						ko:K18883
						ko:K19037
						ko:K20278
						ko:K20551
						ko:K20618
						ko:K20720
						ko:K21893
						ko:K21894
						ko:K21926
						ko:K22128
						ko:K22262

### Sheet: 20 TE∩TS∩TM enrich
KO	Term	Gene count				The number of statistical tests (hypergbin, phyloglmbin, hypergcn and phyloglmcn) showing a significant difference(P value < 0.05) among different life-forms*
						Terrestrail vs. Emergent		Terrestrial vs. Submersed		Terrestrail vs. Marine		Emergent vs. Submersed		Emergent vs. Marine		Submersed vs. Marine
		Terrestrail	Emergent	Submersed	Marine	Enrichment	Depletion	Enrichment	Depletion	Enrichment	Depletion	Enrichment	Depletion	Enrichment	Depletion	Enrichment	Depletion
ko:K00235	SDHB, SDH2; succinate dehydrogenase (ubiquinone) iron-sulfur subunit [EC:1.3.5.1]	18	118	62	54	3	0	2	0	2	0	0	0	0	0	0	0
ko:K00327	POR; NADPH-ferrihemoprotein reductase [EC:1.6.2.4]	54	145	82	73	2	0	2	0	2	0	0	0	1	0	1	0
ko:K01578	MLYCD; malonyl-CoA decarboxylase [EC:4.1.1.9]	2	39	26	14	4	0	3	0	2	0	0	0	0	0	0	1
ko:K02877	RP-L15e, RPL15; large subunit ribosomal protein L15e	22	92	126	38	2	0	2	0	2	0	2	0	0	0	0	1
ko:K02878	RP-L16, MRPL16, rplP; large subunit ribosomal protein L16	1	35	26	11	4	0	4	0	2	0	0	0	0	0	0	1
ko:K02967	RP-S2, MRPS2, rpsB; small subunit ribosomal protein S2	2	38	25	19	3	0	4	0	4	0	0	0	0	0	0	0
ko:K02977	RP-S27Ae, RPS27A, UBA80; ubiquitin-small subunit ribosomal protein S27Ae	26	89	87	36	2	0	2	0	2	0	1	0	0	0	0	1
ko:K02986	RP-S4, rpsD; small subunit ribosomal protein S4	3	126	73	43	4	0	4	0	4	0	0	0	0	0	0	0
ko:K06167	phnP; phosphoribosyl 1,2-cyclic phosphate phosphodiesterase [EC:3.1.4.55]	6	30	32	35	2	0	3	0	4	0	1	0	2	0	1	0
ko:K06867	K06867; uncharacterized protein	5	31	19	14	2	0	2	0	2	0	0	0	0	0	0	0
ko:K07428	CYP4X; cytochrome P450 family 4 subfamily X [EC:1.14.14.1]	6	63	38	27	4	0	3	0	2	0	0	0	0	1	0	1
ko:K07950	ARL5B; ADP-ribosylation factor-like protein 5B	9	45	26	16	3	0	2	0	2	0	0	0	0	0	0	0
ko:K09555	BAG1; BCL2-associated athanogene 1	13	91	32	24	4	0	2	0	2	0	0	1	0	0	0	0
ko:K11188	PRDX6; peroxiredoxin 6 [EC:1.11.1.7 1.11.1.27 3.1.1.-]	11	81	45	26	4	0	2	0	2	0	0	0	0	0	0	0
ko:K12123	PHYE; phytochrome E	0	10	16	16	2	0	3	0	3	0	2	0	2	0	0	0
ko:K13425	WRKY22; WRKY transcription factor 22	31	125	84	44	2	0	3	0	2	0	0	0	0	0	0	1
ko:K15406	WSD1; wax-ester synthase / diacylglycerol O-acyltransferase [EC:2.3.1.75 2.3.1.20]	9	64	21	17	2	0	2	0	2	0	0	1	0	0	0	0
ko:K17968	TRIAP1, MDM35; TRIAP1/MDM35 family protein	1	15	11	8	3	0	2	0	2	0	0	0	0	0	0	0
ko:K21442	ANKRD54; ankyrin repeat domain-containing protein 54	5	31	20	16	2	0	2	0	2	0	0	0	0	0	0	0
ko:K22255	ATPIF1; ATPase inhibitor, mitochondrial	10	50	31	16	2	0	2	0	2	0	0	0	0	0	0	0
The terms discussed in main text were highlighted in yellow

### Sheet: 10 (TS∩TM)∖(TE) enrich
KO	Term	Gene count				The number of statistical tests (hypergbin, phyloglmbin, hypergcn and phyloglmcn) showing a significant difference(P value < 0.05) among different life-forms*
						Terrestrail vs. Emergent		Terrestrial vs. Submersed		Terrestrail vs. Marine		Emergent vs. Submersed		Emergent vs. Marine		Submersed vs. Marine
		Terrestrail	Emergent	Submersed	Marine	Enrichment	Depletion	Enrichment	Depletion	Enrichment	Depletion	Enrichment	Depletion	Enrichment	Depletion	Enrichment	Depletion
ko:K03235	EF3, TEF3; elongation factor 3	0	11	93	18	1	0	2	0	2	0	2	0	2	0	0	1
ko:K05953	E2.5.1.43; nicotianamine synthase [EC:2.5.1.43]	11	29	31	19	1	0	2	0	2	0	4	0	1	0	0	0
ko:K08856	STK16; serine/threonine kinase 16 [EC:2.7.11.1]	24	89	50	36	1	0	2	0	2	0	0	0	0	0	0	0
ko:K09561	STUB1, CHIP; STIP1 homology and U-box containing protein 1 [EC:2.3.2.27]	21	101	53	31	1	0	2	0	2	0	0	0	0	0	0	1
ko:K09716	dtdA, GEK1; D-aminoacyl-tRNA deacylase [EC:3.1.1.96]	19	53	46	37	0	0	2	0	2	0	1	0	1	0	0	0
ko:K17911	DWARF27; beta-carotene isomerase [EC:5.2.1.14]	6	18	19	15	0	0	2	0	2	0	1	0	2	0	0	0
ko:K19951	TBC1D8_9; TBC1 domain family member 8/9	26	54	79	54	0	0	2	0	2	0	2	0	1	0	0	0
ko:K20166	TBC1D2B; TBC1 domain family member 2B	26	54	78	49	0	0	2	0	2	0	2	0	1	0	0	0
ko:K20724	TMEM33; transmembrane protein 33	23	79	56	52	1	0	2	0	2	0	0	0	1	0	0	0
ko:K22246	THT; tyramine N-feruloyltransferase [EC:2.3.1.110]	0	6	11	8	0	0	2	0	2	0	2	0	2	0	0	0
The terms discussed in main text were highlighted in yellow

### Sheet: 9 (TE∩TM)∖(TS) enrich
KO	Term	Gene count				The number of statistical tests (hypergbin, phyloglmbin, hypergcn and phyloglmcn) showing a significant difference(P value < 0.05) among different life-forms*
						Terrestrail vs. Emergent		Terrestrial vs. Submersed		Terrestrail vs. Marine		Emergent vs. Submersed		Emergent vs. Marine		Submersed vs. Marine
		Terrestrail	Emergent	Submersed	Marine	Enrichment	Depletion	Enrichment	Depletion	Enrichment	Depletion	Enrichment	Depletion	Enrichment	Depletion	Enrichment	Depletion
ko:K00679	E2.3.1.158; phospholipid:diacylglycerol acyltransferase [EC:2.3.1.158]	22	78	34	31	2	0	0	0	2	0	0	0	0	0	0	0
ko:K00960	: No such data.	16	52	27	22	3	0	1	0	2	0	0	0	0	0	0	0
ko:K05278	FLS; flavonol synthase [EC:1.14.20.6]	2	16	8	12	3	0	1	0	2	0	0	0	0	0	0	0
ko:K05761	VIL1; villin 1	114	294	145	136	2	0	0	0	2	0	0	0	0	0	1	0
ko:K05768	GSN; gelsolin	114	294	145	136	2	0	0	0	2	0	0	0	0	0	1	0
ko:K11724	BRDT; bromodomain testis-specific protein	28	93	60	63	2	0	1	0	2	0	0	0	1	0	1	0
ko:K11821	ST5A, SOT16; aromatic desulfoglucosinolate sulfotransferase [EC:2.8.2.24]	2	16	2	16	2	0	0	0	2	0	0	1	1	0	2	0
ko:K12200	PDCD6IP, ALIX, RIM20; programmed cell death 6-interacting protein	26	92	81	53	2	0	1	0	2	0	2	0	1	0	0	0
ko:K17913	CCD8; carlactone synthase / all-trans-10'-apo-beta-carotenal 13,14-cleaving dioxygenase [EC:1.13.11.69 1.13.11.70]	2	28	10	13	2	0	1	0	2	0	0	0	0	0	0	0

### Sheet: 31 (TM)∖(TE∪TS) enrich
KO	Term	Gene count				The number of statistical tests (hypergbin, phyloglmbin, hypergcn and phyloglmcn) showing a significant difference(P value < 0.05) among different life-forms*
						Terrestrail vs. Emergent		Terrestrial vs. Submersed		Terrestrail vs. Marine		Emergent vs. Submersed		Emergent vs. Marine		Submersed vs. Marine
		Terrestrail	Emergent	Submersed	Marine	Enrichment	Depletion	Enrichment	Depletion	Enrichment	Depletion	Enrichment	Depletion	Enrichment	Depletion	Enrichment	Depletion
ko:K00660	CHS; chalcone synthase [EC:2.3.1.74]	46	108	90	118	0	0	1	0	2	0	1	0	2	0	1	0
ko:K00814	GPT, ALT; alanine transaminase [EC:2.6.1.2]	24	83	70	43	1	0	1	0	2	0	1	0	0	0	0	0
ko:K01792	E5.1.3.15; glucose-6-phosphate 1-epimerase [EC:5.1.3.15]	87	196	111	92	0	0	0	0	2	0	0	0	0	0	0	0
ko:K02155	ATPeV0C, ATP6L; V-type H+-transporting ATPase 16kDa proteolipid subunit	20	79	67	48	1	0	1	0	2	0	1	0	1	0	0	0
ko:K02209	MCM5, CDC46; DNA replication licensing factor MCM5 [EC:3.6.4.12]	10	31	25	22	0	0	1	0	2	0	0	0	2	0	0	0
ko:K02321	POLA2; DNA polymerase alpha subunit B	13	39	25	19	0	0	0	0	2	0	0	0	0	0	0	0
ko:K02492	hemA; glutamyl-tRNA reductase [EC:1.2.1.70]	40	87	76	55	0	0	1	0	2	0	1	0	1	0	0	0
ko:K02540	MCM2; DNA replication licensing factor MCM2 [EC:3.6.4.12]	12	31	24	22	0	0	0	0	2	0	1	0	2	0	0	0
ko:K02541	MCM3; DNA replication licensing factor MCM3 [EC:3.6.4.12]	15	26	21	22	0	0	0	0	2	0	0	0	2	0	0	0
ko:K02542	MCM6; DNA replication licensing factor MCM6 [EC:3.6.4.12]	15	24	23	25	0	0	1	0	2	0	1	0	2	0	0	0
ko:K03164	TOP2; DNA topoisomerase II [EC:5.6.2.2]	18	41	31	29	0	0	1	0	2	0	1	0	2	0	0	0
ko:K07195	EXOC7, EXO70; exocyst complex component 7	328	969	547	358	1	0	1	0	2	0	0	0	0	0	0	1
ko:K07904	RAB11A; Ras-related protein Rab-11A	272	496	298	266	0	0	0	0	2	0	0	0	1	0	1	0
ko:K08912	LHCB1; light-harvesting complex II chlorophyll a/b binding protein 1	131	663	724	188	1	0	1	0	2	0	2	0	0	1	0	1
ko:K09326	OTX1; homeobox protein OTX1	5	9	11	13	0	0	0	0	2	0	0	0	2	0	0	0
ko:K09864	AQP1; aquaporin-1	0	1	3	4	0	0	0	0	2	0	0	0	2	0	0	0
ko:K10727	CDT1; chromatin licensing and DNA replication factor 1	35	85	37	41	0	0	0	0	2	0	0	0	0	0	1	0
ko:K11270	CTF8; chromosome transmission fidelity protein 8	9	22	10	15	0	0	0	0	2	0	0	0	1	0	1	0
ko:K11985	TRAIP, TRIP; TRAF-interacting protein [EC:2.3.2.27]	10	24	13	17	0	0	0	0	2	0	0	0	2	0	1	0
ko:K13203	ZFR; zinc finger RNA-binding protein	1	9	3	7	0	0	0	0	2	0	0	0	1	0	0	0
ko:K13407	CYP94A1; fatty acid omega-hydroxylase [EC:1.14.-.-]	0	2	0	5	0	0	NA	NA	2	0	0	0	2	0	2	0
ko:K13428	EFR; LRR receptor-like serine/threonine-protein kinase EFR [EC:2.7.11.1]	11	18	15	20	0	0	0	0	2	0	1	0	2	0	1	0
ko:K14696	SLC30A9, ZNT9; solute carrier family 30 (zinc transporter), member 9	6	19	11	16	0	0	1	0	2	0	0	0	1	0	1	0
ko:K14840	NOP53, GLTSCR2; nucleolar protein 53	22	46	30	27	1	0	0	0	2	0	0	0	0	0	0	0
ko:K15308	TTP; tristetraprolin	6	30	8	14	1	0	0	0	2	0	0	0	0	0	2	0
ko:K19748	GORAB, SCYL1BP1; RAB6-interacting golgin	3	1	1	11	0	0	0	0	2	0	0	0	2	0	2	0
ko:K20768	CYP94A2; cytochrome P450 family 94 subfamily A2	0	4	1	5	0	0	0	0	2	0	0	0	0	0	1	0
ko:K20769	CYP94A5; fatty acid omega-hydroxylase [EC:1.14.-.-]	0	4	1	5	0	0	0	0	2	0	0	0	0	0	1	0
ko:K21248	VMP1; vacuole membrane protein 1	23	58	39	53	0	0	0	0	2	0	0	0	1	0	1	0
ko:K22068	ISCU; iron-sulfur cluster assembly enzyme ISCU, mitochondrial	64	141	92	81	0	0	0	0	2	0	0	0	1	0	1	0
ko:K22321	ST5B_C, SOT18_17; aliphatic desulfoglucosinolate sulfotransferase [EC:2.8.2.38]	2	16	4	18	1	0	0	0	2	0	0	0	2	0	1	0

### Sheet: 33 (TE∩TS)∖(TM) enrich
KO	Term	Gene count				The number of statistical tests (hypergbin, phyloglmbin, hypergcn and phyloglmcn) showing a significant difference(P value < 0.05) among different life-forms*
						Terrestrail vs. Emergent		Terrestrial vs. Submersed		Terrestrail vs. Marine		Emergent vs. Submersed		Emergent vs. Marine		Submersed vs. Marine
		Terrestrail	Emergent	Submersed	Marine	Enrichment	Depletion	Enrichment	Depletion	Enrichment	Depletion	Enrichment	Depletion	Enrichment	Depletion	Enrichment	Depletion
ko:K00264	GLT1; glutamate synthase (NADH) [EC:1.4.1.14]	41	171	123	74	2	0	2	0	1	0	1	0	0	0	0	0
ko:K00430	E1.11.1.7; peroxidase [EC:1.11.1.7]	539	1672	749	422	2	0	2	0	0	0	0	1	0	2	0	2
ko:K00658	DLST, sucB; 2-oxoglutarate dehydrogenase E2 component (dihydrolipoamide succinyltransferase) [EC:2.3.1.61]	24	76	57	28	2	0	2	0	0	0	0	0	0	0	0	0
ko:K01087	otsB; trehalose 6-phosphate phosphatase [EC:3.1.3.12]	81	226	153	78	2	0	2	0	1	0	0	0	0	0	0	2
ko:K01637	E4.1.3.1, aceA; isocitrate lyase [EC:4.1.3.1]	6	38	21	15	2	0	2	0	1	0	0	0	0	0	0	1
ko:K01638	aceB, glcB; malate synthase [EC:2.3.3.9]	8	58	34	10	3	0	2	0	0	0	0	0	0	2	0	2
ko:K02634	petA; apocytochrome f	0	9	20	3	2	0	2	0	0	0	1	0	0	0	0	1
ko:K03834	tyrP; tyrosine-specific transport protein	16	69	37	26	2	0	2	0	1	0	0	0	0	0	0	0
ko:K04628	CGT, UGT8; ceramide galactosyltransferase [EC:2.4.1.47]	15	62	43	26	2	0	3	0	1	0	0	0	0	0	0	1
ko:K08341	GABARAP, ATG8, LC3; GABA(A) receptor-associated protein	103	264	151	92	2	0	2	0	0	0	0	0	0	0	0	0
ko:K09488	TRAP1, HSP75; TNF receptor-associated protein 1	0	16	54	7	2	0	2	0	1	0	2	0	0	0	0	2
ko:K09512	DNAJB6; DnaJ homolog subfamily B member 6	17	77	43	17	2	0	3	0	0	0	0	0	0	1	0	1
ko:K09553	STIP1; stress-induced-phosphoprotein 1	66	223	135	76	2	0	2	0	1	0	0	0	0	0	0	0
ko:K10664	ATL6S; E3 ubiquitin-protein ligase ATL6/9/15/31/42/55 [EC:2.3.2.27]	112	349	188	122	2	0	2	0	1	0	0	0	0	0	0	0
ko:K10757	E2.4.1.91; flavonol 3-O-glucosyltransferase [EC:2.4.1.91]	15	59	40	20	2	0	2	0	0	0	0	0	0	0	0	1
ko:K10845	TTDA, GTF2H5, TFB5; TFIIH basal transcription factor complex TTD-A subunit	1	21	17	4	2	0	2	0	0	0	0	0	0	1	0	2
ko:K11159	K11159; carotenoid cleavage oxygenase [EC:1.13.11.-]	3	35	12	10	3	0	2	0	1	0	0	0	0	0	0	0
ko:K12930	BZ1; anthocyanidin 3-O-glucosyltransferase [EC:2.4.1.115]	15	62	43	26	2	0	2	0	1	0	0	0	0	0	0	1
ko:K13267	CYP71D9, F6H; flavonoid 6-hydroxylase [EC:1.14.13.-]	4	60	44	25	2	0	2	0	1	0	0	0	0	0	0	0
ko:K13269	E2.4.1.234; kaempferol 3-O-beta-D-galactosyltransferase [EC:2.4.1.234]	14	55	39	19	2	0	2	0	0	0	0	0	0	0	0	0
ko:K13435	PTO; serine/threonine-protein kinase Pto	2	39	20	6	2	0	2	0	0	0	0	0	0	2	0	1
ko:K14270	ACS10_12; aminotransferase	24	86	41	28	2	0	2	0	1	0	0	0	0	0	0	0
ko:K14943	MBNL; muscleblind	0	8	9	4	2	0	2	0	1	0	0	0	0	0	0	0
ko:K15787	UGT78D1; flavonol-3-O-rhamnosyltransferase [EC:2.4.1.-]	15	59	40	20	2	0	2	0	0	0	0	0	0	0	0	1
ko:K17605	PPP2R4, PTPA; serine/threonine-protein phosphatase 2A activator	21	78	52	28	2	0	2	0	1	0	0	0	0	0	0	0
ko:K17854	CYP2K; cytochrome P450 family 2 subfamily K [EC:1.14.-.-]	5	82	21	21	2	0	2	0	1	0	0	1	0	1	0	0
ko:K19038	ATL41; E3 ubiquitin-protein ligase ATL41 [EC:2.3.2.27]	11	55	66	16	2	0	3	0	0	0	1	0	0	0	0	3
ko:K20665	CYP94B; jasmonoyl-L-amino acid 12-hydroxylase [EC:1.14.14.48]	11	39	23	22	2	0	2	0	1	0	0	0	0	0	0	0
ko:K20666	CYP714B; gibberellin 13-oxidase [EC:1.14.-.-]	1	22	12	2	2	0	2	0	0	0	0	0	0	2	0	2
ko:K20721	RTN1; reticulon-1	129	296	211	122	2	0	2	0	1	0	1	0	0	0	0	0
ko:K21707	DES3; acyl-CoA 15-desaturase [EC:1.14.19.13]	0	17	6	3	2	0	2	0	0	0	0	0	0	1	0	0
ko:K22013	SGR, SGRL; magnesium dechelatase [EC:4.99.1.10]	35	98	74	31	2	0	2	0	0	0	1	0	0	0	0	2
ko:K22138	MPC1; mitochondrial pyruvate carrier 1	16	51	34	19	4	0	2	0	1	0	0	0	0	0	0	0

### Sheet: 107 (TS)∖(TE∪TM) enrich
KO	Term	Gene count				The number of statistical tests (hypergbin, phyloglmbin, hypergcn and phyloglmcn) showing a significant difference(P value < 0.05) among different life-forms*
						Terrestrail vs. Emergent		Terrestrial vs. Submersed		Terrestrail vs. Marine		Emergent vs. Submersed		Emergent vs. Marine		Submersed vs. Marine
		Terrestrail	Emergent	Submersed	Marine	Enrichment	Depletion	Enrichment	Depletion	Enrichment	Depletion	Enrichment	Depletion	Enrichment	Depletion	Enrichment	Depletion
ko:K00234	SDHA, SDH1; succinate dehydrogenase (ubiquinone) flavoprotein subunit [EC:1.3.5.1]	27	66	57	33	0	0	2	0	1	0	1	0	0	0	0	0
ko:K00416	QCR6, UQCRH; ubiquinol-cytochrome c reductase subunit 6	5	15	15	10	0	0	2	0	1	0	1	0	0	0	0	0
ko:K00464	diox1; all-trans-8'-apo-beta-carotenal 15,15'-oxygenase [EC:1.13.11.75]	5	7	26	12	0	0	2	0	1	0	2	0	1	0	0	1
ko:K00507	SCD, desC; stearoyl-CoA desaturase (Delta-9 desaturase) [EC:1.14.19.1]	8	25	23	16	0	0	2	0	1	0	0	0	0	0	0	0
ko:K00627	DLAT, aceF, pdhC; pyruvate dehydrogenase E2 component (dihydrolipoamide acetyltransferase) [EC:2.3.1.12]	94	192	136	90	0	0	2	0	1	0	1	0	0	0	0	0
ko:K00656	E2.3.1.54, pflD; formate C-acetyltransferase [EC:2.3.1.54]	0	2	16	0	0	0	2	0	NA	NA	2	0	0	0	0	2
ko:K00688	PYG, glgP; glycogen phosphorylase [EC:2.4.1.1]	72	129	120	38	0	0	2	0	0	0	1	0	0	1	0	2
ko:K00706	E2.4.1.34; 1,3-beta-glucan synthase [EC:2.4.1.34]	113	256	219	157	0	0	2	0	1	0	2	0	1	0	0	0
ko:K00850	pfkA, PFK; 6-phosphofructokinase 1 [EC:2.7.1.11]	115	294	164	117	1	0	2	0	1	0	0	0	0	0	0	0
ko:K00995	pgsA, PGS1; CDP-diacylglycerol---glycerol-3-phosphate 3-phosphatidyltransferase [EC:2.7.8.5]	72	153	143	82	0	0	2	0	1	0	1	0	1	0	0	0
ko:K01510	ENTPD1_3_8, CD39; apyrase [EC:3.6.1.5]	53	153	126	75	1	0	2	0	1	0	1	0	0	0	0	0
ko:K01640	HMGCL, hmgL; hydroxymethylglutaryl-CoA lyase [EC:4.1.3.4]	21	58	40	23	1	0	2	0	0	0	0	0	0	0	0	0
ko:K01652	E2.2.1.6L, ilvB, ilvG, ilvI; acetolactate synthase I/II/III large subunit [EC:2.2.1.6]	58	108	129	53	0	0	2	0	0	0	2	0	0	0	0	2
ko:K01802	E5.2.1.8; peptidylprolyl isomerase [EC:5.2.1.8]	329	656	413	246	0	0	2	0	0	0	0	0	0	0	0	1
ko:K01809	manA, MPI; mannose-6-phosphate isomerase [EC:5.3.1.8]	21	50	45	30	0	0	2	0	1	0	1	0	1	0	0	0
ko:K02112	ATPF1B, atpD; F-type H+/Na+-transporting ATPase subunit beta [EC:7.1.2.2 7.2.2.1]	49	68	88	40	0	0	2	0	0	0	1	0	1	0	0	1
ko:K02723	psbY; photosystem II PsbY protein	32	54	66	21	0	0	2	0	0	0	1	0	0	0	0	2
ko:K02868	RP-L11e, RPL11; large subunit ribosomal protein L11e	49	100	102	39	0	0	2	0	0	0	1	0	0	0	0	1
ko:K02894	RP-L23e, RPL23; large subunit ribosomal protein L23e	73	121	124	46	0	0	2	0	0	0	1	0	0	0	0	1
ko:K02896	RP-L24e, RPL24; large subunit ribosomal protein L24e	91	151	148	65	0	0	2	0	0	0	2	0	0	0	0	2
ko:K02908	RP-L30e, RPL30; large subunit ribosomal protein L30e	48	119	124	36	0	0	2	0	0	0	1	0	0	0	0	1
ko:K02920	RP-L36e, RPL36; large subunit ribosomal protein L36e	53	117	96	39	1	0	2	0	0	0	1	0	0	0	0	1
ko:K02947	RP-S10e, RPS10; small subunit ribosomal protein S10e	61	100	112	41	0	0	2	0	0	0	1	0	0	0	0	1
ko:K02951	RP-S12e, RPS12; small subunit ribosomal protein S12e	66	107	96	43	0	0	2	0	0	0	1	0	0	0	0	1
ko:K02957	RP-S15Ae, RPS15A; small subunit ribosomal protein S15Ae	79	148	119	57	0	0	2	0	0	0	1	0	0	0	0	1
ko:K02960	RP-S16e, RPS16; small subunit ribosomal protein S16e	79	212	153	85	1	0	2	0	1	0	1	0	0	0	0	1
ko:K02971	RP-S21e, RPS21; small subunit ribosomal protein S21e	7	31	40	17	1	0	3	0	1	0	2	0	0	0	0	1
ko:K02973	RP-S23e, RPS23; small subunit ribosomal protein S23e	50	91	83	43	0	0	2	0	0	0	1	0	0	0	0	0
ko:K02975	RP-S25e, RPS25; small subunit ribosomal protein S25e	47	100	93	41	0	0	2	0	0	0	1	0	0	0	0	1
ko:K02978	RP-S27e, RPS27; small subunit ribosomal protein S27e	24	43	49	22	0	0	2	0	0	0	2	0	0	0	0	0
ko:K02991	RP-S6e, RPS6; small subunit ribosomal protein S6e	70	183	140	74	1	0	2	0	1	0	1	0	0	0	0	0
ko:K02992	RP-S7, MRPS7, rpsG; small subunit ribosomal protein S7	5	6	19	1	0	0	2	0	0	0	3	0	0	0	0	4
ko:K03689	petN; cytochrome b6-f complex subunit 8	0	3	16	0	0	0	2	0	NA	NA	2	0	0	0	0	2
ko:K03767	PPIA; peptidyl-prolyl cis-trans isomerase A (cyclophilin A) [EC:5.2.1.8]	0	1	17	2	0	0	2	0	0	0	2	0	0	0	0	1
ko:K03940	NDUFS7; NADH dehydrogenase (ubiquinone) Fe-S protein 7 [EC:7.1.1.2]	17	40	36	25	0	0	2	0	1	0	1	0	1	0	0	0
ko:K04097	HPGDS; prostaglandin-H2 D-isomerase / glutathione transferase [EC:5.3.99.2 2.5.1.18]	0	1	32	21	0	0	2	0	1	0	2	0	1	0	0	0
ko:K04421	MAP3K3, MEKK3; mitogen-activated protein kinase kinase kinase 3 [EC:2.7.11.25]	3	13	11	7	1	0	2	0	0	0	0	0	0	0	0	0
ko:K04506	SIAH1; E3 ubiquitin-protein ligase SIAH1 [EC:2.3.2.27]	175	458	251	123	1	0	2	0	0	0	0	0	0	1	0	2
ko:K04730	IRAK1; interleukin-1 receptor-associated kinase 1 [EC:2.7.11.1]	436	962	569	335	1	0	2	0	0	0	1	0	0	0	0	2
ko:K04794	PTH2; peptidyl-tRNA hydrolase, PTH2 family [EC:3.1.1.29]	18	52	36	25	0	0	2	0	1	0	0	0	0	0	0	0
ko:K05353	PMT; putrescine N-methyltransferase [EC:2.1.1.53]	2	12	13	3	0	0	2	0	0	0	1	0	0	0	0	0
ko:K05402	TOLLIP; toll-interacting protein	17	74	112	21	1	0	2	0	0	0	1	0	0	0	0	1
ko:K05863	SLC25A4S, ANT; solute carrier family 25 (mitochondrial adenine nucleotide translocator), member 4/5/6/31	136	225	202	85	0	0	2	0	0	0	2	0	0	0	0	1
ko:K06224	HH; hedgehog	0	0	14	1	NA	NA	2	0	0	0	2	0	0	0	0	1
ko:K06269	PPP1C; serine/threonine-protein phosphatase PP1 catalytic subunit [EC:3.1.3.16]	140	349	219	134	1	0	2	0	1	0	0	0	0	0	0	1
ko:K06678	YCG1, CAPG; condensin complex subunit 3	14	38	30	17	0	0	2	0	0	0	1	0	0	0	0	0
ko:K06816	GLG1, ESL1; golgi apparatus protein 1	0	2	13	11	0	0	2	0	1	0	2	0	1	0	0	0
ko:K07192	FLOT; flotillin	21	63	40	15	1	0	2	0	0	0	1	0	0	0	0	2
ko:K07243	FTR, FTH1, efeU; high-affinity iron transporter	0	4	5	1	0	0	2	0	0	0	0	0	0	0	0	0
ko:K07905	RAB11B; Ras-related protein Rab-11B	24	72	59	41	1	0	2	0	1	0	1	0	1	0	0	0
ko:K08498	STX6; syntaxin 6	108	158	166	61	0	1	2	0	0	0	2	0	0	0	0	1
ko:K09287	RAV; RAV-like factor	29	160	117	50	1	0	2	0	1	0	1	0	0	0	0	1
ko:K09522	DNAJC2; DnaJ homolog subfamily C member 2	24	56	56	29	0	0	2	0	1	0	1	0	0	0	0	0
ko:K09565	PPIF; peptidyl-prolyl isomerase F (cyclophilin D) [EC:5.2.1.8]	0	1	25	4	0	0	2	0	1	0	2	0	1	0	0	1
ko:K10442	KLHL1_4_5; kelch-like protein 1/4/5	3	19	14	15	1	0	2	0	1	0	1	0	1	0	0	0
ko:K10446	KLHL8; kelch-like protein 8	4	19	16	15	0	0	2	0	1	0	1	0	1	0	0	0
ko:K10457	KLHL20, KLEIP; kelch-like protein 20	4	20	16	15	1	0	2	0	1	0	1	0	1	0	0	0
ko:K10587	UBE3A, E6AP; ubiquitin-protein ligase E3 A [EC:2.3.2.26]	0	0	6	5	NA	NA	2	0	1	0	2	0	1	0	0	0
ko:K10599	PRPF19, PRP19; pre-mRNA-processing factor 19 [EC:2.3.2.27]	22	47	44	25	0	0	2	0	0	0	1	0	0	0	0	0
ko:K11000	CALS; callose synthase [EC:2.4.1.-]	252	552	360	254	1	0	2	0	1	0	1	0	1	0	0	0
ko:K11101	PTCH2; patched 2	0	7	34	3	1	0	2	0	0	0	2	0	0	0	0	2
ko:K11129	NHP2, NOLA2; H/ACA ribonucleoprotein complex subunit 2	19	48	36	21	0	0	2	0	0	0	0	0	0	0	0	0
ko:K11145	K11145; ribonuclease III family protein [EC:3.1.26.-]	21	52	48	29	0	0	2	0	1	0	2	0	0	0	0	0
ko:K11253	H3; histone H3	116	407	181	121	1	0	2	0	1	0	0	1	0	1	0	0
ko:K11294	NCL, NSR1; nucleolin	172	431	282	178	1	0	2	0	1	0	2	0	0	0	0	0
ko:K11801	DCAF11; DDB1- and CUL4-associated factor 11	45	112	87	58	0	0	2	0	1	0	1	0	1	0	0	0
ko:K12251	aguB; N-carbamoylputrescine amidase [EC:3.5.1.53]	19	80	41	22	1	0	2	0	0	0	0	0	0	0	0	0
ko:K12472	EPS15; epidermal growth factor receptor substrate 15	94	164	136	66	0	0	2	0	0	0	1	0	0	0	0	2
ko:K12621	LSM2; U6 snRNA-associated Sm-like protein LSm2	9	19	30	13	0	0	2	0	1	0	2	0	1	0	0	0
ko:K12741	HNRNPA1_3; heterogeneous nuclear ribonucleoprotein A1/A3	283	484	379	199	0	0	2	0	0	0	2	0	0	0	0	1
ko:K12823	DDX5, DBP2; ATP-dependent RNA helicase DDX5/DBP2 [EC:3.6.4.13]	133	282	207	122	0	0	2	0	1	0	2	0	0	0	0	0
ko:K12873	BUD31, G10; bud site selection protein 31	19	63	39	25	1	0	2	0	1	0	0	0	0	0	0	0
ko:K13260	CYP81E; isoflavone/4'-methoxyisoflavone 2'-hydroxylase [EC:1.14.14.90 1.14.14.89]	37	90	63	35	0	0	2	0	0	0	0	0	0	0	0	0
ko:K13288	orn, REX2, REXO2; oligoribonuclease [EC:3.1.-.-]	21	70	40	17	1	0	2	0	0	0	0	0	0	0	0	0
ko:K13291	TUT; terminal uridylyltransferase [EC:2.7.7.52]	45	142	72	61	1	0	2	0	1	0	0	0	0	0	0	0
ko:K14079	PAPD4, GLD2; poly(A) RNA polymerase GLD2 [EC:2.7.7.19]	26	88	47	36	1	0	2	0	1	0	0	0	0	0	0	0
ko:K14332	psaO; photosystem I subunit PsaO	17	40	76	17	0	0	2	0	0	0	1	0	0	0	0	1
ko:K14643	ENTPD7; ectonucleoside triphosphate diphosphohydrolase 7 [EC:3.6.1.-]	0	4	10	3	0	0	2	0	0	0	2	0	0	0	0	0
ko:K14775	UTP30, RSL1D1; ribosome biogenesis protein UTP30	21	87	41	31	1	0	2	0	1	0	0	0	0	0	0	0
ko:K14802	DRS2, ATP8A; phospholipid-transporting ATPase [EC:7.6.2.1]	190	450	325	215	1	0	2	0	1	0	2	0	1	0	0	0
ko:K15113	SLC25A28_37, MFRN; solute carrier family 25 (mitochondrial iron transporter), member 28/37	112	205	154	95	0	0	2	0	0	0	1	0	0	0	0	0
ko:K15188	CCNT; cyclin T	87	184	148	66	0	0	2	0	0	0	1	0	0	0	0	2
ko:K15280	SLC35C2; solute carrier family 35, member C2	28	55	57	40	0	0	2	0	1	0	1	0	1	0	0	0
ko:K15639	CYP734A1, BAS1; PHYB activation tagged suppressor 1 [EC:1.14.-.-]	18	46	35	22	0	0	2	0	0	0	0	0	0	0	0	1
ko:K15718	LOX1_5; linoleate 9S-lipoxygenase [EC:1.13.11.58]	129	304	214	86	1	0	2	0	0	0	1	0	0	1	0	1
ko:K16224	FRK1; senescence-induced receptor-like serine/threonine-protein kinase	4	24	26	3	1	0	2	0	0	0	2	0	0	0	0	3
ko:K17080	PHB1; prohibitin 1	22	61	54	20	0	0	2	0	0	0	2	0	0	0	0	2
ko:K17279	REEP5_6; receptor expression-enhancing protein 5/6	63	200	101	80	1	0	2	0	1	0	0	0	0	0	0	0
ko:K17579	PPP1R42, LRRC67; protein phosphatase 1 regulatory subunit 42	0	1	11	6	0	0	2	0	1	0	2	0	1	0	0	0
ko:K17777	TIM9; mitochondrial import inner membrane translocase subunit TIM9	3	13	12	7	0	0	2	0	0	0	0	0	0	0	0	0
ko:K17780	TIM8; mitochondrial import inner membrane translocase subunit TIM8	1	7	8	5	0	0	2	0	0	0	1	0	0	0	0	0
ko:K17808	ZIM17, DNLZ, Tim15; mitochondrial protein import protein ZIM17	84	207	128	43	1	0	2	0	0	1	0	0	0	2	0	2
ko:K17912	CCD7; 9-cis-beta-carotene 9',10'-cleaving dioxygenase [EC:1.13.11.68]	5	7	26	12	0	0	2	0	1	0	2	0	1	0	0	1
ko:K17917	SNX1_2; sorting nexin-1/2	45	131	104	76	1	0	2	0	1	0	1	0	1	0	0	0
ko:K18060	MTPAP; poly(A) RNA polymerase, mitochondrial [EC:2.7.7.19]	26	88	47	36	1	0	2	0	1	0	0	0	0	0	0	0
ko:K19044	XBAT32_33; E3 ubiquitin-protein ligase XBAT32/33 [EC:2.3.2.27]	84	218	147	85	1	0	2	0	1	0	0	0	0	0	0	1
ko:K19363	LITAF; lipopolysaccharide-induced tumor necrosis factor-alpha factor	17	42	34	16	0	0	2	0	0	0	0	0	0	0	0	1
ko:K19761	GGACT; gamma-glutamylaminecyclotransferase [EC:2.3.2.-]	20	51	42	19	0	0	2	0	0	0	0	0	0	0	0	0
ko:K20011	PRDX3; peroxiredoxin 3 [EC:1.11.1.24 1.11.1.25]	0	1	8	0	0	0	2	0	NA	NA	2	0	0	0	0	1
ko:K20352	TMED10, ERV25; p24 family protein delta-1	69	137	115	58	0	0	2	0	0	0	1	0	0	0	0	2
ko:K20416	FAD5; palmitoyl-[glycerolipid] 7-desaturase [EC:1.14.19.42]	8	25	23	16	0	0	2	0	1	0	0	0	0	0	0	0
ko:K20624	CYP94C1; 12-hydroxyjasmonoyl-L-amino acid 12-hydroxylase / fatty acid hydroxylase [EC:1.14.14.49]	39	92	65	25	0	0	2	0	0	0	0	0	0	0	0	2
ko:K20725	MKS1; MAP kinase substrate 1	39	107	75	22	1	0	2	0	0	0	0	0	0	1	0	1
ko:K20782	HPAT; hydroxyproline O-arabinosyltransferase [EC:2.4.2.58]	52	164	114	70	1	0	2	0	1	0	0	0	0	0	0	0
ko:K21354	UGT94E5; beta-D-glucosyl crocetin beta-1,6-glucosyltransferase [EC:2.4.1.330]	3	23	19	6	1	0	2	0	0	0	2	0	0	0	0	1
ko:K22155	JADE2; E3 ubiquitin-protein ligase Jade-2 [EC:2.3.2.27]	0	3	5	4	0	0	2	0	1	0	0	0	0	0	0	0
ko:K22156	JADE3; protein Jade-3	0	3	5	4	0	0	2	0	1	0	0	0	0	0	0	0

### Sheet: 119 (TE)∖(TS∪TM) enrich
KO	Term	Gene count				The number of statistical tests (hypergbin, phyloglmbin, hypergcn and phyloglmcn) showing a significant difference(P value < 0.05) among different life-forms*
						Terrestrail vs. Emergent		Terrestrial vs. Submersed		Terrestrail vs. Marine		Emergent vs. Submersed		Emergent vs. Marine		Submersed vs. Marine
		Terrestrail	Emergent	Submersed	Marine	Enrichment	Depletion	Enrichment	Depletion	Enrichment	Depletion	Enrichment	Depletion	Enrichment	Depletion	Enrichment	Depletion
ko:K00218	por; protochlorophyllide reductase [EC:1.3.1.33]	52	222	75	52	2	0	0	0	0	0	0	1	0	2	0	0
ko:K00281	GLDC, gcvP; glycine dehydrogenase [EC:1.4.4.2]	30	91	41	58	2	0	0	0	1	0	0	0	1	0	1	0
ko:K00297	metF, MTHFR; methylenetetrahydrofolate reductase (NADH) [EC:1.5.1.54]	28	80	31	30	2	0	0	0	0	0	0	1	0	0	0	0
ko:K00487	CYP73A; trans-cinnamate 4-monooxygenase [EC:1.14.14.91]	43	177	74	77	2	0	1	0	1	0	0	1	0	0	1	0
ko:K00654	SPT; serine palmitoyltransferase [EC:2.3.1.50]	75	186	88	54	2	0	0	0	0	0	0	0	0	1	0	0
ko:K00799	GST, gst; glutathione S-transferase [EC:2.5.1.18]	509	1167	538	417	2	0	0	0	1	0	0	1	0	0	1	0
ko:K00826	E2.6.1.42, ilvE; branched-chain amino acid aminotransferase [EC:2.6.1.42]	95	231	121	95	2	0	0	0	1	0	0	0	0	0	0	0
ko:K00895	pfp, PFP; diphosphate-dependent phosphofructokinase [EC:2.7.1.90]	54	154	102	77	2	0	1	0	1	0	0	0	1	0	0	0
ko:K00951	relA; GTP pyrophosphokinase [EC:2.7.6.5]	98	237	147	98	2	0	1	0	1	0	0	0	0	0	0	0
ko:K01179	E3.2.1.4; endoglucanase [EC:3.2.1.4]	222	606	289	218	2	0	1	0	1	0	0	1	0	0	0	0
ko:K01303	APEH; acylaminoacyl-peptidase [EC:3.4.19.1]	21	72	31	20	2	0	0	0	0	0	0	0	0	0	0	0
ko:K01551	arsA, ASNA1, GET3; arsenite/tail-anchored protein-transporting ATPase [EC:7.3.2.7 7.3.-.-]	41	110	46	43	2	0	0	0	0	0	0	1	0	0	0	0
ko:K01601	rbcL, cbbL; ribulose-bisphosphate carboxylase large chain [EC:4.1.1.39]	2	20	3	3	2	0	0	0	0	0	0	2	0	1	0	0
ko:K01674	cah; carbonic anhydrase [EC:4.2.1.1]	71	175	89	69	2	0	0	0	0	0	0	0	0	0	0	0
ko:K01723	AOS; hydroperoxide dehydratase [EC:4.2.1.92]	53	156	73	56	2	0	0	0	1	0	0	0	0	0	0	0
ko:K01762	ACS; 1-aminocyclopropane-1-carboxylate synthase [EC:4.4.1.14]	11	66	12	5	3	0	0	0	0	1	0	2	0	3	0	0
ko:K02145	ATPeV1A, ATP6A; V-type H+-transporting ATPase subunit A [EC:7.1.2.2]	26	82	51	37	2	0	1	0	1	0	0	0	0	0	0	0
ko:K02262	COX3; cytochrome c oxidase subunit 3	2	27	4	8	2	0	0	0	1	0	0	2	0	0	0	0
ko:K02694	psaF; photosystem I subunit III	28	90	101	28	2	0	1	0	0	0	1	0	0	0	0	1
ko:K02701	psaN; photosystem I subunit PsaN	21	61	49	23	2	0	1	0	0	0	0	0	0	0	0	0
ko:K02705	psbC; photosystem II CP43 chlorophyll apoprotein	0	8	5	3	2	0	1	0	0	0	0	0	0	0	0	0
ko:K02717	psbP; photosystem II oxygen-evolving enhancer protein 2	96	237	169	80	2	0	1	0	0	0	1	0	0	0	0	1
ko:K02721	psbW; photosystem II PsbW protein	35	102	93	27	2	0	1	0	0	0	1	0	0	1	0	2
ko:K02880	RP-L17e, RPL17; large subunit ribosomal protein L17e	47	121	142	37	2	0	1	0	0	0	2	0	0	0	0	1
ko:K02930	RP-L4e, RPL4; large subunit ribosomal protein L4e	49	162	216	78	2	0	1	0	1	0	2	0	0	0	0	2
ko:K02940	RP-L9e, RPL9; large subunit ribosomal protein L9e	36	120	142	34	2	0	1	0	0	0	2	0	0	0	0	1
ko:K02969	RP-S20e, RPS20; small subunit ribosomal protein S20e	59	149	106	56	2	0	1	0	0	0	0	0	0	0	0	0
ko:K02982	RP-S3, rpsC; small subunit ribosomal protein S3	2	24	5	6	2	0	0	0	0	0	0	1	0	0	0	0
ko:K02993	RP-S7e, RPS7; small subunit ribosomal protein S7e	42	115	105	42	2	0	1	0	0	0	1	0	0	0	0	1
ko:K03017	RPB9, POLR2I; DNA-directed RNA polymerase II subunit RPB9	14	54	23	16	2	0	1	0	0	0	0	0	0	0	0	0
ko:K03163	TOP1; DNA topoisomerase I [EC:5.6.2.1]	25	90	41	38	2	0	0	0	1	0	0	0	0	0	0	0
ko:K03260	EIF4G; translation initiation factor 4G	76	203	129	99	2	0	1	0	1	0	0	0	1	0	0	0
ko:K03327	TC.MATE, SLC47A, norM, mdtK, dinF; multidrug resistance protein, MATE family	519	1150	472	346	2	0	0	1	0	0	0	1	0	2	0	0
ko:K03357	APC10, ANAPC10, DOC1; anaphase-promoting complex subunit 10	15	44	16	9	2	0	0	0	0	0	0	1	0	1	0	0
ko:K03531	ftsZ; cell division protein FtsZ	63	159	75	51	2	0	0	0	0	0	0	0	0	0	0	0
ko:K03541	psbR; photosystem II 10kDa protein	26	137	128	36	2	0	1	0	1	0	1	0	0	1	0	2
ko:K03671	trxA; thioredoxin 1	344	792	490	295	2	0	1	0	1	0	0	0	0	0	0	1
ko:K03676	grxC, GLRX, GLRX2; glutaredoxin 3	180	484	265	171	2	0	1	0	1	0	0	0	0	0	0	1
ko:K03680	EIF2B4; translation initiation factor eIF-2B subunit delta	22	103	31	20	2	0	0	0	0	0	0	1	0	1	0	0
ko:K04124	GA3ox; gibberellin 3beta-dioxygenase [EC:1.14.11.15]	8	42	16	14	2	0	0	0	1	0	0	0	0	0	0	0
ko:K05298	GAPA; glyceraldehyde-3-phosphate dehydrogenase (NADP+) (phosphorylating) [EC:1.2.1.13]	54	160	140	67	2	0	1	0	1	0	1	0	0	0	0	1
ko:K05356	SPS, sds; all-trans-nonaprenyl-diphosphate synthase [EC:2.5.1.84 2.5.1.85]	22	67	38	21	2	0	0	0	0	0	0	0	0	0	0	0
ko:K05674	ABCC10; ATP-binding cassette, subfamily C (CFTR/MRP), member 10	69	296	98	106	2	0	1	0	1	0	0	1	0	0	1	0
ko:K05766	SSH; protein phosphatase slingshot [EC:3.1.3.16 3.1.3.48]	21	67	32	18	2	0	0	0	0	0	0	0	0	0	0	0
ko:K06124	PHOSPHO1; phosphoethanolamine/phosphocholine phosphatase [EC:3.1.3.75]	25	151	42	27	2	0	0	0	0	0	0	1	0	2	0	0
ko:K06185	ABCF2; ATP-binding cassette, subfamily F, member 2	27	85	38	39	2	0	0	0	1	0	0	0	0	0	1	0
ko:K06215	pdxS, pdx1; pyridoxal 5'-phosphate synthase pdxS subunit [EC:4.3.3.6]	22	77	33	25	2	0	1	0	0	0	0	0	0	1	0	1
ko:K06910	PEBP, TFS1; phosphatidylethanolamine-binding protein	1	12	6	0	2	0	1	0	0	0	0	0	0	2	0	2
ko:K06997	yggS, PROSC; PLP dependent protein	21	72	42	21	2	0	1	0	0	0	0	0	0	0	0	0
ko:K07252	DOLPP1; dolichyldiphosphatase [EC:3.6.1.43]	39	123	44	23	2	0	0	0	0	0	0	1	0	1	0	0
ko:K08235	E2.4.1.207; xyloglucan:xyloglucosyl transferase [EC:2.4.1.207]	300	730	267	181	2	0	0	1	0	1	0	1	0	2	0	0
ko:K08248	MDL3; (R)-mandelonitrile lyase [EC:4.1.2.10]	5	34	14	2	2	0	1	0	0	0	0	0	0	2	0	1
ko:K08472	MLO; mlo protein	222	530	229	132	2	0	0	0	0	1	0	1	0	1	0	0
ko:K08874	TRRAP; transformation/transcription domain-associated protein	111	422	171	73	2	0	1	0	0	0	0	1	0	2	0	1
ko:K08908	LHCA2; light-harvesting complex I chlorophyll a/b binding protein 2	65	214	155	56	2	0	1	0	0	0	1	0	0	1	0	2
ko:K09201	YY; transcription factor YY	26	74	36	17	2	0	0	0	0	0	0	0	0	1	0	1
ko:K09286	EREBP; EREBP-like factor	518	1587	873	541	2	0	1	0	1	0	0	0	0	2	0	1
ko:K09519	DNAJB13; DnaJ homolog subfamily B member 13	22	63	33	21	2	0	0	0	0	0	0	0	0	0	0	0
ko:K10639	CCNB1IP1, HEI10; E3 ubiquitin-protein ligase CCNP1IP1 [EC:2.3.2.27]	10	42	9	12	2	0	0	0	0	0	0	1	0	0	0	0
ko:K10683	BARD1; BRCA1-associated RING domain protein 1	28	92	45	32	2	0	1	0	0	0	0	0	0	0	0	0
ko:K10688	UBE2W, UBC16; ubiquitin-conjugating enzyme E2 W [EC:2.3.2.25]	23	66	38	21	2	0	1	0	0	0	0	0	0	1	0	0
ko:K10747	LIG1; DNA ligase 1 [EC:6.5.1.1 6.5.1.6 6.5.1.7]	53	152	61	50	2	0	0	0	0	0	0	1	0	0	0	0
ko:K10798	PARP2_3_4; poly [ADP-ribose] polymerase 2/3/4 [EC:2.4.2.30]	46	147	74	47	2	0	1	0	0	0	0	0	0	0	0	0
ko:K11251	H2A; histone H2A	257	640	295	173	2	0	0	0	0	0	0	1	0	2	0	0
ko:K11252	H2B; histone H2B	100	283	119	66	2	0	0	0	0	0	0	1	0	1	0	0
ko:K11254	H4; histone H4	76	252	98	82	2	0	0	0	1	0	0	1	0	0	0	0
ko:K11380	NTO1; NuA3 HAT complex component NTO1	103	286	148	103	2	0	1	0	1	0	0	0	0	0	0	0
ko:K11422	SETD1, SET1; [histone H3]-lysine4 N-trimethyltransferase SETD1 [EC:2.1.1.354]	72	199	72	61	2	0	0	0	0	0	0	1	0	0	0	0
ko:K11682	SWC3; SWR1-complex protein 3	0	11	2	1	2	0	0	0	0	0	0	0	0	0	0	0
ko:K12116	FKF1; flavin-binding kelch repeat F-box protein 1	17	75	29	16	2	0	1	0	0	0	0	1	0	2	0	1
ko:K12189	VPS25, EAP20; ESCRT-II complex subunit VPS25	16	66	24	14	2	0	0	0	0	0	0	1	0	1	0	0
ko:K12836	U2AF1; splicing factor U2AF 35 kDa subunit	41	135	86	44	2	0	1	0	1	0	0	0	0	0	0	0
ko:K12896	SRSF7, SFRS7; serine/arginine-rich splicing factor 7	78	212	129	74	2	0	1	0	0	0	0	0	0	0	0	0
ko:K13172	SRRM2, SRM300; serine/arginine repetitive matrix protein 2	19	58	32	17	2	0	0	0	0	0	0	0	0	0	0	0
ko:K13227	BX8_9; UDP-glucosyltransferase BX8/BX9 [EC:2.4.1.202]	24	77	24	21	2	0	0	0	0	0	0	1	0	1	0	0
ko:K13248	PHOSPHO2; pyridoxal phosphate phosphatase PHOSPHO2 [EC:3.1.3.74]	25	152	43	27	2	0	1	0	0	0	0	1	0	2	0	0
ko:K13264	IF7MAT; isoflavone 7-O-glucoside-6''-O-malonyltransferase [EC:2.3.1.115]	0	16	4	5	2	0	0	0	1	0	0	0	0	0	0	0
ko:K13289	CTSA, CPY; cathepsin A (carboxypeptidase C) [EC:3.4.16.5]	1	14	3	1	2	0	0	0	0	0	0	0	0	2	0	0
ko:K13448	CML; calcium-binding protein CML	508	1243	586	402	2	0	1	0	0	0	0	1	0	2	0	1
ko:K13679	WAXY; granule-bound starch synthase [EC:2.4.1.242]	30	108	49	31	2	0	1	0	0	0	0	0	0	0	0	0
ko:K14026	SEL1, SEL1L; SEL1 protein	23	76	45	33	2	0	1	0	1	0	0	0	0	0	0	0
ko:K14156	CHK; choline/ethanolamine kinase [EC:2.7.1.32 2.7.1.82]	25	85	44	32	2	0	1	0	1	0	0	0	0	0	0	0
ko:K14329	ACT; agmatine coumaroyltransferase [EC:2.3.1.64 2.3.1.-]	0	15	5	5	2	0	1	0	1	0	0	0	0	0	0	0
ko:K14413	GALT1; beta-1,3-galactosyltransferase [EC:2.4.1.-]	45	119	68	50	2	0	0	0	1	0	0	0	0	0	0	0
ko:K14488	SAUR; SAUR family protein	209	807	275	189	2	0	1	0	1	0	0	1	0	2	0	0
ko:K14492	ARR-A; two-component response regulator ARR-A family	88	228	103	73	2	0	0	0	0	0	0	1	0	0	0	0
ko:K14509	ETR, ERS; ethylene receptor [EC:2.7.13.-]	91	226	67	18	2	0	0	1	0	4	0	1	0	4	0	4
ko:K14515	EBF1_2; EIN3-binding F-box protein	73	251	133	45	2	0	1	0	0	0	0	0	0	1	0	1
ko:K14821	BUD20; bud site selection protein 20	18	41	24	18	2	0	0	0	0	0	0	0	0	0	0	0
ko:K14837	NOP12; nucleolar protein 12	21	63	31	21	2	0	0	0	0	0	0	0	0	0	0	0
ko:K15014	SLC29A1_2_3, ENT1_2_3; solute carrier family 29 (equilibrative nucleoside transporter), member 1/2/3	59	148	70	69	2	0	0	0	1	0	0	0	0	0	1	0
ko:K15365	RMI2; RecQ-mediated genome instability protein 2	3	23	8	7	2	0	0	0	0	0	0	0	0	0	0	0
ko:K15472	CYP71D55; premnaspirodiene oxygenase [EC:1.14.14.151]	4	30	7	13	2	0	0	0	1	0	0	1	0	0	1	0
ko:K15919	HPR2_3; glyoxylate/hydroxypyruvate reductase [EC:1.1.1.79 1.1.1.81]	93	236	94	71	2	0	0	0	0	0	0	1	0	1	0	0
ko:K16085	CYP99A2_3; 9beta-pimara-7,15-diene oxidase [EC:1.14.14.111]	19	165	62	54	2	0	1	0	1	0	0	1	0	1	0	0
ko:K16166	PAP1, MYB75; transcription factor MYB75	8	50	6	15	2	0	0	0	1	0	0	2	0	0	1	0
ko:K16240	SPA1; protein suppressor of PHYA-105 1	60	167	109	59	2	0	1	0	0	0	0	0	0	0	0	1
ko:K16276	K16276, BTS; zinc finger protein-like protein	33	125	60	52	2	0	1	0	1	0	0	0	0	0	0	0
ko:K16281	RHA1; RING-H2 zinc finger protein RHA1	84	352	177	104	2	0	1	0	1	0	0	0	0	1	0	0
ko:K17338	REEP1_2_3_4; receptor expression-enhancing protein 1/2/3/4	65	166	106	61	2	0	1	0	0	0	0	0	0	0	0	0
ko:K17362	ACOT13; acyl-coenzyme A thioesterase 13 [EC:3.1.2.-]	89	213	106	56	2	0	0	0	0	0	0	0	0	1	0	0
ko:K17398	DNMT3A; DNA (cytosine-5)-methyltransferase 3A [EC:2.1.1.37]	50	139	85	37	2	0	1	0	0	0	0	0	0	2	0	1
ko:K17402	MRPS23; small subunit ribosomal protein S23	15	48	23	12	2	0	0	0	0	0	0	1	0	1	0	0
ko:K17680	PEO1; twinkle protein [EC:3.6.4.12]	28	83	49	48	2	0	1	0	1	0	0	0	1	0	1	0
ko:K17893	AOX1, AOX2; ubiquinol oxidase [EC:1.10.3.11]	50	185	91	59	2	0	1	0	1	0	0	0	0	0	0	0
ko:K18134	EOGT; EGF domain-specific O-GlcNAc transferase [EC:2.4.1.255]	51	168	48	58	2	0	0	0	1	0	0	1	0	0	1	0
ko:K18709	TUT1; speckle targeted PIP5K1A-regulated poly(A) polymerase [EC:2.7.7.19 2.7.7.52]	5	27	10	3	2	0	0	0	0	0	0	0	0	2	0	1
ko:K18810	CYCD1_2_4; cyclin D1/2/4, plant	77	204	114	74	2	0	1	0	0	0	0	0	0	0	0	0
ko:K18883	ROMT; tricin synthase [EC:2.1.1.175]	2	68	4	5	4	0	0	0	1	0	0	3	0	2	0	0
ko:K19037	ATL23; E3 ubiquitin-protein ligase ATL23 [EC:2.3.2.27]	0	13	0	0	2	0	NA	NA	NA	NA	0	2	0	2	NA	NA
ko:K20278	INPP5E; inositol polyphosphate 5-phosphatase INPP5E [EC:3.1.3.36]	39	111	65	45	2	0	1	0	1	0	0	0	0	0	0	0
ko:K20551	MKP2; dual specificity protein phosphatase 1B [EC:3.1.3.16 3.1.3.48]	21	67	32	18	2	0	0	0	0	0	0	0	0	0	0	0
ko:K20618	CYP76A26; nepetalactol monooxygenase [EC:1.14.14.161]	0	11	4	2	2	0	1	0	0	0	0	0	0	0	0	0
ko:K20720	RTN4; reticulon-4	124	302	203	120	2	0	1	0	1	0	1	0	0	0	0	0
ko:K21893	NGB; neuroglobin	18	62	18	13	2	0	1	0	0	0	0	1	0	2	0	0
ko:K21894	CYGB; cytoglobin	10	44	16	9	2	0	1	0	0	0	0	0	0	0	0	0
ko:K21926	TPS1; (+)-alpha-terpineol/(4S)-limonene synthase [EC:4.2.3.112 4.2.3.16]	0	12	1	0	2	0	0	0	NA	NA	0	2	0	2	0	0
ko:K22128	PIEZO1_2, FAM38; piezo-type mechanosensitive ion channel component 1/2	43	115	42	40	2	0	0	0	0	0	0	1	0	0	0	0
ko:K22262	WDFY3, ALFY; WD repeat and FYVE domain-containing protein 3	74	269	123	88	2	0	1	0	1	0	0	1	0	0	0	0
