## Supplementary Tables S9 for "Phylogenomic analyses of Alismatales shed light into adaptations to aquatic environments": Table S9b. KO_enrich2.xlsx

### Sheet: ES.EM enrichment
1	2	3
ES∩EM	(EM)∖(ES)	(ES)∖(EM)
8	47	111
ko:K03235	ko:K00660	ko:K00464
ko:K11098	ko:K00908	ko:K00656
ko:K11274	ko:K01531	ko:K00703
ko:K12123	ko:K01931	ko:K00706
ko:K12131	ko:K02209	ko:K00787
ko:K12625	ko:K02366	ko:K01025
ko:K22246	ko:K02367	ko:K01338
ko:K22455	ko:K02369	ko:K01371
	ko:K02540	ko:K01507
	ko:K02541	ko:K01652
	ko:K02542	ko:K01689
	ko:K02603	ko:K01807
	ko:K03007	ko:K02870
	ko:K03164	ko:K02877
	ko:K03938	ko:K02880
	ko:K05752	ko:K02885
	ko:K06167	ko:K02896
	ko:K07359	ko:K02898
	ko:K08336	ko:K02901
	ko:K08823	ko:K02918
	ko:K09326	ko:K02922
	ko:K09864	ko:K02930
	ko:K09866	ko:K02937
	ko:K10742	ko:K02940
	ko:K10880	ko:K02942
	ko:K11295	ko:K02953
	ko:K11419	ko:K02971
	ko:K11985	ko:K02974
	ko:K12197	ko:K02978
	ko:K12449	ko:K02989
	ko:K12734	ko:K02992
	ko:K12938	ko:K02995
	ko:K13407	ko:K03283
	ko:K13428	ko:K03325
	ko:K15235	ko:K03689
	ko:K15362	ko:K03767
	ko:K17505	ko:K03924
	ko:K17911	ko:K03969
	ko:K19748	ko:K04097
	ko:K19939	ko:K05661
	ko:K20606	ko:K05863
	ko:K20661	ko:K05953
	ko:K20719	ko:K06224
	ko:K20802	ko:K06580
	ko:K21270	ko:K06816
	ko:K21587	ko:K07112
	ko:K22321	ko:K07374
		ko:K07976
		ko:K08057
		ko:K08498
		ko:K08738
		ko:K08907
		ko:K08910
		ko:K08912
		ko:K08913
		ko:K08999
		ko:K09488
		ko:K09489
		ko:K09528
		ko:K09565
		ko:K10587
		ko:K10760
		ko:K11099
		ko:K11101
		ko:K11109
		ko:K11131
		ko:K11145
		ko:K11294
		ko:K12200
		ko:K12603
		ko:K12621
		ko:K12627
		ko:K12639
		ko:K12664
		ko:K12741
		ko:K12817
		ko:K12823
		ko:K13339
		ko:K13412
		ko:K13462
		ko:K13621
		ko:K14643
		ko:K14799
		ko:K14802
		ko:K15227
		ko:K15271
		ko:K16223
		ko:K16224
		ko:K16271
		ko:K16280
		ko:K17080
		ko:K17086
		ko:K17294
		ko:K17566
		ko:K17579
		ko:K17912
		ko:K18177
		ko:K18467
		ko:K18710
		ko:K19603
		ko:K19613
		ko:K19784
		ko:K19951
		ko:K20011
		ko:K20166
		ko:K20858
		ko:K20887
		ko:K20929
		ko:K20986
		ko:K21354
		ko:K21434

### Sheet: 8 ES∩EM enrich 
KO	Term	Gene count				The number of statistical tests (hypergbin, phyloglmbin, hypergcn and phyloglmcn) showing a significant difference(P value < 0.05) among different life-forms*
						Terrestrail vs. Emergent		Terrestrial vs. Submersed		Terrestrail vs. Marine		Emergent vs. Submersed		Emergent vs. Marine		Submersed vs. Marine
		Terrestrail	Emergent	Submersed	Marine	Enrichment	Depletion	Enrichment	Depletion	Enrichment	Depletion	Enrichment	Depletion	Enrichment	Depletion	Enrichment	Depletion
ko:K03235	EF3, TEF3; elongation factor 3	0	11	93	18	1	0	2	0	2	0	2	0	2	0	0	1
ko:K11098	SNRPF, SMF; small nuclear ribonucleoprotein F	14	13	19	15	0	1	1	0	0	0	3	0	2	0	0	0
ko:K11274	WDHD1, CTF4; chromosome transmission fidelity protein 4	16	25	28	19	0	0	1	0	1	0	2	0	2	0	0	0
ko:K12123	PHYE; phytochrome E	0	10	16	16	2	0	3	0	3	0	2	0	2	0	0	0
ko:K12131	PRR3; pseudo-response regulator 3	5	6	13	9	0	0	0	0	0	0	2	0	2	0	0	0
ko:K12625	LSM6; U6 snRNA-associated Sm-like protein LSm6	13	9	14	13	0	2	0	0	0	0	2	0	2	0	0	0
ko:K22246	THT; tyramine N-feruloyltransferase [EC:2.3.1.110]	0	6	11	8	0	0	2	0	2	0	2	0	2	0	0	0
ko:K22455	EBAG9; estrogen receptor-binding fragment-associated gene 9 protein	15	8	22	17	0	2	1	0	0	0	3	0	2	0	0	0
The terms discussed in main text were highlighted in yellow

### Sheet: 47 (EM)∖(ES) enrich
KO	Term	Gene count				The number of statistical tests (hypergbin, phyloglmbin, hypergcn and phyloglmcn) showing a significant difference(P value < 0.05) among different life-forms*
						Terrestrail vs. Emergent		Terrestrial vs. Submersed		Terrestrail vs. Marine		Emergent vs. Submersed		Emergent vs. Marine		Submersed vs. Marine
		Terrestrail	Emergent	Submersed	Marine	Enrichment	Depletion	Enrichment	Depletion	Enrichment	Depletion	Enrichment	Depletion	Enrichment	Depletion	Enrichment	Depletion
ko:K00660	CHS; chalcone synthase [EC:2.3.1.74]	46	108	90	118	0	0	1	0	2	0	1	0	2	0	1	0
ko:K00908	CAMKK1; calcium/calmodulin-dependent protein kinase kinase 1 [EC:2.7.11.17]	26	33	16	21	0	1	0	2	0	0	0	0	2	0	2	0
ko:K01531	mgtA, mgtB; P-type Mg2+ transporter [EC:7.2.2.14]	13	6	0	18	0	2	0	2	0	0	0	0	2	0	2	0
ko:K01931	NEUR; protein neuralized [EC:2.3.2.27]	22	16	8	16	0	2	0	2	0	0	0	0	2	0	1	0
ko:K02209	MCM5, CDC46; DNA replication licensing factor MCM5 [EC:3.6.4.12]	10	31	25	22	0	0	1	0	2	0	0	0	2	0	0	0
ko:K02366	EXT1; glucuronyl/N-acetylglucosaminyl transferase EXT1 [EC:2.4.1.224 2.4.1.225]	19	32	22	32	0	1	0	0	1	0	0	0	2	0	1	0
ko:K02367	EXT2; glucuronyl/N-acetylglucosaminyl transferase EXT2 [EC:2.4.1.224 2.4.1.225]	22	36	22	28	0	0	0	0	1	0	0	0	2	0	1	0
ko:K02369	EXTL2; alpha-1,4-N-acetylglucosaminyltransferase EXTL2 [EC:2.4.1.223]	22	36	22	28	0	0	0	0	1	0	0	0	2	0	1	0
ko:K02540	MCM2; DNA replication licensing factor MCM2 [EC:3.6.4.12]	12	31	24	22	0	0	0	0	2	0	1	0	2	0	0	0
ko:K02541	MCM3; DNA replication licensing factor MCM3 [EC:3.6.4.12]	15	26	21	22	0	0	0	0	2	0	0	0	2	0	0	0
ko:K02542	MCM6; DNA replication licensing factor MCM6 [EC:3.6.4.12]	15	24	23	25	0	0	1	0	2	0	1	0	2	0	0	0
ko:K02603	ORC1; origin recognition complex subunit 1	20	30	5	22	0	0	0	2	0	0	0	2	2	0	2	0
ko:K03007	RPB10, POLR2L; DNA-directed RNA polymerases I, II, and III subunit RPABC5	7	7	8	9	0	0	0	0	0	0	0	0	2	0	0	0
ko:K03164	TOP2; DNA topoisomerase II [EC:5.6.2.2]	18	41	31	29	0	0	1	0	2	0	1	0	2	0	0	0
ko:K03938	NDUFS5; NADH dehydrogenase (ubiquinone) Fe-S protein 5	11	11	10	12	0	1	0	0	0	0	0	0	2	0	0	0
ko:K05752	C3ORF10, HSPC300; chromosome 3 open reading frame 10	11	5	6	10	0	2	0	0	0	0	1	0	2	0	0	0
ko:K06167	phnP; phosphoribosyl 1,2-cyclic phosphate phosphodiesterase [EC:3.1.4.55]	6	30	32	35	2	0	3	0	4	0	1	0	2	0	1	0
ko:K07359	CAMKK2; calcium/calmodulin-dependent protein kinase kinase 2 [EC:2.7.11.17]	26	33	18	23	0	1	0	1	0	0	0	0	2	0	2	0
ko:K08336	ATG12; ubiquitin-like protein ATG12	14	10	2	11	0	2	0	2	0	0	0	0	2	0	2	0
ko:K08823	CLK2_3; dual specificity protein kinase CLK2/3 [EC:2.7.12.1]	58	38	21	25	0	2	0	2	0	1	0	0	2	0	1	0
ko:K09326	OTX1; homeobox protein OTX1	5	9	11	13	0	0	0	0	2	0	0	0	2	0	0	0
ko:K09864	AQP1; aquaporin-1	0	1	3	4	0	0	0	0	2	0	0	0	2	0	0	0
ko:K09866	AQP4; aquaporin-4	2	1	1	4	0	0	0	0	0	0	0	0	2	0	0	0
ko:K10742	DNA2; DNA replication ATP-dependent helicase Dna2 [EC:3.6.4.12]	26	34	23	25	0	0	0	0	0	0	0	0	2	0	0	0
ko:K10880	XRCC3; DNA-repair protein XRCC3	11	19	5	14	0	0	0	0	0	0	0	0	2	0	2	0
ko:K11295	HMGB2; high mobility group protein B2	27	18	12	12	0	2	0	1	0	0	1	0	2	0	0	0
ko:K11419	SUV39H, CLR4; [histone H3]-lysine9 N-trimethyltransferase SUV39H [EC:2.1.1.355]	37	35	28	21	0	2	0	0	0	0	1	0	2	0	0	0
ko:K11985	TRAIP, TRIP; TRAF-interacting protein [EC:2.3.2.27]	10	24	13	17	0	0	0	0	2	0	0	0	2	0	1	0
ko:K12197	CHMP1, VPS46, DID2; charged multivesicular body protein 1	42	57	39	45	0	0	0	0	1	0	0	0	2	0	1	0
ko:K12449	AXS; UDP-apiose/xylose synthase	37	52	35	85	0	0	0	0	1	0	0	0	2	0	1	0
ko:K12734	PPIL3; peptidyl-prolyl cis-trans isomerase-like 3 [EC:5.2.1.8]	12	13	14	11	0	0	0	0	0	0	1	0	2	0	0	0
ko:K12938	GT1; anthocyanidin 5,3-O-glucosyltransferase [EC:2.4.1.-]	37	33	20	34	0	2	0	2	0	0	0	0	2	0	2	0
ko:K13407	CYP94A1; fatty acid omega-hydroxylase [EC:1.14.-.-]	0	2	0	5	0	0	NA	NA	2	0	0	0	2	0	2	0
ko:K13428	EFR; LRR receptor-like serine/threonine-protein kinase EFR [EC:2.7.11.1]	11	18	15	20	0	0	0	0	2	0	1	0	2	0	1	0
ko:K15235	JOSD; josephin [EC:3.4.19.12]	21	23	20	16	0	2	0	0	0	0	1	0	2	0	0	0
ko:K15362	BRIP1, BACH1, FANCJ; fanconi anemia group J protein [EC:3.6.4.12]	15	26	10	19	0	0	0	0	0	0	0	0	2	0	1	0
ko:K17505	PPM1K, PP2CM; protein phosphatase 1K [EC:3.1.3.16]	52	31	16	20	0	2	0	2	0	2	0	0	2	0	1	0
ko:K17911	DWARF27; beta-carotene isomerase [EC:5.2.1.14]	6	18	19	15	0	0	2	0	2	0	1	0	2	0	0	0
ko:K19748	GORAB, SCYL1BP1; RAB6-interacting golgin	3	1	1	11	0	0	0	0	2	0	0	0	2	0	2	0
ko:K19939	RPH3AL; Rab effector Noc2	26	22	16	16	0	2	0	1	0	0	0	0	2	0	0	0
ko:K20606	ANP1; mitogen-activated protein kinase kinase kinase ANP1 [EC:2.7.11.25]	21	39	15	27	0	1	0	0	1	0	0	0	2	0	1	0
ko:K20661	CYP714A1; cytochrome P450 family 714 subfamily A1	4	6	4	13	0	0	0	0	1	0	0	0	2	0	1	0
ko:K20719	SIGMAR1; sigma non-opioid intracellular receptor	9	4	4	6	0	2	0	0	0	0	0	0	2	0	0	0
ko:K20802	HNL; (R)-mandelonitrile lyase [EC:4.1.2.10]	18	11	4	22	0	2	0	2	1	0	0	0	2	0	4	0
ko:K21270	ChuaMOX; (R)-mandelonitrile oxidase [EC:1.1.3.49]	37	16	14	21	0	2	0	2	0	0	0	0	2	0	1	0
ko:K21587	ClPT1; coumarin 8-geranyltransferase [EC:2.5.1.138]	0	0	0	11	NA	NA	NA	NA	1	0	NA	NA	2	0	1	0
ko:K22321	ST5B_C, SOT18_17; aliphatic desulfoglucosinolate sulfotransferase [EC:2.8.2.38]	2	16	4	18	1	0	0	0	2	0	0	0	2	0	1	0

### Sheet: 111 (ES)∖(EM) enrich
KO	Term	Gene count				The number of statistical tests (hypergbin, phyloglmbin, hypergcn and phyloglmcn) showing a significant difference(P value < 0.05) among different life-forms*
						Terrestrail vs. Emergent		Terrestrial vs. Submersed		Terrestrail vs. Marine		Emergent vs. Submersed		Emergent vs. Marine		Submersed vs. Marine
		Terrestrail	Emergent	Submersed	Marine	Enrichment	Depletion	Enrichment	Depletion	Enrichment	Depletion	Enrichment	Depletion	Enrichment	Depletion	Enrichment	Depletion
ko:K00464	diox1; all-trans-8'-apo-beta-carotenal 15,15'-oxygenase [EC:1.13.11.75]	5	7	26	12	0	0	2	0	1	0	2	0	1	0	0	1
ko:K00656	E2.3.1.54, pflD; formate C-acetyltransferase [EC:2.3.1.54]	0	2	16	0	0	0	2	0	NA	NA	2	0	0	0	0	2
ko:K00703	glgA; starch synthase [EC:2.4.1.21]	114	271	265	123	1	0	1	0	1	0	2	0	0	0	0	2
ko:K00706	E2.4.1.34; 1,3-beta-glucan synthase [EC:2.4.1.34]	113	256	219	157	0	0	2	0	1	0	2	0	1	0	0	0
ko:K00787	FDPS; farnesyl diphosphate synthase [EC:2.5.1.1 2.5.1.10]	26	47	49	27	0	0	1	0	0	0	2	0	0	0	0	0
ko:K01025	SULT1; sulfotransferase [EC:2.8.2.-]	16	1	14	4	0	2	0	0	0	1	2	0	1	0	0	1
ko:K01338	lon; ATP-dependent Lon protease [EC:3.4.21.53]	66	56	51	28	0	2	0	1	0	1	2	0	0	0	0	0
ko:K01371	CTSK; cathepsin K [EC:3.4.22.38]	2	3	8	1	0	0	0	0	0	0	2	0	0	0	0	0
ko:K01507	ppa; inorganic pyrophosphatase [EC:3.6.1.1]	196	436	334	212	1	0	1	0	1	0	2	0	1	0	0	0
ko:K01652	E2.2.1.6L, ilvB, ilvG, ilvI; acetolactate synthase I/II/III large subunit [EC:2.2.1.6]	58	108	129	53	0	0	2	0	0	0	2	0	0	0	0	2
ko:K01689	ENO, eno; enolase [EC:4.2.1.11]	107	185	151	88	0	0	1	0	0	0	2	0	0	0	0	0
ko:K01807	rpiA; ribose 5-phosphate isomerase A [EC:5.3.1.6]	147	280	281	90	0	0	1	0	0	0	2	0	0	0	0	1
ko:K02870	RP-L12e, RPL12; large subunit ribosomal protein L12e	52	106	131	40	0	0	1	0	0	0	2	0	0	0	0	1
ko:K02877	RP-L15e, RPL15; large subunit ribosomal protein L15e	22	92	126	38	2	0	2	0	2	0	2	0	0	0	0	1
ko:K02880	RP-L17e, RPL17; large subunit ribosomal protein L17e	47	121	142	37	2	0	1	0	0	0	2	0	0	0	0	1
ko:K02885	RP-L19e, RPL19; large subunit ribosomal protein L19e	101	193	208	64	0	0	1	0	0	0	2	0	0	0	0	1
ko:K02896	RP-L24e, RPL24; large subunit ribosomal protein L24e	91	151	148	65	0	0	2	0	0	0	2	0	0	0	0	2
ko:K02898	RP-L26e, RPL26; large subunit ribosomal protein L26e	49	108	147	36	0	0	1	0	0	0	2	0	0	0	0	1
ko:K02901	RP-L27e, RPL27; large subunit ribosomal protein L27e	40	89	106	41	0	0	1	0	0	0	2	0	0	0	0	1
ko:K02918	RP-L35e, RPL35; large subunit ribosomal protein L35e	49	100	132	42	0	0	1	0	0	0	2	0	0	0	0	1
ko:K02922	RP-L37e, RPL37; large subunit ribosomal protein L37e	25	18	35	12	0	1	0	0	0	0	2	0	1	0	0	1
ko:K02930	RP-L4e, RPL4; large subunit ribosomal protein L4e	49	162	216	78	2	0	1	0	1	0	2	0	0	0	0	2
ko:K02937	RP-L7e, RPL7; large subunit ribosomal protein L7e	76	168	176	65	0	0	1	0	0	0	2	0	0	0	0	1
ko:K02940	RP-L9e, RPL9; large subunit ribosomal protein L9e	36	120	142	34	2	0	1	0	0	0	2	0	0	0	0	1
ko:K02942	RP-LP1, RPLP1; large subunit ribosomal protein LP1	82	177	208	72	0	0	1	0	0	0	2	0	0	0	0	1
ko:K02953	RP-S13e, RPS13; small subunit ribosomal protein S13e	80	136	155	54	0	0	1	0	0	0	2	0	0	0	0	1
ko:K02971	RP-S21e, RPS21; small subunit ribosomal protein S21e	7	31	40	17	1	0	3	0	1	0	2	0	0	0	0	1
ko:K02974	RP-S24e, RPS24; small subunit ribosomal protein S24e	71	172	189	71	1	0	1	0	1	0	2	0	0	0	0	1
ko:K02978	RP-S27e, RPS27; small subunit ribosomal protein S27e	24	43	49	22	0	0	2	0	0	0	2	0	0	0	0	0
ko:K02989	RP-S5e, RPS5; small subunit ribosomal protein S5e	53	122	149	42	0	0	1	0	0	0	2	0	0	0	0	1
ko:K02992	RP-S7, MRPS7, rpsG; small subunit ribosomal protein S7	5	6	19	1	0	0	2	0	0	0	3	0	0	0	0	4
ko:K02995	RP-S8e, RPS8; small subunit ribosomal protein S8e	64	127	143	46	1	0	1	0	0	0	2	0	0	0	0	1
ko:K03283	HSPA1s; heat shock 70kDa protein 1/2/6/8	352	1223	924	260	1	0	1	0	0	0	2	0	0	1	0	1
ko:K03325	ACR3, arsB; arsenite transporter	0	0	4	0	NA	NA	0	0	NA	NA	2	0	NA	NA	0	0
ko:K03689	petN; cytochrome b6-f complex subunit 8	0	3	16	0	0	0	2	0	NA	NA	2	0	0	0	0	2
ko:K03767	PPIA; peptidyl-prolyl cis-trans isomerase A (cyclophilin A) [EC:5.2.1.8]	0	1	17	2	0	0	2	0	0	0	2	0	0	0	0	1
ko:K03924	moxR; MoxR-like ATPase [EC:3.6.3.-]	0	0	4	3	NA	NA	0	0	0	0	2	0	1	0	0	0
ko:K03969	pspA; phage shock protein A	27	51	58	33	0	0	1	0	1	0	2	0	1	0	0	0
ko:K04097	HPGDS; prostaglandin-H2 D-isomerase / glutathione transferase [EC:5.3.99.2 2.5.1.18]	0	1	32	21	0	0	2	0	1	0	2	0	1	0	0	0
ko:K05661	ABCB6; ATP-binding cassette, subfamily B (MDR/TAP), member 6	0	0	5	4	NA	NA	1	0	1	0	2	0	1	0	0	0
ko:K05863	SLC25A4S, ANT; solute carrier family 25 (mitochondrial adenine nucleotide translocator), member 4/5/6/31	136	225	202	85	0	0	2	0	0	0	2	0	0	0	0	1
ko:K05953	E2.5.1.43; nicotianamine synthase [EC:2.5.1.43]	11	29	31	19	1	0	2	0	2	0	4	0	1	0	0	0
ko:K06224	HH; hedgehog	0	0	14	1	NA	NA	2	0	0	0	2	0	0	0	0	1
ko:K06580	SLC42A, RHAG, RHBG, RHCG, CD241; ammonium transporter Rh	0	0	6	2	NA	NA	1	0	0	0	2	0	0	0	0	0
ko:K06816	GLG1, ESL1; golgi apparatus protein 1	0	2	13	11	0	0	2	0	1	0	2	0	1	0	0	0
ko:K07112	K07112; uncharacterized protein	0	0	4	3	NA	NA	0	0	0	0	2	0	1	0	0	0
ko:K07374	TUBA; tubulin alpha	135	247	248	141	0	0	1	0	1	0	2	0	1	0	0	0
ko:K07976	RAB; Rab family, other	201	341	239	184	0	0	1	0	1	0	2	0	1	0	0	0
ko:K08057	CALR; calreticulin	75	151	153	70	0	0	1	0	0	0	2	0	0	0	0	1
ko:K08498	STX6; syntaxin 6	108	158	166	61	0	1	2	0	0	0	2	0	0	0	0	1
ko:K08738	CYC; cytochrome c	47	106	95	43	0	0	1	0	0	0	2	0	0	0	0	2
ko:K08907	LHCA1; light-harvesting complex I chlorophyll a/b binding protein 1	30	113	256	64	1	0	1	0	1	0	2	0	1	0	0	1
ko:K08910	LHCA4; light-harvesting complex I chlorophyll a/b binding protein 4	46	154	231	38	1	0	1	0	0	0	2	0	0	2	0	1
ko:K08912	LHCB1; light-harvesting complex II chlorophyll a/b binding protein 1	131	663	724	188	1	0	1	0	2	0	2	0	0	1	0	1
ko:K08913	LHCB2; light-harvesting complex II chlorophyll a/b binding protein 2	35	209	492	98	1	0	1	0	1	0	2	0	0	0	0	1
ko:K08999	K08999; uncharacterized protein	22	26	42	17	0	1	1	0	0	0	2	0	1	0	0	1
ko:K09488	TRAP1, HSP75; TNF receptor-associated protein 1	0	16	54	7	2	0	2	0	1	0	2	0	0	0	0	2
ko:K09489	HSPA4; heat shock 70kDa protein 4	107	419	401	116	1	0	1	0	1	0	2	0	0	1	0	1
ko:K09528	DNAJC8; DnaJ homolog subfamily C member 8	65	151	119	75	1	0	1	0	1	0	2	0	1	0	0	0
ko:K09565	PPIF; peptidyl-prolyl isomerase F (cyclophilin D) [EC:5.2.1.8]	0	1	25	4	0	0	2	0	1	0	2	0	1	0	0	1
ko:K10587	UBE3A, E6AP; ubiquitin-protein ligase E3 A [EC:2.3.2.26]	0	0	6	5	NA	NA	2	0	1	0	2	0	1	0	0	0
ko:K10760	IPT; adenylate dimethylallyltransferase (cytokinin synthase) [EC:2.5.1.27 2.5.1.112]	16	29	33	20	0	0	1	0	0	0	2	0	1	0	0	0
ko:K11099	SNRPG, SMG; small nuclear ribonucleoprotein G	12	16	18	9	0	0	0	0	0	0	2	0	0	0	0	0
ko:K11101	PTCH2; patched 2	0	7	34	3	1	0	2	0	0	0	2	0	0	0	0	2
ko:K11109	POT1; protection of telomeres protein 1	25	22	37	15	0	3	0	0	0	1	2	0	1	0	0	1
ko:K11131	DKC1, NOLA4, CBF5; H/ACA ribonucleoprotein complex subunit 4 [EC:5.4.99.-]	23	51	62	29	0	0	1	0	1	0	2	0	0	0	0	0
ko:K11145	K11145; ribonuclease III family protein [EC:3.1.26.-]	21	52	48	29	0	0	2	0	1	0	2	0	0	0	0	0
ko:K11294	NCL, NSR1; nucleolin	172	431	282	178	1	0	2	0	1	0	2	0	0	0	0	0
ko:K12200	PDCD6IP, ALIX, RIM20; programmed cell death 6-interacting protein	26	92	81	53	2	0	1	0	2	0	2	0	1	0	0	0
ko:K12603	CNOT6, CCR4; CCR4-NOT transcription complex subunit 6 [EC:3.1.13.4]	66	97	82	59	0	0	1	0	0	0	2	0	1	0	0	0
ko:K12621	LSM2; U6 snRNA-associated Sm-like protein LSm2	9	19	30	13	0	0	2	0	1	0	2	0	1	0	0	0
ko:K12627	LSM8; U6 snRNA-associated Sm-like protein LSm8	4	10	15	6	0	0	1	0	0	0	2	0	0	0	0	0
ko:K12639	CYP724B1, D11; cytochrome P450 family 724 subfamily B1 [EC:1.14.13.-]	21	14	17	12	0	2	0	0	0	0	2	0	1	0	0	0
ko:K12664	CYP26B; cytochrome P450 family 26 subfamily B [EC:1.14.14.-]	0	0	5	5	NA	NA	1	0	1	0	2	0	1	0	0	0
ko:K12741	HNRNPA1_3; heterogeneous nuclear ribonucleoprotein A1/A3	283	484	379	199	0	0	2	0	0	0	2	0	0	0	0	1
ko:K12817	PRPF18, PRP18; pre-mRNA-splicing factor 18	24	41	36	29	0	0	0	0	1	0	2	0	1	0	0	0
ko:K12823	DDX5, DBP2; ATP-dependent RNA helicase DDX5/DBP2 [EC:3.6.4.13]	133	282	207	122	0	0	2	0	1	0	2	0	0	0	0	0
ko:K13339	PEX6, PXAAA1; peroxin-6	93	148	164	61	0	0	1	0	0	0	2	0	0	0	0	1
ko:K13412	CPK; calcium-dependent protein kinase [EC:2.7.11.1]	600	916	690	519	0	1	1	0	1	0	2	0	1	0	1	0
ko:K13462	MIN7; guanine nucleotide-exchange factor	37	59	77	54	0	0	1	0	1	0	2	0	1	0	0	0
ko:K13621	BTA1; betaine lipid synthase	0	0	7	3	NA	NA	1	0	0	0	2	0	1	0	0	0
ko:K14643	ENTPD7; ectonucleoside triphosphate diphosphohydrolase 7 [EC:3.6.1.-]	0	4	10	3	0	0	2	0	0	0	2	0	0	0	0	0
ko:K14799	TSR1; pre-rRNA-processing protein TSR1	23	42	41	30	0	0	1	0	1	0	2	0	1	0	0	0
ko:K14802	DRS2, ATP8A; phospholipid-transporting ATPase [EC:7.6.2.1]	190	450	325	215	1	0	2	0	1	0	2	0	1	0	0	0
ko:K15227	TYRAAT; arogenate dehydrogenase (NADP+), plant [EC:1.3.1.78]	38	66	55	33	0	0	0	0	0	0	2	0	0	0	0	0
ko:K15271	HFM1, MER3; ATP-dependent DNA helicase HFM1/MER3 [EC:3.6.4.12]	18	32	33	21	0	0	1	0	0	0	2	0	1	0	0	0
ko:K16223	FT; protein FLOWERING LOCUS T	35	81	69	34	0	0	1	0	0	0	3	0	0	0	0	0
ko:K16224	FRK1; senescence-induced receptor-like serine/threonine-protein kinase	4	24	26	3	1	0	2	0	0	0	2	0	0	0	0	3
ko:K16271	RLIM, RNF12; E3 ubiquitin-protein ligase RLIM [EC:2.3.2.27]	24	41	37	17	0	0	0	0	0	0	2	0	0	0	0	0
ko:K16280	RGLG; E3 ubiquitin-protein ligase RGLG [EC:2.3.2.27]	115	340	336	93	1	0	1	0	0	0	2	0	0	1	0	1
ko:K17080	PHB1; prohibitin 1	22	61	54	20	0	0	2	0	0	0	2	0	0	0	0	2
ko:K17086	TM9SF2_4; transmembrane 9 superfamily member 2/4	209	285	234	171	0	1	0	0	0	0	2	0	1	0	0	0
ko:K17294	TSPAN4; tetraspanin-4	9	15	17	7	0	0	0	0	0	0	2	0	0	0	0	1
ko:K17566	PPP1R27; protein phosphatase 1 regulatory subunit 27	22	21	26	14	0	2	0	0	0	0	2	0	1	0	0	0
ko:K17579	PPP1R42, LRRC67; protein phosphatase 1 regulatory subunit 42	0	1	11	6	0	0	2	0	1	0	2	0	1	0	0	0
ko:K17912	CCD7; 9-cis-beta-carotene 9',10'-cleaving dioxygenase [EC:1.13.11.68]	5	7	26	12	0	0	2	0	1	0	2	0	1	0	0	1
ko:K18177	COA4; cytochrome c oxidase assembly factor 4	11	8	15	8	0	1	0	0	0	0	2	0	0	0	0	0
ko:K18467	VPS29; vacuolar protein sorting-associated protein 29	41	43	38	20	0	2	0	0	0	0	2	0	0	0	0	0
ko:K18710	SLBP; histone RNA hairpin-binding protein	0	0	7	2	NA	NA	1	0	0	0	2	0	0	0	0	0
ko:K19603	MAPK15; mitogen-activated protein kinase 15 [EC:2.7.11.24]	0	0	4	3	NA	NA	0	0	0	0	2	0	1	0	0	0
ko:K19613	SHOC2, SUR8; leucine-rich repeat protein SHOC2	668	984	787	191	0	1	1	0	0	1	2	0	0	2	0	1
ko:K19784	chrR, NQR; chromate reductase, NAD(P)H dehydrogenase (quinone)	20	23	30	15	0	1	0	0	0	0	2	0	0	0	0	1
ko:K19951	TBC1D8_9; TBC1 domain family member 8/9	26	54	79	54	0	0	2	0	2	0	2	0	1	0	0	0
ko:K20011	PRDX3; peroxiredoxin 3 [EC:1.11.1.24 1.11.1.25]	0	1	8	0	0	0	2	0	NA	NA	2	0	0	0	0	1
ko:K20166	TBC1D2B; TBC1 domain family member 2B	26	54	78	49	0	0	2	0	2	0	2	0	1	0	0	0
ko:K20858	MCU; calcium uniporter protein, mitochondrial	42	140	105	56	1	0	1	0	1	0	2	0	0	0	0	1
ko:K20887	CSLC4; xyloglucan glycosyltransferase 4 [EC:2.4.1.-]	32	51	48	23	0	0	0	0	0	0	2	0	0	0	0	1
ko:K20929	GLX; glyoxal/methylglyoxal oxidase [EC:1.2.3.15]	41	62	75	39	0	1	1	0	0	0	3	0	1	0	0	1
ko:K20986	NUDX1; geranyl diphosphate phosphohydrolase [EC:3.6.1.68]	18	32	22	11	0	0	0	0	0	0	2	0	0	0	0	1
ko:K21354	UGT94E5; beta-D-glucosyl crocetin beta-1,6-glucosyltransferase [EC:2.4.1.330]	3	23	19	6	1	0	2	0	0	0	2	0	0	0	0	1
ko:K21434	ANKRD2; ankyrin repeat domain-containing protein 2	22	21	26	14	0	2	0	0	0	0	2	0	1	0	0	0
