## Supplementary Tables S9 for "Phylogenomic analyses of Alismatales shed light into adaptations to aquatic environments": Table S9c. KO_enrich1.xlsx

### Sheet: SM enrich
KO	Term	Gene count				The number of statistical tests (hypergbin, phyloglmbin, hypergcn and phyloglmcn) showing a significant difference(P value < 0.05) among different life-forms*												n=33
						Terrestrail vs. Emergent		Terrestrial vs. Submersed		Terrestrail vs. Marine		Emergent vs. Submersed		Emergent vs. Marine		Submersed vs. Marine
		Terrestrail	Emergent	Submersed	Marine	Enrichment	Depletion	Enrichment	Depletion	Enrichment	Depletion	Enrichment	Depletion	Enrichment	Depletion	Enrichment	Depletion
ko:K00499	CMO; choline monooxygenase [EC:1.14.15.7]	24	42	9	19	0	0	0	2	0	0	0	3	0	0	3	0
ko:K00908	CAMKK1; calcium/calmodulin-dependent protein kinase kinase 1 [EC:2.7.11.17]	26	33	16	21	0	1	0	2	0	0	0	0	2	0	2	0
ko:K01531	mgtA, mgtB; P-type Mg2+ transporter [EC:7.2.2.14]	13	6	0	18	0	2	0	2	0	0	0	0	2	0	2	0
ko:K02603	ORC1; origin recognition complex subunit 1	20	30	5	22	0	0	0	2	0	0	0	2	2	0	2	0
ko:K02606	ORC4; origin recognition complex subunit 4	20	36	13	17	0	0	0	0	0	0	0	0	1	0	2	0
ko:K04482	RAD51; DNA repair protein RAD51	10	19	4	15	0	0	0	0	0	0	0	0	1	0	2	0
ko:K05642	ABCA2; ATP-binding cassette, subfamily A (ABC1), member 2	31	76	16	26	0	0	0	2	0	0	0	3	0	0	3	0
ko:K05645	ABCA7; ATP-binding cassette, subfamily A (ABC1), member 7	31	76	16	26	0	0	0	2	0	0	0	3	0	0	3	0
ko:K07359	CAMKK2; calcium/calmodulin-dependent protein kinase kinase 2 [EC:2.7.11.17]	26	33	18	23	0	1	0	1	0	0	0	0	2	0	2	0
ko:K08336	ATG12; ubiquitin-like protein ATG12	14	10	2	11	0	2	0	2	0	0	0	0	2	0	2	0
ko:K08695	ANR; anthocyanidin reductase [EC:1.3.1.77]	19	28	6	16	0	0	0	2	0	0	0	1	0	0	2	0
ko:K08736	MSH3; DNA mismatch repair protein MSH3	27	64	15	27	0	0	0	1	0	0	0	2	0	0	2	0
ko:K10880	XRCC3; DNA-repair protein XRCC3	11	19	5	14	0	0	0	0	0	0	0	0	2	0	2	0
ko:K11821	ST5A, SOT16; aromatic desulfoglucosinolate sulfotransferase [EC:2.8.2.24]	2	16	2	16	2	0	0	0	2	0	0	1	1	0	2	0
ko:K11851	USP30; ubiquitin carboxyl-terminal hydrolase 30 [EC:3.4.19.12]	27	42	15	23	0	1	0	3	0	0	0	1	1	0	3	0
ko:K12938	GT1; anthocyanidin 5,3-O-glucosyltransferase [EC:2.4.1.-]	37	33	20	34	0	2	0	2	0	0	0	0	2	0	2	0
ko:K13407	CYP94A1; fatty acid omega-hydroxylase [EC:1.14.-.-]	0	2	0	5	0	0	NA	NA	2	0	0	0	2	0	2	0
ko:K13432	PTI4; pathogenesis-related genes transcriptional activator PTI4	3	4	0	4	0	0	0	0	0	0	0	0	0	0	2	0
ko:K15308	TTP; tristetraprolin	6	30	8	14	1	0	0	0	2	0	0	0	0	0	2	0
ko:K15401	CYP86A1; long-chain fatty acid omega-monooxygenase [EC:1.14.14.80]	14	6	0	6	0	1	0	2	0	0	0	0	0	0	2	0
ko:K16914	RIOX1, NO66; bifunctional lysine-specific demethylase and histidyl-hydroxylase NO66 [EC:1.14.11.- 1.14.11.27]	33	53	13	21	0	0	0	3	0	0	0	2	0	0	2	0
ko:K17970	MDV1, FIS2; mitochondrial division protein 1	1	3	0	4	0	0	0	0	0	0	0	0	0	0	2	0
ko:K18185	COX23; cytochrome c oxidase assembly protein subunit 23	5	6	0	4	0	0	0	2	0	0	0	0	0	0	2	0
ko:K19022	AP5B1; AP-5 complex subunit beta-1	34	61	14	22	0	0	0	3	0	0	0	3	0	0	3	0
ko:K19023	AP5M1, MUDENG; AP-5 complex subunit mu-1	24	51	10	18	0	0	0	3	0	0	0	2	0	0	3	0
ko:K19025	AP5Z1, SPG48; AP-5 complex subunit zeta-1	27	38	8	14	0	0	0	3	0	0	0	3	0	0	2	0
ko:K19090	cas5t; CRISPR-associated protein Cas5t	15	14	5	12	0	2	0	2	0	0	0	0	1	0	2	0
ko:K19748	GORAB, SCYL1BP1; RAB6-interacting golgin	3	1	1	11	0	0	0	0	2	0	0	0	2	0	2	0
ko:K20417	FAD4; palmitoyl-[glycerolipid] 3-(E)-desaturase [EC:1.14.19.43]	12	25	5	12	0	0	0	0	0	0	0	1	0	0	2	0
ko:K20802	HNL; (R)-mandelonitrile lyase [EC:4.1.2.10]	18	11	4	22	0	2	0	2	1	0	0	0	2	0	4	0
ko:K21102	ANR; anthocyanidin reductase [(2S)-flavan-3-ol-forming] [EC:1.3.1.112]	18	27	5	14	0	0	0	2	0	0	0	1	0	0	2	0
ko:K21760	RIOX2, MINA; bifunctional lysine-specific demethylase and histidyl-hydroxylase MINA [EC:1.14.11.-]	33	53	11	21	0	0	0	3	0	0	0	2	0	0	2	0
ko:K22328	PAAS; phenylacetaldehyde synthase [EC:4.1.1.109]	20	14	0	5	0	2	0	2	0	1	0	1	0	0	2	0
The terms discussed in main text were highlighted in yellow
