## Supplementary Tables S9 for "Phylogenomic analyses of Alismatales shed light into adaptations to aquatic environments": Table S9d. KO_dep3.xlsx

### Sheet: TE.TS.TM depletion
1	2	3	4	5	6	7
TE∩TS∩TM	(TS∩TM)∖(TE)	(TE∩TM)∖(TS)	(TM)∖(TE∪TS)	(TE∩TS)∖(TM)	(TS)∖(TE∪TM)	(TE)∖(TS∪TM)
49	31	13	110	23	58	50
ko:K00129	ko:K01106	ko:K01181	ko:K00495	ko:K01531	ko:K00108	ko:K00517
ko:K00650	ko:K02563	ko:K02128	ko:K00512	ko:K01931	ko:K00499	ko:K00863
ko:K01455	ko:K03452	ko:K03872	ko:K00555	ko:K03239	ko:K00717	ko:K01012
ko:K02518	ko:K05573	ko:K10411	ko:K00666	ko:K07478	ko:K00783	ko:K01025
ko:K02954	ko:K05849	ko:K10877	ko:K00760	ko:K07870	ko:K00908	ko:K01177
ko:K02965	ko:K05933	ko:K10990	ko:K00764	ko:K08336	ko:K01620	ko:K01285
ko:K03360	ko:K06129	ko:K12492	ko:K01000	ko:K08823	ko:K01946	ko:K01338
ko:K07249	ko:K06611	ko:K13070	ko:K01081	ko:K09869	ko:K02135	ko:K01735
ko:K07410	ko:K07890	ko:K14137	ko:K01209	ko:K10886	ko:K02138	ko:K01937
ko:K10528	ko:K08236	ko:K17586	ko:K01254	ko:K11126	ko:K02153	ko:K02136
ko:K10569	ko:K09756	ko:K18812	ko:K01513	ko:K11792	ko:K02295	ko:K02738
ko:K11818	ko:K12316	ko:K20726	ko:K02021	ko:K11820	ko:K02603	ko:K04043
ko:K12156	ko:K13068	ko:K22048	ko:K02069	ko:K12127	ko:K02607	ko:K04382
ko:K12637	ko:K13259		ko:K02114	ko:K12938	ko:K02980	ko:K05236
ko:K12665	ko:K13262		ko:K02261	ko:K15455	ko:K03426	ko:K05692
ko:K13029	ko:K14173		ko:K02426	ko:K17353	ko:K03575	ko:K05752
ko:K13067	ko:K15047		ko:K03368	ko:K18787	ko:K05396	ko:K05759
ko:K13081	ko:K15255		ko:K04120	ko:K18811	ko:K05642	ko:K08266
ko:K13223	ko:K15503		ko:K04422	ko:K19090	ko:K05645	ko:K08762
ko:K13261	ko:K16449		ko:K04683	ko:K20802	ko:K05928	ko:K08866
ko:K13691	ko:K17193		ko:K04733	ko:K21270	ko:K07560	ko:K10638
ko:K14174	ko:K18461		ko:K05391	ko:K22075	ko:K08695	ko:K11109
ko:K14181	ko:K18462		ko:K05941	ko:K22328	ko:K09420	ko:K11276
ko:K14182	ko:K18463		ko:K06066		ko:K09646	ko:K11295
ko:K14183	ko:K18465		ko:K06911		ko:K10606	ko:K11419
ko:K14184	ko:K19241		ko:K07020		ko:K10879	ko:K11593
ko:K14610	ko:K19964		ko:K07042		ko:K10896	ko:K12450
ko:K15341	ko:K20979		ko:K07071		ko:K11138	ko:K12625
ko:K15795	ko:K21373		ko:K07385		ko:K11511	ko:K12639
ko:K15797	ko:K21440		ko:K07977		ko:K11851	ko:K12819
ko:K15799	ko:K22285		ko:K08200		ko:K12462	ko:K12820
ko:K15803			ko:K08211		ko:K12624	ko:K13034
ko:K15925			ko:K08269		ko:K13509	ko:K13196
ko:K16040			ko:K08501		ko:K14405	ko:K13459
ko:K17505			ko:K08503		ko:K14771	ko:K13466
ko:K18117			ko:K09377		ko:K14994	ko:K14502
ko:K18464			ko:K09392		ko:K15082	ko:K15223
ko:K18875			ko:K09419		ko:K15401	ko:K15235
ko:K20239			ko:K09509		ko:K15403	ko:K15638
ko:K20240			ko:K09510		ko:K16573	ko:K15812
ko:K20506			ko:K09514		ko:K16860	ko:K17388
ko:K20834			ko:K09587		ko:K16914	ko:K17566
ko:K20835			ko:K09591		ko:K18185	ko:K18187
ko:K21311			ko:K09705		ko:K18486	ko:K18467
ko:K21763			ko:K10246		ko:K18677	ko:K18730
ko:K22061			ko:K10249		ko:K19022	ko:K18757
ko:K22064			ko:K10591		ko:K19023	ko:K19939
ko:K22065			ko:K10717		ko:K19025	ko:K20719
ko:K22369			ko:K11868		ko:K19373	ko:K21434
			ko:K11982		ko:K19466	ko:K22455
			ko:K12343		ko:K20101
			ko:K12356		ko:K20826
			ko:K12448		ko:K21102
			ko:K12467		ko:K21198
			ko:K12607		ko:K21760
			ko:K12669		ko:K21994
			ko:K12742		ko:K22464
			ko:K12897		ko:K22484
			ko:K12898
			ko:K13032
			ko:K13420
			ko:K13460
			ko:K13680
			ko:K13866
			ko:K13993
			ko:K14043
			ko:K14175
			ko:K14509
			ko:K14513
			ko:K14638
			ko:K14674
			ko:K15085
			ko:K15086
			ko:K15096
			ko:K15336
			ko:K16221
			ko:K16222
			ko:K16275
			ko:K16285
			ko:K16292
			ko:K17470
			ko:K17982
			ko:K18108
			ko:K18424
			ko:K18633
			ko:K19040
			ko:K19041
			ko:K19073
			ko:K19307
			ko:K19355
			ko:K19533
			ko:K19968
			ko:K20028
			ko:K20393
			ko:K20547
			ko:K20617
			ko:K20771
			ko:K20790
			ko:K21232
			ko:K21286
			ko:K21604
			ko:K21704
			ko:K21710
			ko:K21736
			ko:K21805
			ko:K21925
			ko:K22133
			ko:K22137
			ko:K22267
			ko:K22419

### Sheet: 49 TE∩TS∩TM dep
KO	Term	Gene count				The number of statistical tests (hypergbin, phyloglmbin, hypergcn and phyloglmcn) showing a significant difference(P value < 0.05) among different life-forms*
						Terrestrail vs. Emergent		Terrestrial vs. Submersed		Terrestrail vs. Marine		Emergent vs. Submersed		Emergent vs. Marine		Submersed vs. Marine
		Terrestrail	Emergent	Submersed	Marine	Enrichment	Depletion	Enrichment	Depletion	Enrichment	Depletion	Enrichment	Depletion	Enrichment	Depletion	Enrichment	Depletion
ko:K00129	ALDH3; aldehyde dehydrogenase (NAD(P)+) [EC:1.2.1.5]	6	2	0	0	0	2	0	2	0	2	0	0	0	0	NA	NA
ko:K00650	LCAT; lecithin-cholesterol acyltransferase [EC:2.3.1.43]	80	60	20	13	0	2	0	2	0	2	0	1	0	0	0	0
ko:K01455	E3.5.1.49; formamidase [EC:3.5.1.49]	46	52	6	2	0	2	0	3	0	4	0	3	0	4	0	0
ko:K02518	infA; translation initiation factor IF-1	18	7	2	1	0	2	0	2	0	2	0	0	0	0	0	0
ko:K02954	RP-S14, MRPS14, rpsN; small subunit ribosomal protein S14	16	9	3	2	0	2	0	2	0	2	0	0	0	0	0	0
ko:K02965	RP-S19, rpsS; small subunit ribosomal protein S19	21	7	1	5	0	4	0	4	0	2	0	0	0	0	1	0
ko:K03360	GRR1; F-box and leucine-rich repeat protein GRR1	26	14	0	0	0	3	0	4	0	4	0	1	0	1	NA	NA
ko:K07249	ALDH1A; retinal dehydrogenase [EC:1.2.1.36]	6	2	0	0	0	2	0	2	0	2	0	0	0	0	NA	NA
ko:K07410	CYP1B1; cytochrome P450 family 1 subfamily B1 [EC:1.14.14.1]	143	98	40	3	0	2	0	2	0	3	0	1	0	3	0	2
ko:K10528	HPL; hydroperoxide lyase [EC:4.1.2.-]	26	28	0	4	0	2	0	4	0	3	0	4	0	2	1	0
ko:K10569	NEIL3; endonuclease VIII-like 3	24	9	2	2	0	2	0	2	0	2	0	0	0	0	0	0
ko:K11818	CYP83B1; aromatic aldoxime N-monooxygenase [EC:1.14.14.45]	25	19	0	0	0	3	0	2	0	2	0	2	0	2	NA	NA
ko:K12156	CYP83A1; (methylthio)alkanaldoxime N-monooxygenase [EC:1.14.14.43]	25	19	0	0	0	3	0	3	0	2	0	2	0	2	NA	NA
ko:K12637	CYP90C1, ROT3; 3-epi-6-deoxocathasterone 23-monooxygenase [EC:1.14.14.147]	22	11	2	3	0	3	0	3	0	3	0	0	0	0	0	0
ko:K12665	CYP26C; cytochrome P450 family 26 subfamily C [EC:1.14.14.-]	22	11	1	3	0	3	0	4	0	3	0	1	0	0	0	0
ko:K13029	CYP71E1; 4-hydroxyphenylacetaldehyde oxime monooxygenase [EC:1.14.14.37]	53	39	10	6	0	2	0	2	0	3	0	1	0	1	0	0
ko:K13067	ATTSM1; putative caffeoyl-CoA 3-O-methyltransferase [EC:2.1.1.-]	46	16	0	2	0	4	0	4	0	4	0	2	0	0	0	0
ko:K13081	LAR; leucoanthocyanidin reductase [EC:1.17.1.3]	14	8	0	3	0	2	0	2	0	2	0	2	0	0	0	0
ko:K13223	BX2, CYP71C4, CYP71C9; indole-2-monooxygenase [EC:1.14.14.153]	119	47	23	2	0	3	0	2	0	3	0	1	0	2	0	1
ko:K13261	CYP93A1; 3,9-dihydroxypterocarpan 6a-monooxygenase [EC:1.14.14.93]	27	30	6	1	0	2	0	2	0	2	0	1	0	2	0	0
ko:K13691	SGT1; pathogen-inducible salicylic acid glucosyltransferase [EC:2.4.1.-]	68	46	7	13	0	2	0	2	0	2	0	2	0	0	1	0
ko:K14174	TPS10; beta-farnesene/exo-alpha-bergamotene synthase [EC:4.2.3.47 4.2.3.81]	41	2	2	0	0	4	0	4	0	4	0	0	0	0	0	0
ko:K14181	TPS1; valencene/7-epi-alpha-selinene synthase [EC:4.2.3.73 4.2.3.86]	46	4	4	0	0	4	0	3	0	4	0	0	0	0	0	0
ko:K14182	HVS; vetispiradiene synthase [EC:4.2.3.21]	41	2	2	0	0	4	0	3	0	4	0	0	0	0	0	0
ko:K14183	CDN1; (+)-delta-cadinene synthase [EC:4.2.3.13]	46	4	4	0	0	4	0	3	0	4	0	0	0	0	0	0
ko:K14184	TPS21; alpha-humulene/beta-caryophyllene synthase [EC:4.2.3.104 4.2.3.57]	55	8	4	0	0	4	0	3	0	4	0	0	0	0	0	0
ko:K14610	SLC19A2_3, THTR; solute carrier family 19 (thiamine transporter), member 2/3	25	13	0	3	0	2	0	4	0	3	0	2	0	0	0	0
ko:K15341	DCLRE1B, SNM1B; DNA cross-link repair 1B protein [EC:3.1.-.-]	29	14	12	6	0	3	0	2	0	2	0	0	0	0	0	0
ko:K15795	TPS12_13; (Z)-gamma-bisabolene synthase [EC:4.2.3.40]	41	2	2	0	0	4	0	3	0	4	0	0	0	0	0	0
ko:K15797	TPS6_11; (S)-beta-macrocarpene synthase [EC:5.5.1.17]	41	2	2	0	0	4	0	4	0	4	0	0	0	0	0	0
ko:K15799	BS, TPS11; (+)-alpha-barbatene/beta-chamigrene/thujopsene synthase [EC:4.2.3.69 4.2.3.78 4.2.3.79]	41	2	2	0	0	4	0	3	0	4	0	0	0	0	0	0
ko:K15803	GERD; (-)-germacrene D synthase [EC:4.2.3.75]	60	29	7	7	0	3	0	2	0	3	0	1	0	0	0	0
ko:K15925	XYL1; alpha-D-xyloside xylohydrolase [EC:3.2.1.177]	84	90	48	26	0	2	0	2	0	2	0	1	0	1	0	0
ko:K16040	ROMT; trans-resveratrol di-O-methyltransferase [EC:2.1.1.240]	90	85	42	19	0	2	0	3	0	2	0	0	0	1	0	0
ko:K17505	PPM1K, PP2CM; protein phosphatase 1K [EC:3.1.3.16]	52	31	16	20	0	2	0	2	0	2	0	0	2	0	1	0
ko:K18117	TPS31; viridiflorene synthase [EC:4.2.3.88]	41	2	2	0	0	4	0	3	0	4	0	0	0	0	0	0
ko:K18464	RTSC, SPG8; WASH complex subunit strumpellin	35	42	1	0	0	2	0	4	0	3	0	2	0	2	0	0
ko:K18875	EDS1; enhanced disease susceptibility 1 protein	19	3	3	1	0	4	0	2	0	4	0	0	0	0	0	0
ko:K20239	SDT; spermidine disinapoyl transferase [EC:2.3.1.248]	18	1	0	0	0	2	0	2	0	2	0	0	0	0	NA	NA
ko:K20240	SCT; spermidine dicoumaroyl transferase [EC:2.3.1.249]	20	6	3	1	0	2	0	2	0	3	0	0	0	0	0	0
ko:K20506	TCEA; tuliposide A-converting enzyme [EC:4.2.99.22]	26	30	2	6	0	2	0	2	0	2	0	2	0	0	0	0
ko:K20834	F26G; protodioscin 26-O-beta-D-glucosidase [EC:3.2.1.186]	23	9	0	0	0	2	0	2	0	2	0	1	0	0	NA	NA
ko:K20835	P60; avenacosidase [EC:3.2.1.188]	23	9	0	0	0	2	0	2	0	2	0	1	0	0	NA	NA
ko:K21311	N4OMT; norbelladine O-methyltransferase [EC:2.1.1.336]	46	16	3	2	0	4	0	3	0	4	0	2	0	0	0	0
ko:K21763	MAPKBP1; mitogen-activated protein kinase binding protein 1	9	5	0	0	0	2	0	2	0	2	0	0	0	0	NA	NA
ko:K22061	TPS2; beta-sesquiphellandrene synthase [EC:4.2.3.123]	41	2	2	0	0	4	0	4	0	4	0	0	0	0	0	0
ko:K22064	CJFS; beta-farnesene synthase [EC:4.2.3.47]	44	3	2	0	0	4	0	4	0	4	0	0	0	0	0	0
ko:K22065	TPS1; alpha-copaene/(+)-delta-cadinene synthase [EC:4.2.3.133 4.2.3.13]	41	3	2	0	0	4	0	4	0	4	0	0	0	0	0	0
ko:K22369	EPHX4; epoxide hydrolase 4 [EC:3.3.-.-]	16	3	5	0	0	4	0	2	0	2	0	0	0	0	0	1

### Sheet: 31 (TS∩TM)∖(TE) dep
KO	Term	Gene count				The number of statistical tests (hypergbin, phyloglmbin, hypergcn and phyloglmcn) showing a significant difference(P value < 0.05) among different life-forms*
						Terrestrail vs. Emergent		Terrestrial vs. Submersed		Terrestrail vs. Marine		Emergent vs. Submersed		Emergent vs. Marine		Submersed vs. Marine
		Terrestrail	Emergent	Submersed	Marine	Enrichment	Depletion	Enrichment	Depletion	Enrichment	Depletion	Enrichment	Depletion	Enrichment	Depletion	Enrichment	Depletion
ko:K01106	INPP5A; inositol polyphosphate 5-phosphatase INPP5A [EC:3.1.3.56]	7	11	0	0	0	0	0	2	0	2	0	2	0	2	NA	NA
ko:K02563	murG; UDP-N-acetylglucosamine--N-acetylmuramyl-(pentapeptide) pyrophosphoryl-undecaprenol N-acetylglucosamine transferase [EC:2.4.1.227]	18	30	4	3	0	0	0	2	0	2	0	2	0	2	0	0
ko:K03452	MHX; magnesium/proton exchanger	42	44	8	3	0	1	0	4	0	4	0	2	0	2	0	0
ko:K05573	ndhB; NAD(P)H-quinone oxidoreductase subunit 2 [EC:7.1.1.2]	6	5	0	0	0	0	0	2	0	2	0	0	0	0	NA	NA
ko:K05849	SLC8A, NCX; solute carrier family 8 (sodium/calcium exchanger)	24	32	8	3	0	0	0	2	0	3	0	2	0	2	0	0
ko:K05933	E1.14.17.4; aminocyclopropanecarboxylate oxidase [EC:1.14.17.4]	108	123	34	22	0	1	0	2	0	2	0	2	0	2	0	0
ko:K06129	LYPLA3; lysophospholipase III [EC:3.1.1.5]	80	60	20	13	0	1	0	2	0	2	0	1	0	0	0	0
ko:K06611	E2.4.1.67; stachyose synthetase [EC:2.4.1.67]	22	28	6	3	0	0	0	2	0	2	0	1	0	2	0	0
ko:K07890	RAB21; Ras-related protein Rab-21	18	23	1	0	0	1	0	2	0	4	0	2	0	2	0	0
ko:K08236	E2.4.1.210; limonoid glucosyltransferase [EC:2.4.1.210]	27	73	11	4	0	0	0	2	0	4	0	1	0	3	0	1
ko:K09756	SCPL19, SNG2; serine carboxypeptidase-like 19 [EC:3.4.16.- 2.3.1.91]	74	136	22	6	0	0	0	2	0	4	0	2	0	3	0	2
ko:K12316	GAA; lysosomal alpha-glucosidase [EC:3.2.1.20]	29	46	13	7	0	0	0	3	0	2	0	3	0	2	0	0
ko:K13068	BRT1; sinapate 1-glucosyltransferase [EC:2.4.1.120]	27	73	11	4	0	0	0	2	0	4	0	1	0	3	0	1
ko:K13259	HI4OMT; 2,7,4'-trihydroxyisoflavanone 4'-O-methyltransferase / isoflavone 4'-O-methyltransferase [EC:2.1.1.212 2.1.1.46]	11	14	4	2	0	0	0	2	0	2	0	0	0	0	0	0
ko:K13262	7-IOMT; isoflavone-7-O-methyltransferase [EC:2.1.1.150]	31	44	9	6	0	1	0	2	0	2	0	2	0	1	0	0
ko:K14173	AFS1; alpha-farnesene synthase [EC:4.2.3.46]	14	15	1	0	0	0	0	2	0	2	0	2	0	2	0	0
ko:K15047	HNRNPUL1, E1BAP5; heterogeneous nuclear ribonucleoprotein U-like protein 1	32	39	15	13	0	1	0	2	0	2	0	1	0	1	0	0
ko:K15255	PIF1; ATP-dependent DNA helicase PIF1 [EC:3.6.4.12]	49	81	18	21	0	1	0	2	0	2	0	1	0	0	0	0
ko:K15503	ANKRD44; serine/threonine-protein phosphatase 6 regulatory ankyrin repeat subunit B	56	115	32	18	0	0	0	2	0	2	0	2	0	2	0	0
ko:K16449	RGS; regulator of G-protein signaling	26	34	2	3	0	1	0	4	0	4	0	2	0	2	0	0
ko:K17193	UGT79B1; anthocyanidin 3-O-glucoside 2'''-O-xylosyltransferase [EC:2.4.2.51]	32	28	1	4	0	1	0	2	0	2	0	3	0	2	0	0
ko:K18461	WASH1; WAS protein family homolog 1	18	22	0	0	0	1	0	3	0	3	0	2	0	2	NA	NA
ko:K18462	FAM21; WASH complex subunit FAM21	19	27	0	0	0	0	0	4	0	4	0	2	0	2	NA	NA
ko:K18463	CCDC53; WASH complex subunit CCDC53	18	24	0	0	0	1	0	4	0	4	0	2	0	2	NA	NA
ko:K18465	MRT43, SWIP; WASH complex subunit 7	30	40	1	1	0	1	0	3	0	4	0	2	0	2	0	0
ko:K19241	ELMO3; engulfment and cell motility protein 3	16	18	7	3	0	1	0	2	0	2	0	0	0	0	0	0
ko:K19964	HIUH; hydroxyisourate hydrolase [EC:3.5.2.17]	94	180	11	8	0	0	0	3	0	3	0	3	0	2	0	0
ko:K20979	GES; geranyl diphosphate diphosphatase [EC:3.1.7.11]	13	27	2	0	0	0	0	2	0	2	0	3	0	2	0	0
ko:K21373	UGT8, UGT709C2; 7-deoxyloganetic acid glucosyltransferase [EC:2.4.1.323]	50	70	12	8	0	1	0	2	0	2	0	2	0	2	0	0
ko:K21440	ANKRD50; ankyrin repeat domain-containing protein 50	28	30	0	0	0	1	0	4	0	4	0	2	0	2	NA	NA
ko:K22285	OSBPL8, ORP8; oxysterol-binding protein-related protein 8	59	66	17	14	0	1	0	2	0	3	0	1	0	2	0	0

### Sheet: 13 (TE∩TM)∖(TS) dep
KO	Term	Gene count				The number of statistical tests (hypergbin, phyloglmbin, hypergcn and phyloglmcn) showing a significant difference(P value < 0.05) among different life-forms*
						Terrestrail vs. Emergent		Terrestrial vs. Submersed		Terrestrail vs. Marine		Emergent vs. Submersed		Emergent vs. Marine		Submersed vs. Marine
		Terrestrail	Emergent	Submersed	Marine	Enrichment	Depletion	Enrichment	Depletion	Enrichment	Depletion	Enrichment	Depletion	Enrichment	Depletion	Enrichment	Depletion
ko:K01181	E3.2.1.8, xynA; endo-1,4-beta-xylanase [EC:3.2.1.8]	52	37	16	12	0	2	0	1	0	2	0	0	0	0	0	0
ko:K02128	ATPeF0C, ATP5G, ATP9; F-type H+-transporting ATPase subunit c	8	4	6	0	0	2	0	0	0	2	0	0	0	0	0	1
ko:K03872	ELOC, TCEB1; elongin-C	20	18	21	5	0	2	0	0	0	2	1	0	0	0	0	1
ko:K10411	DNAL1; dynein light chain 1, axonemal	50	41	25	8	0	2	0	1	0	4	0	0	0	3	0	3
ko:K10877	RAD54B; DNA repair and recombination protein RAD54B [EC:3.6.4.-]	38	45	25	12	0	3	0	1	0	2	1	0	0	0	0	1
ko:K10990	RMI1, BRAP75; RecQ-mediated genome instability protein 1	22	24	13	7	0	2	0	0	0	2	0	0	0	0	0	0
ko:K12492	ARFGAP1; ADP-ribosylation factor GTPase-activating protein 1	82	70	47	31	0	2	0	1	0	2	0	0	0	0	0	0
ko:K13070	MAS; momilactone-A synthase [EC:1.1.1.295]	16	12	11	1	0	2	0	0	0	3	0	0	0	0	0	2
ko:K14137	PTAR1; protein prenyltransferase alpha subunit repeat containing protein 1	22	24	13	3	0	2	0	1	0	4	0	0	0	1	0	1
ko:K17586	PHRF1; PHD and RING finger domain-containing protein 1	103	88	44	22	0	2	0	1	0	2	0	0	0	1	0	1
ko:K18812	CYCD6; cyclin D6, plant	19	18	11	6	0	2	0	1	0	2	0	0	0	0	0	0
ko:K20726	TMEM222; transmembrane protein 222	49	53	34	13	0	2	0	1	0	2	0	0	0	2	0	2
ko:K22048	MSL4S; mechanosensitive ion channel protein 4/5/6/7/8/9/10	88	100	31	32	0	2	0	1	0	2	0	1	0	0	0	0

### Sheet: 110 (TM)∖(TE∪TS) dep
KO	Term	Gene count				The number of statistical tests (hypergbin, phyloglmbin, hypergcn and phyloglmcn) showing a significant difference(P value < 0.05) among different life-forms*
						Terrestrail vs. Emergent		Terrestrial vs. Submersed		Terrestrail vs. Marine		Emergent vs. Submersed		Emergent vs. Marine		Submersed vs. Marine
		Terrestrail	Emergent	Submersed	Marine	Enrichment	Depletion	Enrichment	Depletion	Enrichment	Depletion	Enrichment	Depletion	Enrichment	Depletion	Enrichment	Depletion
ko:K00495	CYP71AN24; phenylacetaldehyde oxime monooxygenase [EC:1.14.14.44]	29	29	29	2	0	1	0	0	0	2	1	0	0	2	0	1
ko:K00512	CYP17A; steroid 17alpha-monooxygenase / 17alpha-hydroxyprogesterone deacetylase [EC:1.14.14.19 1.14.14.32]	733	1228	557	227	0	1	0	1	0	2	0	1	0	1	0	1
ko:K00555	TRMT1, trm1; tRNA (guanine26-N2/guanine27-N2)-dimethyltransferase [EC:2.1.1.215 2.1.1.216]	78	103	49	31	0	1	0	1	0	2	0	0	0	1	0	0
ko:K00666	K00666; fatty-acyl-CoA synthase [EC:6.2.1.-]	40	61	24	12	0	0	0	1	0	2	0	0	0	2	0	0
ko:K00760	hprT, hpt, HPRT1; hypoxanthine phosphoribosyltransferase [EC:2.4.2.8]	40	45	19	14	0	1	0	1	0	2	0	0	0	0	0	0
ko:K00764	purF, PPAT; amidophosphoribosyltransferase [EC:2.4.2.14]	44	54	33	14	0	1	0	0	0	2	0	0	0	1	0	1
ko:K01000	mraY; phospho-N-acetylmuramoyl-pentapeptide-transferase [EC:2.7.8.13]	28	39	31	9	0	0	0	0	0	2	0	0	0	1	0	2
ko:K01081	E3.1.3.5; 5'-nucleotidase [EC:3.1.3.5]	20	30	15	4	0	0	0	1	0	2	0	0	0	2	0	0
ko:K01209	abfA; alpha-L-arabinofuranosidase [EC:3.2.1.55]	51	63	36	24	0	1	0	1	0	2	0	0	0	1	0	1
ko:K01254	LTA4H; leukotriene-A4 hydrolase [EC:3.3.2.6]	30	45	31	8	0	0	0	0	0	2	0	0	0	2	0	3
ko:K01513	ENPP1_3, CD203; ectonucleotide pyrophosphatase/phosphodiesterase family member 1/3 [EC:3.1.4.1 3.6.1.9]	38	57	27	13	0	0	0	0	0	2	0	0	0	2	0	1
ko:K02021	ABC.MR; putative ABC transport system ATP-binding protein	24	47	17	8	0	0	0	0	0	2	0	0	0	2	0	1
ko:K02069	STAR2, fetB; UDP-glucose/iron transport system permease protein	21	40	21	4	0	0	0	0	0	2	0	0	0	4	0	4
ko:K02114	ATPF1E, atpC; F-type H+-transporting ATPase subunit epsilon	39	51	30	14	0	1	0	0	0	2	0	0	0	0	0	1
ko:K02261	COX2; cytochrome c oxidase subunit 2	7	7	22	0	0	0	1	0	0	2	1	0	0	0	0	2
ko:K02426	sufE; cysteine desulfuration protein SufE	43	47	28	13	0	1	0	1	0	3	0	0	0	0	0	0
ko:K03368	SIAT4B; beta-galactoside alpha-2,3-sialyltransferase (sialyltransferase 4B) [EC:2.4.99.4]	28	44	23	8	0	0	0	0	0	2	0	0	0	2	0	1
ko:K04120	E5.5.1.13; ent-copalyl diphosphate synthase [EC:5.5.1.13]	29	89	27	8	1	0	0	0	0	2	0	1	0	2	0	1
ko:K04422	MAP3K13, LZK; mitogen-activated protein kinase kinase kinase 13 [EC:2.7.11.25]	61	101	43	29	0	0	0	1	0	2	0	1	0	1	0	0
ko:K04683	TFDP1; transcription factor Dp-1	58	83	46	24	0	0	0	0	0	2	0	0	0	0	0	1
ko:K04733	IRAK4; interleukin-1 receptor-associated kinase 4 [EC:2.7.11.1]	2931	5462	3064	1708	0	0	1	0	0	2	0	0	0	1	0	1
ko:K05391	CNGC; cyclic nucleotide gated channel, plant	291	420	181	119	0	1	0	1	0	2	0	1	0	1	0	0
ko:K05941	E2.3.2.15; glutathione gamma-glutamylcysteinyltransferase [EC:2.3.2.15]	41	55	28	16	0	0	0	1	0	2	0	0	0	0	0	0
ko:K06066	CIR; CBF1 interacting corepressor	43	60	24	16	0	0	0	1	0	2	0	0	0	0	0	0
ko:K06911	PIR; quercetin 2,3-dioxygenase [EC:1.13.11.24]	47	87	54	20	1	0	0	0	0	2	0	0	0	2	0	2
ko:K07020	K07020; uncharacterized protein	32	48	14	10	0	0	0	1	0	2	0	1	0	0	0	0
ko:K07042	ybeY, yqfG; probable rRNA maturation factor	52	49	25	15	0	1	0	1	0	2	0	0	0	1	0	0
ko:K07071	K07071; uncharacterized protein	21	38	12	10	0	0	0	1	0	2	0	2	0	1	0	0
ko:K07385	TPS-Cin; 1,8-cineole synthase [EC:4.2.3.108]	45	200	22	2	1	0	0	1	0	3	0	1	0	3	0	2
ko:K07977	: No such data.	60	72	31	13	0	1	0	1	0	2	0	0	0	3	0	0
ko:K08200	SLC22A3, OCT3; MFS transporter, OCT family, solute carrier family 22 (organic cation transporter), member 3	46	109	49	15	0	0	0	0	0	2	0	0	0	2	0	3
ko:K08211	SLC22A15; MFS transporter, OCT family, solute carrier family 22 (organic cation transporter), member 15	24	59	26	3	0	0	0	0	0	2	0	0	0	4	0	4
ko:K08269	ULK2, ATG1; serine/threonine-protein kinase ULK2 [EC:2.7.11.1]	80	80	53	22	0	1	0	1	0	2	0	0	0	1	0	1
ko:K08501	STX8; syntaxin 8	45	72	40	20	0	0	0	0	0	2	0	0	0	0	0	0
ko:K08503	SYP5; syntaxin of plants SYP5	45	72	40	20	0	0	0	0	0	2	0	0	0	0	0	0
ko:K09377	CSRP; cysteine and glycine-rich protein	74	90	55	34	0	1	0	1	0	2	0	0	0	0	0	1
ko:K09392	TFDP2; transcription factor Dp-2	58	82	46	24	0	0	0	0	0	2	0	0	0	0	0	1
ko:K09419	HSFF; heat shock transcription factor, other eukaryote	369	507	290	148	0	1	0	1	0	2	0	0	0	1	0	2
ko:K09509	DNAJB3; DnaJ homolog subfamily B member 3	11	34	10	2	0	0	0	0	0	2	0	1	0	2	0	1
ko:K09510	DNAJB4; DnaJ homolog subfamily B member 4	150	233	124	70	0	1	0	1	0	2	0	0	0	1	0	1
ko:K09514	DNAJB8; DnaJ homolog subfamily B member 8	17	31	9	0	0	0	0	1	0	2	0	2	0	2	0	1
ko:K09587	CYP90B1, DWF4; steroid 22-alpha-hydroxylase [EC:1.14.13.-]	51	155	84	16	1	0	1	0	0	2	0	0	0	3	0	3
ko:K09591	DET2; steroid 5-alpha-reductase [EC:1.3.1.22]	20	37	17	6	0	0	0	0	0	2	0	0	0	2	0	1
ko:K09705	K09705; uncharacterized protein	42	51	21	16	0	1	0	1	0	2	0	0	0	1	0	1
ko:K10246	ELO3; fatty acid elongase 3 [EC:2.3.1.199]	35	44	17	8	0	1	0	1	0	2	0	0	0	2	0	0
ko:K10249	ELOVL4; elongation of very long chain fatty acids protein 4 [EC:2.3.1.199]	35	44	20	12	0	1	0	1	0	2	0	0	0	1	0	0
ko:K10591	NEDD4, RSP5; E3 ubiquitin-protein ligase NEDD4 [EC:2.3.2.26]	26	46	24	9	0	0	0	0	0	2	0	0	0	2	0	2
ko:K10717	CYP735A; cytokinin trans-hydroxylase	248	388	105	92	0	1	0	1	0	2	0	1	0	1	1	0
ko:K11868	CYP71A13; indoleacetaldoxime dehydratase [EC:4.99.1.6]	37	91	44	5	1	0	0	0	0	2	0	1	0	4	0	2
ko:K11982	RNF115_126; E3 ubiquitin-protein ligase RNF115/126 [EC:2.3.2.27]	444	732	494	253	0	1	1	0	0	2	1	0	0	0	0	1
ko:K12343	SRD5A1; 3-oxo-5-alpha-steroid 4-dehydrogenase 1 [EC:1.3.1.22]	55	86	36	13	0	0	0	1	0	2	0	0	0	2	0	3
ko:K12356	UGT72E; coniferyl-alcohol glucosyltransferase [EC:2.4.1.111]	17	33	6	2	0	0	0	1	0	2	0	1	0	2	0	0
ko:K12448	UXE, uxe; UDP-arabinose 4-epimerase [EC:5.1.3.5]	136	106	70	47	0	1	0	1	0	2	0	0	0	0	0	0
ko:K12467	E4.2.3.15; myrcene/ocimene synthase [EC:4.2.3.15]	31	183	21	2	1	0	0	0	0	2	0	1	0	2	0	2
ko:K12607	CNOT10; CCR4-NOT transcription complex subunit 10	58	79	39	19	0	1	0	1	0	2	0	0	0	1	0	0
ko:K12669	OST3, OST6; oligosaccharyltransferase complex subunit gamma	53	67	40	23	0	1	0	1	0	2	0	0	0	1	0	1
ko:K12742	ispS; isoprene synthase [EC:4.2.3.27]	46	211	24	2	1	0	0	1	0	2	0	1	0	3	0	2
ko:K12897	TRA2; transformer-2 protein	126	184	110	50	0	1	0	0	0	2	0	0	0	1	0	2
ko:K12898	HNRNPF_H; heterogeneous nuclear ribonucleoprotein F/H	89	104	73	40	0	1	0	1	0	2	0	0	0	0	0	0
ko:K13032	PH; prunasin beta-glucosidase [EC:3.2.1.118]	42	42	32	7	0	1	0	0	0	2	0	0	0	2	0	2
ko:K13420	FLS2; LRR receptor-like serine/threonine-protein kinase FLS2 [EC:2.7.11.1]	130	141	60	41	0	1	0	1	0	2	0	1	0	0	0	0
ko:K13460	RPS5; disease resistance protein RPS5	159	143	107	43	0	1	0	1	0	2	1	0	0	0	0	1
ko:K13680	CSLA; beta-mannan synthase [EC:2.4.1.32]	230	301	154	97	0	1	0	1	0	2	0	0	0	0	0	0
ko:K13866	SLC7A4; solute carrier family 7 (cationic amino acid transporter), member 4	55	81	24	11	0	0	0	1	0	2	0	2	0	4	0	1
ko:K13993	HSP20; HSP20 family protein	387	733	290	134	0	0	0	1	0	2	0	1	0	1	0	2
ko:K14043	CPS4; syn-copalyl-diphosphate synthase [EC:5.5.1.14]	28	80	27	7	1	0	0	0	0	2	0	1	0	2	0	1
ko:K14175	NES1; (3S,6E)-nerolidol synthase [EC:4.2.3.48]	7	5	1	0	0	0	0	1	0	2	0	0	0	0	0	0
ko:K14509	ETR, ERS; ethylene receptor [EC:2.7.13.-]	91	226	67	18	2	0	0	1	0	4	0	1	0	4	0	4
ko:K14513	EIN2; ethylene-insensitive protein 2	31	57	44	10	0	0	0	0	0	3	0	0	0	3	0	3
ko:K14638	SLC15A3_4, PHT; solute carrier family 15 (peptide/histidine transporter), member 3/4	754	1531	507	335	0	0	0	1	0	2	0	2	0	1	0	0
ko:K14674	TGL4; TAG lipase / steryl ester hydrolase / phospholipase A2 / LPA acyltransferase [EC:3.1.1.3 3.1.1.13 3.1.1.4 2.3.1.51]	65	81	40	16	0	1	0	1	0	2	0	0	0	2	0	2
ko:K15085	SLC25A42; solute carrier family 25, member 42	105	158	92	56	0	1	0	0	0	2	0	0	0	0	0	0
ko:K15086	TPS14; (3S)-linalool synthase [EC:4.2.3.25]	7	5	1	0	0	0	0	1	0	2	0	0	0	0	0	0
ko:K15096	E4.2.3.20; (R)-limonene synthase [EC:4.2.3.20]	16	82	8	2	1	0	0	1	0	2	0	2	0	4	0	0
ko:K15336	TRDMT1, DNMT2; tRNA (cytosine38-C5)-methyltransferase [EC:2.1.1.204]	49	49	23	15	0	1	0	1	0	2	0	0	0	0	0	0
ko:K16221	TCP21, CHE; transcription factor TCP21 (protein CCA1 HIKING EXPEDITION)	68	80	27	22	0	1	0	1	0	2	0	1	0	0	0	0
ko:K16222	CDF1; Dof zinc finger protein DOF5.5	38	66	42	13	0	0	0	0	0	2	0	0	0	2	0	2
ko:K16275	BAH, NLA; E3 ubiquitin-protein ligase BAH [EC:2.3.2.27]	46	109	40	10	0	0	0	0	0	3	0	1	0	3	0	3
ko:K16285	XERICO; RING/U-box domain-containing protein [EC:2.3.2.27]	20	56	24	5	0	0	0	0	0	2	0	0	0	3	0	2
ko:K16292	CEP, CYSEP; KDEL-tailed cysteine endopeptidase [EC:3.4.22.-]	50	69	54	9	0	0	0	1	0	2	0	0	0	2	0	2
ko:K17470	SULTR1; sulfate transporter 1, high-affinity	100	141	73	35	0	1	0	1	0	2	0	0	0	1	0	0
ko:K17982	TPS04, GES; geranyllinalool synthase [EC:4.2.3.144]	12	9	10	0	0	1	0	0	0	2	0	0	0	1	0	1
ko:K18108	E4.2.3.111; (-)-alpha-terpineol synthase [EC:4.2.3.111]	31	185	21	2	1	0	0	0	0	2	0	1	0	2	0	2
ko:K18424	ENPP4; ectonucleotide pyrophosphatase/phosphodiesterase family member 4 [EC:3.6.1.29]	38	57	27	13	0	0	0	0	0	2	0	0	0	2	0	1
ko:K18633	MZT1, GIP1, GIP2; mitotic-spindle organizing protein 1	17	33	9	3	0	0	0	0	0	2	0	1	0	2	0	0
ko:K19040	ATL76S; E3 ubiquitin-protein ligase ATL10/75/76/77/78 [EC:2.3.2.27]	59	94	32	17	0	0	0	1	0	2	0	1	0	2	0	0
ko:K19041	RNF38_44; E3 ubiquitin-protein ligase RNF38/44 [EC:2.3.2.27]	465	779	414	257	0	1	0	1	0	2	0	0	0	2	0	1
ko:K19073	DVR; divinyl chlorophyllide a 8-vinyl-reductase [EC:1.3.1.75]	25	39	26	9	0	0	0	0	0	2	0	0	0	1	0	2
ko:K19307	BMT5; 25S rRNA (uracil2634-N3)-methyltransferase [EC:2.1.1.313]	16	18	3	3	0	0	0	1	0	2	0	2	0	0	0	0
ko:K19355	MAN; mannan endo-1,4-beta-mannosidase [EC:3.2.1.78]	165	204	85	67	0	1	0	1	0	2	0	1	0	0	0	0
ko:K19533	SYCP1; synaptonemal complex protein 1	24	45	16	8	0	0	0	0	0	2	0	0	0	1	0	0
ko:K19968	TPS03; (E)-beta-ocimene synthase [EC:4.2.3.106]	31	182	21	2	1	0	0	0	0	2	0	1	0	2	0	2
ko:K20028	ZDHHC2_15_20; palmitoyltransferase ZDHHC2/15/20 [EC:2.3.1.225]	92	124	63	40	0	1	0	1	0	2	0	0	0	0	0	0
ko:K20393	ARL6IP5, PRAF3; PRA1 family protein 3	43	56	27	16	0	1	0	1	0	2	0	0	0	1	0	0
ko:K20547	CHIB; basic endochitinase B [EC:3.2.1.14]	41	106	49	7	1	0	0	0	0	2	0	0	0	4	0	4
ko:K20617	CYP71A; cytochrome P450 family 71 subfamily A	122	150	52	15	0	1	0	1	0	3	0	2	0	2	0	1
ko:K20771	CYP711A1; carlactone C-19 oxidase [EC:1.14.-.-]	29	30	20	9	0	1	0	0	0	2	0	0	0	0	0	0
ko:K20790	NME5; nucleoside diphosphate kinase homolog 5	20	37	17	6	0	0	0	0	0	2	0	0	0	2	0	1
ko:K21232	MOCS2A, CNXG; molybdopterin synthase sulfur carrier subunit	20	39	20	6	0	0	0	0	0	2	0	0	0	2	0	1
ko:K21286	NTAQ1; protein N-terminal glutamine amidohydrolase [EC:3.5.1.122]	24	44	14	7	0	0	0	1	0	2	0	1	0	2	0	0
ko:K21604	IAR3, ILL6; jasmonoyl-L-amino acid hydrolase [EC:3.5.1.127]	58	101	31	24	0	0	0	1	0	2	0	1	0	1	0	0
ko:K21704	FAH12; phosphatidylcholine 12-monooxygenase [EC:1.14.18.4]	73	121	31	20	0	0	0	1	0	2	0	1	0	1	0	0
ko:K21710	FAC; linoleoyl-lipid Delta12 conjugase (11E,13Z-forming) [EC:1.14.19.16]	58	115	31	18	0	1	0	1	0	2	0	1	0	1	0	0
ko:K21736	FADX; Delta12 acyl-lipid conjugase (11E,13E-forming) / acyl-lipid (9+3)-(E)-desaturase [EC:1.14.19.33 1.14.19.34]	73	120	31	20	0	0	0	1	0	2	0	1	0	1	0	0
ko:K21805	METTL21C; protein N-lysine methyltransferase METTL21C [EC:2.1.1.-]	46	81	33	11	0	0	0	1	0	2	0	0	0	2	0	2
ko:K21925	TPS3; (-)-camphene/tricyclene/(4S)-limonene/myrcene synthase [EC:4.2.3.117 4.2.3.105 4.2.3.16 4.2.3.15]	31	181	19	2	1	0	0	1	0	2	0	2	0	2	0	2
ko:K22133	AAE3; oxalate---CoA ligase [EC:6.2.1.8]	51	56	34	15	0	1	0	1	0	2	0	0	0	1	0	1
ko:K22137	MCUR1; mitochondrial calcium uniporter regulator 1	56	61	28	16	0	1	0	1	0	3	0	0	0	1	0	0
ko:K22267	STBD1; starch-binding domain-containing protein 1	44	52	24	3	0	1	0	1	0	4	0	0	0	4	0	4
ko:K22419	VEP1; Delta4-3-oxosteroid 5beta-reductase [EC:1.3.1.3]	44	56	23	14	0	1	0	1	0	2	0	0	0	1	0	1

### Sheet: 23 (TE∩TS)∖(TM) dep
KO	Term	Gene count				The number of statistical tests (hypergbin, phyloglmbin, hypergcn and phyloglmcn) showing a significant difference(P value < 0.05) among different life-forms*
						Terrestrail vs. Emergent		Terrestrial vs. Submersed		Terrestrail vs. Marine		Emergent vs. Submersed		Emergent vs. Marine		Submersed vs. Marine
		Terrestrail	Emergent	Submersed	Marine	Enrichment	Depletion	Enrichment	Depletion	Enrichment	Depletion	Enrichment	Depletion	Enrichment	Depletion	Enrichment	Depletion
ko:K01531	mgtA, mgtB; P-type Mg2+ transporter [EC:7.2.2.14]	13	6	0	18	0	2	0	2	0	0	0	0	2	0	2	0
ko:K01931	NEUR; protein neuralized [EC:2.3.2.27]	22	16	8	16	0	2	0	2	0	0	0	0	2	0	1	0
ko:K03239	EIF2B1; translation initiation factor eIF-2B subunit alpha	43	39	18	16	0	2	0	2	0	1	0	1	0	0	0	0
ko:K07478	ycaJ; putative ATPase	332	110	19	42	0	2	0	2	0	1	0	1	0	0	1	0
ko:K07870	RHOT1, ARHT1; mitochondrial Rho GTPase 1 [EC:3.6.5.-]	60	58	23	34	0	2	0	2	0	0	0	0	1	0	1	0
ko:K08336	ATG12; ubiquitin-like protein ATG12	14	10	2	11	0	2	0	2	0	0	0	0	2	0	2	0
ko:K08823	CLK2_3; dual specificity protein kinase CLK2/3 [EC:2.7.12.1]	58	38	21	25	0	2	0	2	0	1	0	0	2	0	1	0
ko:K09869	AQP8; aquaporin-8	9	4	0	3	0	2	0	2	0	1	0	0	0	0	0	0
ko:K10886	XRCC4; DNA-repair protein XRCC4	43	35	16	13	0	2	0	2	0	1	0	0	0	0	0	0
ko:K11126	TERT, EST2; telomerase reverse transcriptase [EC:2.7.7.49]	39	41	17	20	0	2	0	2	0	0	0	0	0	0	0	0
ko:K11792	DDA1; DET1- and DDB1-associated protein 1	11	6	1	3	0	2	0	2	0	1	0	0	0	0	0	0
ko:K11820	UGT74B1; N-hydroxythioamide S-beta-glucosyltransferase [EC:2.4.1.195]	30	17	1	6	0	3	0	2	0	1	0	3	0	0	1	0
ko:K12127	TOC1, APRR1; pseudo-response regulator 1	19	8	8	9	0	2	0	2	0	1	0	0	1	0	0	0
ko:K12938	GT1; anthocyanidin 5,3-O-glucosyltransferase [EC:2.4.1.-]	37	33	20	34	0	2	0	2	0	0	0	0	2	0	2	0
ko:K15455	DPH3, KTI11; diphthamide biosynthesis protein 3	19	17	5	7	0	2	0	2	0	0	0	0	0	0	0	0
ko:K17353	TSPAN18; tetraspanin-18	19	18	7	12	0	2	0	2	0	1	0	0	0	0	1	0
ko:K18787	ACL5; thermospermine synthase [EC:2.5.1.79]	26	20	12	10	0	3	0	2	0	1	0	0	0	0	0	0
ko:K18811	CYCD5; cyclin D5, plant	33	35	9	15	0	2	0	2	0	0	0	1	0	0	1	0
ko:K19090	cas5t; CRISPR-associated protein Cas5t	15	14	5	12	0	2	0	2	0	0	0	0	1	0	2	0
ko:K20802	HNL; (R)-mandelonitrile lyase [EC:4.1.2.10]	18	11	4	22	0	2	0	2	1	0	0	0	2	0	4	0
ko:K21270	ChuaMOX; (R)-mandelonitrile oxidase [EC:1.1.3.49]	37	16	14	21	0	2	0	2	0	0	0	0	2	0	1	0
ko:K22075	BOLA3; BolA-like protein 3	19	12	8	7	0	2	0	2	0	1	0	0	0	0	0	0
ko:K22328	PAAS; phenylacetaldehyde synthase [EC:4.1.1.109]	20	14	0	5	0	2	0	2	0	1	0	1	0	0	2	0

### Sheet: 58 (TS)∖(TE∪TM) dep
KO	Term	Gene count				The number of statistical tests (hypergbin, phyloglmbin, hypergcn and phyloglmcn) showing a significant difference(P value < 0.05) among different life-forms*
						Terrestrail vs. Emergent		Terrestrial vs. Submersed		Terrestrail vs. Marine		Emergent vs. Submersed		Emergent vs. Marine		Submersed vs. Marine
		Terrestrail	Emergent	Submersed	Marine	Enrichment	Depletion	Enrichment	Depletion	Enrichment	Depletion	Enrichment	Depletion	Enrichment	Depletion	Enrichment	Depletion
ko:K00108	betA, CHDH; choline dehydrogenase [EC:1.1.99.1]	70	65	46	51	0	1	0	2	0	0	0	0	1	0	1	0
ko:K00499	CMO; choline monooxygenase [EC:1.14.15.7]	24	42	9	19	0	0	0	2	0	0	0	3	0	0	3	0
ko:K00717	FUT8; glycoprotein 6-alpha-L-fucosyltransferase [EC:2.4.1.68]	21	36	8	9	0	1	0	2	0	1	0	1	0	0	0	0
ko:K00783	rlmH; 23S rRNA (pseudouridine1915-N3)-methyltransferase [EC:2.1.1.177]	18	41	9	19	0	0	0	2	0	0	0	2	0	0	1	0
ko:K00908	CAMKK1; calcium/calmodulin-dependent protein kinase kinase 1 [EC:2.7.11.17]	26	33	16	21	0	1	0	2	0	0	0	0	2	0	2	0
ko:K01620	ltaE; threonine aldolase [EC:4.1.2.48]	26	56	14	21	0	0	0	2	0	0	0	1	0	0	1	0
ko:K01946	ACACB; acetyl-CoA carboxylase / biotin carboxylase 2 [EC:6.4.1.2 6.3.4.14 2.1.3.15]	29	46	10	16	0	0	0	2	0	0	0	2	0	0	1	0
ko:K02135	ATPeF1E, ATP5E, ATP15; F-type H+-transporting ATPase subunit epsilon	20	24	6	13	0	0	0	2	0	0	0	1	0	0	1	0
ko:K02138	ATPeF0D, ATP5H, ATP7; F-type H+-transporting ATPase subunit d	43	53	29	23	0	1	0	2	0	0	0	1	0	0	0	0
ko:K02153	ATPeV0E, ATP6H; V-type H+-transporting ATPase subunit e	10	17	3	4	0	0	0	2	0	0	0	2	0	0	0	0
ko:K02295	CRY; cryptochrome	24	48	8	12	0	0	0	2	0	0	0	2	0	1	0	0
ko:K02603	ORC1; origin recognition complex subunit 1	20	30	5	22	0	0	0	2	0	0	0	2	2	0	2	0
ko:K02607	ORC5; origin recognition complex subunit 5	24	41	11	10	0	0	0	2	0	1	0	2	0	0	0	0
ko:K02980	RP-S29e, RPS29; small subunit ribosomal protein S29e	10	8	0	3	0	0	0	2	0	0	0	1	0	0	0	0
ko:K03426	E3.6.1.22, NUDT12, nudC; NAD+ diphosphatase [EC:3.6.1.22]	43	46	15	15	0	1	0	2	0	1	0	2	0	0	0	0
ko:K03575	mutY; A/G-specific adenine glycosylase [EC:3.2.2.31]	22	27	9	11	0	0	0	2	0	0	0	0	0	0	0	0
ko:K05396	dcyD; D-cysteine desulfhydrase [EC:4.4.1.15]	45	80	16	29	0	0	0	2	0	0	0	2	0	0	1	0
ko:K05642	ABCA2; ATP-binding cassette, subfamily A (ABC1), member 2	31	76	16	26	0	0	0	2	0	0	0	3	0	0	3	0
ko:K05645	ABCA7; ATP-binding cassette, subfamily A (ABC1), member 7	31	76	16	26	0	0	0	2	0	0	0	3	0	0	3	0
ko:K05928	E2.1.1.95; tocopherol O-methyltransferase [EC:2.1.1.95]	62	55	16	22	0	1	0	2	0	1	0	2	0	0	1	0
ko:K07560	dtd, DTD; D-aminoacyl-tRNA deacylase [EC:3.1.1.96]	21	34	10	14	0	0	0	2	0	0	0	2	0	0	1	0
ko:K08695	ANR; anthocyanidin reductase [EC:1.3.1.77]	19	28	6	16	0	0	0	2	0	0	0	1	0	0	2	0
ko:K09420	MYB, C-MYB; transcriptional activator Myb	137	118	43	56	0	1	0	2	0	1	0	1	0	0	1	0
ko:K09646	SCPEP1; serine carboxypeptidase 1 [EC:3.4.16.-]	47	62	25	20	0	1	0	2	0	1	0	0	0	0	0	0
ko:K10606	FANCL, PHF9; E3 ubiquitin-protein ligase FANCL [EC:2.3.2.27]	20	35	8	14	0	0	0	2	0	0	0	2	0	0	1	0
ko:K10879	XRCC2; DNA-repair protein XRCC2	21	37	10	12	0	0	0	2	0	0	0	2	0	0	0	0
ko:K10896	FANCM; fanconi anemia group M protein	39	65	12	22	0	0	0	2	0	1	0	2	0	0	1	0
ko:K11138	RIF1; telomere-associated protein RIF1	31	35	7	12	0	1	0	2	0	1	0	1	0	0	1	0
ko:K11511	APITD1, CENPS, MHF1; centromere protein S	20	34	8	12	0	0	0	2	0	0	0	2	0	0	0	0
ko:K11851	USP30; ubiquitin carboxyl-terminal hydrolase 30 [EC:3.4.19.12]	27	42	15	23	0	1	0	3	0	0	0	1	1	0	3	0
ko:K12462	ARHGDI, RHOGDI; Rho GDP-dissociation inhibitor	70	93	25	41	0	1	0	2	0	0	0	2	0	0	1	0
ko:K12624	LSM5; U6 snRNA-associated Sm-like protein LSm5	15	13	5	9	0	1	0	2	0	0	0	0	0	0	0	0
ko:K13509	AGPAT1_2; lysophosphatidate acyltransferase [EC:2.3.1.51]	20	25	9	10	0	0	0	2	0	1	0	0	0	0	0	0
ko:K14405	FIP1L1, FIP1; pre-mRNA 3'-end-processing factor FIP1	19	35	5	9	0	0	0	2	0	1	0	2	0	1	0	0
ko:K14771	NOC4, UTP19; U3 small nucleolar RNA-associated protein 19	42	83	28	28	0	0	0	2	0	0	0	2	0	0	0	0
ko:K14994	SLC38A7_8; solute carrier family 38 (sodium-coupled neutral amino acid transporter), member 7/8	28	84	15	23	1	0	0	2	0	1	0	2	0	1	1	0
ko:K15082	RAD7; DNA repair protein RAD7	25	40	13	13	0	0	0	2	0	1	0	1	0	0	0	0
ko:K15401	CYP86A1; long-chain fatty acid omega-monooxygenase [EC:1.14.14.80]	14	6	0	6	0	1	0	2	0	0	0	0	0	0	2	0
ko:K15403	ACE, HTH; fatty acid omega-hydroxy dehydrogenase [EC:1.1.-.-]	64	64	43	48	0	1	0	2	0	0	0	0	1	0	1	0
ko:K16573	TUBGCP6, GCP6; gamma-tubulin complex component 6	43	66	20	30	0	0	0	2	0	0	0	1	0	0	1	0
ko:K16860	PLD3_4; phospholipase D3/4 [EC:3.1.4.4]	20	50	11	8	0	0	0	2	0	1	0	3	0	3	0	0
ko:K16914	RIOX1, NO66; bifunctional lysine-specific demethylase and histidyl-hydroxylase NO66 [EC:1.14.11.- 1.14.11.27]	33	53	13	21	0	0	0	3	0	0	0	2	0	0	2	0
ko:K18185	COX23; cytochrome c oxidase assembly protein subunit 23	5	6	0	4	0	0	0	2	0	0	0	0	0	0	2	0
ko:K18486	HAND2; heart-and neural crest derivatives-expressed protein 2	8	23	0	1	0	0	0	2	0	0	0	2	0	3	0	0
ko:K18677	GALAK; galacturonokinase [EC:2.7.1.44]	27	41	14	18	0	0	0	2	0	0	0	0	0	0	1	0
ko:K19022	AP5B1; AP-5 complex subunit beta-1	34	61	14	22	0	0	0	3	0	0	0	3	0	0	3	0
ko:K19023	AP5M1, MUDENG; AP-5 complex subunit mu-1	24	51	10	18	0	0	0	3	0	0	0	2	0	0	3	0
ko:K19025	AP5Z1, SPG48; AP-5 complex subunit zeta-1	27	38	8	14	0	0	0	3	0	0	0	3	0	0	2	0
ko:K19373	DNAJC28; DnaJ homolog subfamily C member 28	21	42	11	11	0	0	0	2	0	1	0	2	0	1	0	0
ko:K19466	DDX59; ATP-dependent RNA helicase DDX59 [EC:3.6.4.13]	28	45	9	13	0	0	0	2	0	1	0	3	0	1	0	0
ko:K20101	DHX34; ATP-dependent RNA helicase DHX34 [EC:3.6.4.13]	33	56	13	21	0	0	0	2	0	0	0	1	0	0	1	0
ko:K20826	RPAP1; RNA polymerase II-associated protein 1	46	76	24	23	0	0	0	2	0	0	0	2	0	0	0	0
ko:K21102	ANR; anthocyanidin reductase [(2S)-flavan-3-ol-forming] [EC:1.3.1.112]	18	27	5	14	0	0	0	2	0	0	0	1	0	0	2	0
ko:K21198	NAPG, SNAPG; gamma-soluble NSF attachment protein	21	36	7	10	0	0	0	2	0	1	0	2	0	1	0	0
ko:K21760	RIOX2, MINA; bifunctional lysine-specific demethylase and histidyl-hydroxylase MINA [EC:1.14.11.-]	33	53	11	21	0	0	0	3	0	0	0	2	0	0	2	0
ko:K21994	LBD18; LOB domain-containing protein 18	19	35	3	18	0	0	0	2	0	0	0	1	1	0	1	0
ko:K22464	FAP; fatty acid photodecarboxylase [EC:4.1.1.106]	70	65	46	51	0	1	0	2	0	0	0	0	1	0	1	0
ko:K22484	CBF1; transcriptional regulator CBF1	29	41	15	13	0	0	0	2	0	0	0	0	0	0	0	0

### Sheet: 50 (TE)∖(TS∪TM) dep
KO	Term	Gene count				The number of statistical tests (hypergbin, phyloglmbin, hypergcn and phyloglmcn) showing a significant difference(P value < 0.05) among different life-forms*
						Terrestrail vs. Emergent		Terrestrial vs. Submersed		Terrestrail vs. Marine		Emergent vs. Submersed		Emergent vs. Marine		Submersed vs. Marine
		Terrestrail	Emergent	Submersed	Marine	Enrichment	Depletion	Enrichment	Depletion	Enrichment	Depletion	Enrichment	Depletion	Enrichment	Depletion	Enrichment	Depletion
ko:K00517	CYP81F; indol-3-yl-methylglucosinolate hydroxylase [EC:1.14.-.-]	15	8	4	7	0	3	0	1	0	0	0	0	0	0	0	0
ko:K00863	DAK, TKFC; triose/dihydroxyacetone kinase / FAD-AMP lyase (cyclizing) [EC:2.7.1.28 2.7.1.29 4.6.1.15]	57	61	22	30	0	2	0	1	0	0	0	1	0	0	1	0
ko:K01012	bioB; biotin synthase [EC:2.8.1.6]	24	27	20	15	0	2	0	0	0	1	1	0	0	0	0	0
ko:K01025	SULT1; sulfotransferase [EC:2.8.2.-]	16	1	14	4	0	2	0	0	0	1	2	0	1	0	0	1
ko:K01177	E3.2.1.2; beta-amylase [EC:3.2.1.2]	184	256	129	102	0	2	0	1	0	1	0	0	0	0	0	0
ko:K01285	PRCP; lysosomal Pro-X carboxypeptidase [EC:3.4.16.2]	74	75	41	26	0	2	0	1	0	1	0	0	0	0	0	0
ko:K01338	lon; ATP-dependent Lon protease [EC:3.4.21.53]	66	56	51	28	0	2	0	1	0	1	2	0	0	0	0	0
ko:K01735	aroB; 3-dehydroquinate synthase [EC:4.2.3.4]	40	49	26	21	0	2	0	1	0	0	0	0	0	0	0	0
ko:K01937	pyrG, CTPS; CTP synthase [EC:6.3.4.2]	91	104	57	52	0	2	0	1	0	0	0	0	0	0	0	0
ko:K02136	ATPeF1G, ATP5C1, ATP3; F-type H+-transporting ATPase subunit gamma	45	53	56	23	0	2	0	0	0	0	1	0	0	0	0	1
ko:K02738	PSMB6; 20S proteasome subunit beta 1 [EC:3.4.25.1]	43	55	39	27	0	2	0	0	0	0	0	0	0	0	0	0
ko:K04043	dnaK, HSPA9; molecular chaperone DnaK	146	147	83	77	0	2	0	1	0	1	0	0	1	0	1	0
ko:K04382	PPP2C; serine/threonine-protein phosphatase 2A catalytic subunit [EC:3.1.3.16]	118	150	92	92	0	2	0	1	0	0	0	0	1	0	1	0
ko:K05236	COPA, RET1; coatomer subunit alpha	141	126	83	69	0	2	0	1	0	1	0	0	1	0	0	0
ko:K05692	ACTB_G1; actin beta/gamma 1	27	30	25	20	0	2	0	1	0	1	0	0	1	0	0	0
ko:K05752	C3ORF10, HSPC300; chromosome 3 open reading frame 10	11	5	6	10	0	2	0	0	0	0	1	0	2	0	0	0
ko:K05759	PFN; profilin	91	100	90	55	0	2	0	0	0	0	1	0	1	0	0	0
ko:K08266	MLST8, GBL; target of rapamycin complex subunit LST8	41	41	24	19	0	2	0	1	0	0	0	0	0	0	0	0
ko:K08762	DBI, ACBP; diazepam-binding inhibitor (GABA receptor modulator, acyl-CoA-binding protein)	24	26	13	9	0	2	0	1	0	1	0	0	0	0	0	0
ko:K08866	TTK, MPS1; serine/threonine-protein kinase TTK/MPS1 [EC:2.7.12.1]	30	28	17	18	0	2	0	1	0	0	0	0	0	0	0	0
ko:K10638	UHRF1, NP95; E3 ubiquitin-protein ligase UHRF1 [EC:2.3.2.27]	43	39	39	26	0	2	0	0	0	0	1	0	1	0	0	0
ko:K11109	POT1; protection of telomeres protein 1	25	22	37	15	0	3	0	0	0	1	2	0	1	0	0	1
ko:K11276	NPM1; nucleophosmin 1	60	69	41	26	0	2	0	1	0	1	0	0	0	0	0	0
ko:K11295	HMGB2; high mobility group protein B2	27	18	12	12	0	2	0	1	0	0	1	0	2	0	0	0
ko:K11419	SUV39H, CLR4; [histone H3]-lysine9 N-trimethyltransferase SUV39H [EC:2.1.1.355]	37	35	28	21	0	2	0	0	0	0	1	0	2	0	0	0
ko:K11593	ELF2C, AGO; eukaryotic translation initiation factor 2C	370	438	254	204	0	2	0	1	0	1	0	0	1	0	1	0
ko:K12450	RHM; UDP-glucose 4,6-dehydratase [EC:4.2.1.76]	72	77	62	56	0	2	0	0	0	0	1	0	1	0	0	0
ko:K12625	LSM6; U6 snRNA-associated Sm-like protein LSm6	13	9	14	13	0	2	0	0	0	0	2	0	2	0	0	0
ko:K12639	CYP724B1, D11; cytochrome P450 family 724 subfamily B1 [EC:1.14.13.-]	21	14	17	12	0	2	0	0	0	0	2	0	1	0	0	0
ko:K12819	SLU7; pre-mRNA-processing factor SLU7	41	44	28	26	0	2	0	1	0	0	0	0	0	0	0	0
ko:K12820	DHX15, PRP43; pre-mRNA-splicing factor ATP-dependent RNA helicase DHX15/PRP43 [EC:3.6.4.13]	86	59	38	23	0	2	0	1	0	1	0	0	0	0	0	0
ko:K13034	ATCYSC1; L-3-cyanoalanine synthase/ cysteine synthase [EC:2.5.1.47 4.4.1.9]	44	48	20	17	0	2	0	1	0	1	0	0	0	0	0	0
ko:K13196	DPF2, REQ; zinc finger protein ubi-d4	56	57	46	36	0	2	0	0	0	0	0	0	1	0	0	0
ko:K13459	RPS2; disease resistance protein RPS2	840	844	437	295	0	2	0	1	0	1	0	1	0	0	0	0
ko:K13466	EIX1_2; EIX receptor 1/2	3	0	2	0	0	2	0	0	0	0	0	0	NA	NA	0	0
ko:K14502	BIN2; protein brassinosteroid insensitive 2 [EC:2.7.11.1]	91	83	33	36	0	2	0	1	0	1	0	1	0	0	1	0
ko:K15223	UAF30, SPP27; upstream activation factor subunit UAF30	154	181	107	58	0	2	0	1	0	1	0	0	0	0	0	0
ko:K15235	JOSD; josephin [EC:3.4.19.12]	21	23	20	16	0	2	0	0	0	0	1	0	2	0	0	0
ko:K15638	CYP72C1, SOB7; cytochrome P450 family 72 subfamily C1	3	0	2	1	0	2	0	0	0	0	0	0	0	0	0	0
ko:K15812	CPQ; cucurbitadienol synthase [EC:5.4.99.33]	12	9	5	6	0	2	0	0	0	0	0	0	0	0	0	0
ko:K17388	ROCK2; Rho-associated protein kinase 2 [EC:2.7.11.1]	16	7	6	5	0	2	0	1	0	0	0	0	0	0	0	0
ko:K17566	PPP1R27; protein phosphatase 1 regulatory subunit 27	22	21	26	14	0	2	0	0	0	0	2	0	1	0	0	0
ko:K18187	PET100F; protein PET100, fungi type	11	8	3	5	0	2	0	1	0	0	0	0	0	0	0	0
ko:K18467	VPS29; vacuolar protein sorting-associated protein 29	41	43	38	20	0	2	0	0	0	0	2	0	0	0	0	0
ko:K18730	GIGYF; PERQ amino acid-rich with GYF domain-containing protein	176	166	164	66	0	2	0	0	0	1	1	0	0	0	0	1
ko:K18757	LARP1; la-related protein 1	157	161	121	71	0	2	0	1	0	1	1	0	0	0	0	0
ko:K19939	RPH3AL; Rab effector Noc2	26	22	16	16	0	2	0	1	0	0	0	0	2	0	0	0
ko:K20719	SIGMAR1; sigma non-opioid intracellular receptor	9	4	4	6	0	2	0	0	0	0	0	0	2	0	0	0
ko:K21434	ANKRD2; ankyrin repeat domain-containing protein 2	22	21	26	14	0	2	0	0	0	0	2	0	1	0	0	0
ko:K22455	EBAG9; estrogen receptor-binding fragment-associated gene 9 protein	15	8	22	17	0	2	1	0	0	0	3	0	2	0	0	0
