## Supplementary Tables S9 for "Phylogenomic analyses of Alismatales shed light into adaptations to aquatic environments": Table S9e. KO_dep2.xlsx

### Sheet: ES.EM depletion
1	2	3
ES∩EM	(EM)∖(ES)	(ES)∖(EM)
43	128	59
ko:K01106	ko:K00059	ko:K00499
ko:K01455	ko:K00166	ko:K00783
ko:K01762	ko:K00218	ko:K01601
ko:K02563	ko:K00430	ko:K01946
ko:K03452	ko:K00495	ko:K02153
ko:K04713	ko:K00666	ko:K02262
ko:K05849	ko:K01047	ko:K02295
ko:K05909	ko:K01081	ko:K02603
ko:K05933	ko:K01113	ko:K02607
ko:K07890	ko:K01183	ko:K02689
ko:K08099	ko:K01254	ko:K02979
ko:K09514	ko:K01513	ko:K03353
ko:K09756	ko:K01568	ko:K03426
ko:K10528	ko:K01593	ko:K03858
ko:K11818	ko:K01638	ko:K05288
ko:K12156	ko:K01761	ko:K05396
ko:K12316	ko:K01817	ko:K05642
ko:K13415	ko:K02021	ko:K05645
ko:K13866	ko:K02069	ko:K05928
ko:K14173	ko:K03093	ko:K06950
ko:K15096	ko:K03265	ko:K07071
ko:K15503	ko:K03327	ko:K07560
ko:K16449	ko:K03368	ko:K08736
ko:K16860	ko:K03564	ko:K09755
ko:K17193	ko:K04120	ko:K10606
ko:K18461	ko:K04121	ko:K10879
ko:K18462	ko:K04708	ko:K10896
ko:K18463	ko:K06124	ko:K11273
ko:K18464	ko:K06287	ko:K11511
ko:K18465	ko:K06611	ko:K11820
ko:K18486	ko:K06682	ko:K12462
ko:K18883	ko:K06901	ko:K13067
ko:K19037	ko:K06910	ko:K13081
ko:K19964	ko:K06911	ko:K13140
ko:K20558	ko:K07385	ko:K13262
ko:K20617	ko:K07408	ko:K13496
ko:K20729	ko:K07410	ko:K13691
ko:K20979	ko:K07977	ko:K14405
ko:K21026	ko:K08064	ko:K14610
ko:K21373	ko:K08200	ko:K14638
ko:K21440	ko:K08202	ko:K14771
ko:K21925	ko:K08211	ko:K14994
ko:K21926	ko:K08235	ko:K16166
	ko:K08236	ko:K16914
	ko:K08248	ko:K18164
	ko:K08852	ko:K18693
	ko:K08874	ko:K18980
	ko:K08910	ko:K19022
	ko:K09286	ko:K19023
	ko:K09509	ko:K19025
	ko:K09587	ko:K19307
	ko:K09591	ko:K19373
	ko:K09843	ko:K19466
	ko:K09874	ko:K20285
	ko:K10246	ko:K20506
	ko:K10258	ko:K20826
	ko:K10411	ko:K21198
	ko:K10523	ko:K21311
	ko:K10591	ko:K21760
	ko:K10624
	ko:K11251
	ko:K11868
	ko:K12116
	ko:K12120
	ko:K12153
	ko:K12183
	ko:K12343
	ko:K12356
	ko:K12467
	ko:K12742
	ko:K13032
	ko:K13068
	ko:K13223
	ko:K13248
	ko:K13261
	ko:K13289
	ko:K13435
	ko:K13448
	ko:K13902
	ko:K13946
	ko:K14043
	ko:K14165
	ko:K14206
	ko:K14484
	ko:K14487
	ko:K14488
	ko:K14506
	ko:K14509
	ko:K14513
	ko:K14674
	ko:K16222
	ko:K16241
	ko:K16275
	ko:K16282
	ko:K16285
	ko:K16292
	ko:K16908
	ko:K17398
	ko:K17756
	ko:K17808
	ko:K17987
	ko:K18108
	ko:K18424
	ko:K18633
	ko:K18709
	ko:K18819
	ko:K18858
	ko:K19040
	ko:K19041
	ko:K19613
	ko:K19861
	ko:K19968
	ko:K20547
	ko:K20666
	ko:K20726
	ko:K20790
	ko:K20792
	ko:K21232
	ko:K21286
	ko:K21568
	ko:K21625
	ko:K21805
	ko:K21866
	ko:K21893
	ko:K22038
	ko:K22267
	ko:K22285
	ko:K22418

### Sheet: 43 ES∩EM dep
KO	Term	Gene count				The number of statistical tests (hypergbin, phyloglmbin, hypergcn and phyloglmcn) showing a significant difference(P value < 0.05) among different life-forms*
						Terrestrail vs. Emergent		Terrestrial vs. Submersed		Terrestrail vs. Marine		Emergent vs. Submersed		Emergent vs. Marine		Submersed vs. Marine
		Terrestrail	Emergent	Submersed	Marine	Enrichment	Depletion	Enrichment	Depletion	Enrichment	Depletion	Enrichment	Depletion	Enrichment	Depletion	Enrichment	Depletion
ko:K01106	INPP5A; inositol polyphosphate 5-phosphatase INPP5A [EC:3.1.3.56]	7	11	0	0	0	0	0	2	0	2	0	2	0	2	NA	NA
ko:K01455	E3.5.1.49; formamidase [EC:3.5.1.49]	46	52	6	2	0	2	0	3	0	4	0	3	0	4	0	0
ko:K01762	ACS; 1-aminocyclopropane-1-carboxylate synthase [EC:4.4.1.14]	11	66	12	5	3	0	0	0	0	1	0	2	0	3	0	0
ko:K02563	murG; UDP-N-acetylglucosamine--N-acetylmuramyl-(pentapeptide) pyrophosphoryl-undecaprenol N-acetylglucosamine transferase [EC:2.4.1.227]	18	30	4	3	0	0	0	2	0	2	0	2	0	2	0	0
ko:K03452	MHX; magnesium/proton exchanger	42	44	8	3	0	1	0	4	0	4	0	2	0	2	0	0
ko:K04713	SUR2; sphinganine C4-monooxygenase [EC:1.14.18.5]	178	307	65	42	0	0	0	1	0	1	0	2	0	2	0	0
ko:K05849	SLC8A, NCX; solute carrier family 8 (sodium/calcium exchanger)	24	32	8	3	0	0	0	2	0	3	0	2	0	2	0	0
ko:K05909	E1.10.3.2; laccase [EC:1.10.3.2]	109	194	44	29	0	0	0	1	0	1	0	2	0	2	0	0
ko:K05933	E1.14.17.4; aminocyclopropanecarboxylate oxidase [EC:1.14.17.4]	108	123	34	22	0	1	0	2	0	2	0	2	0	2	0	0
ko:K07890	RAB21; Ras-related protein Rab-21	18	23	1	0	0	1	0	2	0	4	0	2	0	2	0	0
ko:K08099	E3.1.1.14; chlorophyllase [EC:3.1.1.14]	32	73	23	16	0	0	0	0	0	0	0	2	0	2	0	0
ko:K09514	DNAJB8; DnaJ homolog subfamily B member 8	17	31	9	0	0	0	0	1	0	2	0	2	0	2	0	1
ko:K09756	SCPL19, SNG2; serine carboxypeptidase-like 19 [EC:3.4.16.- 2.3.1.91]	74	136	22	6	0	0	0	2	0	4	0	2	0	3	0	2
ko:K10528	HPL; hydroperoxide lyase [EC:4.1.2.-]	26	28	0	4	0	2	0	4	0	3	0	4	0	2	1	0
ko:K11818	CYP83B1; aromatic aldoxime N-monooxygenase [EC:1.14.14.45]	25	19	0	0	0	3	0	2	0	2	0	2	0	2	NA	NA
ko:K12156	CYP83A1; (methylthio)alkanaldoxime N-monooxygenase [EC:1.14.14.43]	25	19	0	0	0	3	0	3	0	2	0	2	0	2	NA	NA
ko:K12316	GAA; lysosomal alpha-glucosidase [EC:3.2.1.20]	29	46	13	7	0	0	0	3	0	2	0	3	0	2	0	0
ko:K13415	BRI1; protein brassinosteroid insensitive 1 [EC:2.7.10.1 2.7.11.1]	68	146	50	34	0	0	0	1	0	1	0	2	0	2	0	0
ko:K13866	SLC7A4; solute carrier family 7 (cationic amino acid transporter), member 4	55	81	24	11	0	0	0	1	0	2	0	2	0	4	0	1
ko:K14173	AFS1; alpha-farnesene synthase [EC:4.2.3.46]	14	15	1	0	0	0	0	2	0	2	0	2	0	2	0	0
ko:K15096	E4.2.3.20; (R)-limonene synthase [EC:4.2.3.20]	16	82	8	2	1	0	0	1	0	2	0	2	0	4	0	0
ko:K15503	ANKRD44; serine/threonine-protein phosphatase 6 regulatory ankyrin repeat subunit B	56	115	32	18	0	0	0	2	0	2	0	2	0	2	0	0
ko:K16449	RGS; regulator of G-protein signaling	26	34	2	3	0	1	0	4	0	4	0	2	0	2	0	0
ko:K16860	PLD3_4; phospholipase D3/4 [EC:3.1.4.4]	20	50	11	8	0	0	0	2	0	1	0	3	0	3	0	0
ko:K17193	UGT79B1; anthocyanidin 3-O-glucoside 2'''-O-xylosyltransferase [EC:2.4.2.51]	32	28	1	4	0	1	0	2	0	2	0	3	0	2	0	0
ko:K18461	WASH1; WAS protein family homolog 1	18	22	0	0	0	1	0	3	0	3	0	2	0	2	NA	NA
ko:K18462	FAM21; WASH complex subunit FAM21	19	27	0	0	0	0	0	4	0	4	0	2	0	2	NA	NA
ko:K18463	CCDC53; WASH complex subunit CCDC53	18	24	0	0	0	1	0	4	0	4	0	2	0	2	NA	NA
ko:K18464	RTSC, SPG8; WASH complex subunit strumpellin	35	42	1	0	0	2	0	4	0	3	0	2	0	2	0	0
ko:K18465	MRT43, SWIP; WASH complex subunit 7	30	40	1	1	0	1	0	3	0	4	0	2	0	2	0	0
ko:K18486	HAND2; heart-and neural crest derivatives-expressed protein 2	8	23	0	1	0	0	0	2	0	0	0	2	0	3	0	0
ko:K18883	ROMT; tricin synthase [EC:2.1.1.175]	2	68	4	5	4	0	0	0	1	0	0	3	0	2	0	0
ko:K19037	ATL23; E3 ubiquitin-protein ligase ATL23 [EC:2.3.2.27]	0	13	0	0	2	0	NA	NA	NA	NA	0	2	0	2	NA	NA
ko:K19964	HIUH; hydroxyisourate hydrolase [EC:3.5.2.17]	94	180	11	8	0	0	0	3	0	3	0	3	0	2	0	0
ko:K20558	SPCH; transcription factor SPEECHLESS	3	14	0	0	0	0	0	0	0	0	0	2	0	2	NA	NA
ko:K20617	CYP71A; cytochrome P450 family 71 subfamily A	122	150	52	15	0	1	0	1	0	3	0	2	0	2	0	1
ko:K20729	EPF1_2; protein EPIDERMAL PATTERNING FACTOR 1/2	5	26	1	0	1	0	0	0	0	1	0	2	0	2	0	0
ko:K20979	GES; geranyl diphosphate diphosphatase [EC:3.1.7.11]	13	27	2	0	0	0	0	2	0	2	0	3	0	2	0	0
ko:K21026	AAE; acetylajmaline esterase [EC:3.1.1.80]	68	200	57	42	1	0	0	0	0	0	0	3	0	2	0	0
ko:K21373	UGT8, UGT709C2; 7-deoxyloganetic acid glucosyltransferase [EC:2.4.1.323]	50	70	12	8	0	1	0	2	0	2	0	2	0	2	0	0
ko:K21440	ANKRD50; ankyrin repeat domain-containing protein 50	28	30	0	0	0	1	0	4	0	4	0	2	0	2	NA	NA
ko:K21925	TPS3; (-)-camphene/tricyclene/(4S)-limonene/myrcene synthase [EC:4.2.3.117 4.2.3.105 4.2.3.16 4.2.3.15]	31	181	19	2	1	0	0	1	0	2	0	2	0	2	0	2
ko:K21926	TPS1; (+)-alpha-terpineol/(4S)-limonene synthase [EC:4.2.3.112 4.2.3.16]	0	12	1	0	2	0	0	0	NA	NA	0	2	0	2	0	0

### Sheet: 128 (EM)∖(ES) dep
KO	Term	Gene count				The number of statistical tests (hypergbin, phyloglmbin, hypergcn and phyloglmcn) showing a significant difference(P value < 0.05) among different life-forms*
						Terrestrail vs. Emergent		Terrestrial vs. Submersed		Terrestrail vs. Marine		Emergent vs. Submersed		Emergent vs. Marine		Submersed vs. Marine
		Terrestrail	Emergent	Submersed	Marine	Enrichment	Depletion	Enrichment	Depletion	Enrichment	Depletion	Enrichment	Depletion	Enrichment	Depletion	Enrichment	Depletion
ko:K00059	fabG, OAR1; 3-oxoacyl-[acyl-carrier protein] reductase [EC:1.1.1.100]	132	226	71	56	0	0	0	1	0	1	0	1	0	2	0	0
ko:K00166	BCKDHA, bkdA1; 2-oxoisovalerate dehydrogenase E1 component alpha subunit [EC:1.2.4.4]	23	61	43	14	0	0	1	0	0	0	0	0	0	2	0	2
ko:K00218	por; protochlorophyllide reductase [EC:1.3.1.33]	52	222	75	52	2	0	0	0	0	0	0	1	0	2	0	0
ko:K00430	E1.11.1.7; peroxidase [EC:1.11.1.7]	539	1672	749	422	2	0	2	0	0	0	0	1	0	2	0	2
ko:K00495	CYP71AN24; phenylacetaldehyde oxime monooxygenase [EC:1.14.14.44]	29	29	29	2	0	1	0	0	0	2	1	0	0	2	0	1
ko:K00666	K00666; fatty-acyl-CoA synthase [EC:6.2.1.-]	40	61	24	12	0	0	0	1	0	2	0	0	0	2	0	0
ko:K01047	PLA2G, SPLA2; secretory phospholipase A2 [EC:3.1.1.4]	30	62	31	14	0	0	0	0	0	0	0	0	0	2	0	1
ko:K01081	E3.1.3.5; 5'-nucleotidase [EC:3.1.3.5]	20	30	15	4	0	0	0	1	0	2	0	0	0	2	0	0
ko:K01113	phoD; alkaline phosphatase D [EC:3.1.3.1]	16	45	18	10	1	0	0	0	0	0	0	0	0	2	0	2
ko:K01183	E3.2.1.14; chitinase [EC:3.2.1.14]	229	341	137	59	0	1	0	1	0	1	0	1	0	2	0	2
ko:K01254	LTA4H; leukotriene-A4 hydrolase [EC:3.3.2.6]	30	45	31	8	0	0	0	0	0	2	0	0	0	2	0	3
ko:K01513	ENPP1_3, CD203; ectonucleotide pyrophosphatase/phosphodiesterase family member 1/3 [EC:3.1.4.1 3.6.1.9]	38	57	27	13	0	0	0	0	0	2	0	0	0	2	0	1
ko:K01568	PDC, pdc; pyruvate decarboxylase [EC:4.1.1.1]	73	173	104	46	0	0	1	0	0	0	0	0	0	2	0	1
ko:K01593	DDC, TDC; aromatic-L-amino-acid/L-tryptophan decarboxylase [EC:4.1.1.28 4.1.1.105]	55	161	31	35	1	0	0	1	0	0	0	1	0	2	1	0
ko:K01638	aceB, glcB; malate synthase [EC:2.3.3.9]	8	58	34	10	3	0	2	0	0	0	0	0	0	2	0	2
ko:K01761	E4.4.1.11; methionine-gamma-lyase [EC:4.4.1.11]	22	48	26	8	0	0	0	0	0	1	0	0	0	2	0	2
ko:K01817	trpF; phosphoribosylanthranilate isomerase [EC:5.3.1.24]	22	45	23	12	0	0	0	0	0	1	0	0	0	2	0	0
ko:K02021	ABC.MR; putative ABC transport system ATP-binding protein	24	47	17	8	0	0	0	0	0	2	0	0	0	2	0	1
ko:K02069	STAR2, fetB; UDP-glucose/iron transport system permease protein	21	40	21	4	0	0	0	0	0	2	0	0	0	4	0	4
ko:K03093	sigI; RNA polymerase sigma factor	45	88	50	21	0	0	0	0	0	0	0	0	0	2	0	2
ko:K03265	ETF1, ERF1; peptide chain release factor subunit 1	51	118	56	31	0	0	0	0	0	1	0	0	0	2	0	1
ko:K03327	TC.MATE, SLC47A, norM, mdtK, dinF; multidrug resistance protein, MATE family	519	1150	472	346	2	0	0	1	0	0	0	1	0	2	0	0
ko:K03368	SIAT4B; beta-galactoside alpha-2,3-sialyltransferase (sialyltransferase 4B) [EC:2.4.99.4]	28	44	23	8	0	0	0	0	0	2	0	0	0	2	0	1
ko:K03564	BCP, PRXQ, DOT5; thioredoxin-dependent peroxiredoxin [EC:1.11.1.24]	24	80	39	17	1	0	0	0	0	0	0	0	0	2	0	1
ko:K04120	E5.5.1.13; ent-copalyl diphosphate synthase [EC:5.5.1.13]	29	89	27	8	1	0	0	0	0	2	0	1	0	2	0	1
ko:K04121	E4.2.3.19; ent-kaurene synthase [EC:4.2.3.19]	57	122	85	28	0	0	1	0	0	0	0	0	0	2	0	2
ko:K04708	KDSR; 3-dehydrosphinganine reductase [EC:1.1.1.102]	129	171	50	27	0	1	0	1	0	1	0	1	0	2	0	0
ko:K06124	PHOSPHO1; phosphoethanolamine/phosphocholine phosphatase [EC:3.1.3.75]	25	151	42	27	2	0	0	0	0	0	0	1	0	2	0	0
ko:K06287	maf; septum formation protein	34	101	35	22	1	0	0	0	0	0	0	1	0	2	0	0
ko:K06611	E2.4.1.67; stachyose synthetase [EC:2.4.1.67]	22	28	6	3	0	0	0	2	0	2	0	1	0	2	0	0
ko:K06682	TEM1; Gtp-binding protein of the ras superfamily involved in termination of M-phase	27	68	44	15	0	0	1	0	0	0	0	0	0	2	0	3
ko:K06901	pbuG, azgA, ghxP, ghxQ, adeQ; adenine/guanine/hypoxanthine permease	33	69	46	12	0	0	0	0	0	1	0	0	0	2	0	2
ko:K06910	PEBP, TFS1; phosphatidylethanolamine-binding protein	1	12	6	0	2	0	1	0	0	0	0	0	0	2	0	2
ko:K06911	PIR; quercetin 2,3-dioxygenase [EC:1.13.11.24]	47	87	54	20	1	0	0	0	0	2	0	0	0	2	0	2
ko:K07385	TPS-Cin; 1,8-cineole synthase [EC:4.2.3.108]	45	200	22	2	1	0	0	1	0	3	0	1	0	3	0	2
ko:K07408	CYP1A1; cytochrome P450 family 1 subfamily A1 [EC:1.14.14.1]	346	622	268	168	0	0	0	1	0	1	0	1	0	2	0	0
ko:K07410	CYP1B1; cytochrome P450 family 1 subfamily B1 [EC:1.14.14.1]	143	98	40	3	0	2	0	2	0	3	0	1	0	3	0	2
ko:K07977	: No such data.	60	72	31	13	0	1	0	1	0	2	0	0	0	3	0	0
ko:K08064	NFYA, HAP2; nuclear transcription factor Y, alpha	163	273	171	80	0	0	0	0	0	1	0	0	0	2	0	1
ko:K08200	SLC22A3, OCT3; MFS transporter, OCT family, solute carrier family 22 (organic cation transporter), member 3	46	109	49	15	0	0	0	0	0	2	0	0	0	2	0	3
ko:K08202	SLC22A4_5, OCTN; MFS transporter, OCT family, solute carrier family 22 (organic cation transporter), member 4/5	46	111	46	21	0	0	0	0	0	1	0	0	0	2	0	1
ko:K08211	SLC22A15; MFS transporter, OCT family, solute carrier family 22 (organic cation transporter), member 15	24	59	26	3	0	0	0	0	0	2	0	0	0	4	0	4
ko:K08235	E2.4.1.207; xyloglucan:xyloglucosyl transferase [EC:2.4.1.207]	300	730	267	181	2	0	0	1	0	1	0	1	0	2	0	0
ko:K08236	E2.4.1.210; limonoid glucosyltransferase [EC:2.4.1.210]	27	73	11	4	0	0	0	2	0	4	0	1	0	3	0	1
ko:K08248	MDL3; (R)-mandelonitrile lyase [EC:4.1.2.10]	5	34	14	2	2	0	1	0	0	0	0	0	0	2	0	1
ko:K08852	ERN1; serine/threonine-protein kinase/endoribonuclease IRE1 [EC:2.7.11.1 3.1.26.-]	163	477	198	89	1	0	0	0	0	1	0	1	0	2	0	1
ko:K08874	TRRAP; transformation/transcription domain-associated protein	111	422	171	73	2	0	1	0	0	0	0	1	0	2	0	1
ko:K08910	LHCA4; light-harvesting complex I chlorophyll a/b binding protein 4	46	154	231	38	1	0	1	0	0	0	2	0	0	2	0	1
ko:K09286	EREBP; EREBP-like factor	518	1587	873	541	2	0	1	0	1	0	0	0	0	2	0	1
ko:K09509	DNAJB3; DnaJ homolog subfamily B member 3	11	34	10	2	0	0	0	0	0	2	0	1	0	2	0	1
ko:K09587	CYP90B1, DWF4; steroid 22-alpha-hydroxylase [EC:1.14.13.-]	51	155	84	16	1	0	1	0	0	2	0	0	0	3	0	3
ko:K09591	DET2; steroid 5-alpha-reductase [EC:1.3.1.22]	20	37	17	6	0	0	0	0	0	2	0	0	0	2	0	1
ko:K09843	CYP707A; (+)-abscisic acid 8'-hydroxylase [EC:1.14.14.137]	56	146	65	18	1	0	0	0	0	1	0	0	0	3	0	3
ko:K09874	NIP; aquaporin NIP	70	143	57	30	0	0	0	0	0	1	0	1	0	2	0	0
ko:K10246	ELO3; fatty acid elongase 3 [EC:2.3.1.199]	35	44	17	8	0	1	0	1	0	2	0	0	0	2	0	0
ko:K10258	TER, TSC13, CER10; very-long-chain enoyl-CoA reductase [EC:1.3.1.93]	63	102	49	25	0	0	0	1	0	1	0	0	0	2	0	0
ko:K10411	DNAL1; dynein light chain 1, axonemal	50	41	25	8	0	2	0	1	0	4	0	0	0	3	0	3
ko:K10523	SPOP; speckle-type POZ protein	263	540	247	157	0	0	0	0	0	1	0	1	0	2	0	1
ko:K10591	NEDD4, RSP5; E3 ubiquitin-protein ligase NEDD4 [EC:2.3.2.26]	26	46	24	9	0	0	0	0	0	2	0	0	0	2	0	2
ko:K10624	RBBP6; E3 ubiquitin-protein ligase RBBP6 [EC:2.3.2.27]	73	149	67	34	0	0	0	0	0	1	0	1	0	2	0	0
ko:K11251	H2A; histone H2A	257	640	295	173	2	0	0	0	0	0	0	1	0	2	0	0
ko:K11868	CYP71A13; indoleacetaldoxime dehydratase [EC:4.99.1.6]	37	91	44	5	1	0	0	0	0	2	0	1	0	4	0	2
ko:K12116	FKF1; flavin-binding kelch repeat F-box protein 1	17	75	29	16	2	0	1	0	0	0	0	1	0	2	0	1
ko:K12120	PHYA; phytochrome A	55	152	77	29	1	0	0	0	0	0	0	0	0	2	0	2
ko:K12153	CYP79A2; phenylalanine N-monooxygenase [EC:1.14.14.40]	5	19	7	0	0	0	0	0	0	0	0	0	0	2	0	2
ko:K12183	TSG101, STP22, VPS23; ESCRT-I complex subunit TSG101	43	177	99	34	1	0	1	0	0	0	0	0	0	2	0	2
ko:K12343	SRD5A1; 3-oxo-5-alpha-steroid 4-dehydrogenase 1 [EC:1.3.1.22]	55	86	36	13	0	0	0	1	0	2	0	0	0	2	0	3
ko:K12356	UGT72E; coniferyl-alcohol glucosyltransferase [EC:2.4.1.111]	17	33	6	2	0	0	0	1	0	2	0	1	0	2	0	0
ko:K12467	E4.2.3.15; myrcene/ocimene synthase [EC:4.2.3.15]	31	183	21	2	1	0	0	0	0	2	0	1	0	2	0	2
ko:K12742	ispS; isoprene synthase [EC:4.2.3.27]	46	211	24	2	1	0	0	1	0	2	0	1	0	3	0	2
ko:K13032	PH; prunasin beta-glucosidase [EC:3.2.1.118]	42	42	32	7	0	1	0	0	0	2	0	0	0	2	0	2
ko:K13068	BRT1; sinapate 1-glucosyltransferase [EC:2.4.1.120]	27	73	11	4	0	0	0	2	0	4	0	1	0	3	0	1
ko:K13223	BX2, CYP71C4, CYP71C9; indole-2-monooxygenase [EC:1.14.14.153]	119	47	23	2	0	3	0	2	0	3	0	1	0	2	0	1
ko:K13248	PHOSPHO2; pyridoxal phosphate phosphatase PHOSPHO2 [EC:3.1.3.74]	25	152	43	27	2	0	1	0	0	0	0	1	0	2	0	0
ko:K13261	CYP93A1; 3,9-dihydroxypterocarpan 6a-monooxygenase [EC:1.14.14.93]	27	30	6	1	0	2	0	2	0	2	0	1	0	2	0	0
ko:K13289	CTSA, CPY; cathepsin A (carboxypeptidase C) [EC:3.4.16.5]	1	14	3	1	2	0	0	0	0	0	0	0	0	2	0	0
ko:K13435	PTO; serine/threonine-protein kinase Pto	2	39	20	6	2	0	2	0	0	0	0	0	0	2	0	1
ko:K13448	CML; calcium-binding protein CML	508	1243	586	402	2	0	1	0	0	0	0	1	0	2	0	1
ko:K13902	CST6; cystatin-M	79	247	73	42	1	0	0	0	0	0	0	1	0	2	0	0
ko:K13946	AUX1, LAX; auxin influx carrier (AUX1 LAX family)	73	154	57	33	0	0	0	1	0	1	0	1	0	2	0	0
ko:K14043	CPS4; syn-copalyl-diphosphate synthase [EC:5.5.1.14]	28	80	27	7	1	0	0	0	0	2	0	1	0	2	0	1
ko:K14165	K14165; atypical dual specificity phosphatase [EC:3.1.3.16 3.1.3.48]	169	376	201	115	0	0	0	0	0	0	0	0	0	2	0	0
ko:K14206	SLC15A1, PEPT1; solute carrier family 15 (oligopeptide transporter), member 1	85	114	47	30	0	1	0	1	0	1	0	1	0	2	0	0
ko:K14484	IAA; auxin-responsive protein IAA	468	779	317	219	0	1	0	1	0	1	0	1	0	2	0	0
ko:K14487	GH3; auxin responsive GH3 gene family	146	378	202	94	1	0	1	0	0	0	0	0	0	2	0	1
ko:K14488	SAUR; SAUR family protein	209	807	275	189	2	0	1	0	1	0	0	1	0	2	0	0
ko:K14506	JAR1_4_6; jasmonic acid-amino synthetase [EC:6.3.2.52]	45	159	73	37	1	0	1	0	0	0	0	0	0	2	0	0
ko:K14509	ETR, ERS; ethylene receptor [EC:2.7.13.-]	91	226	67	18	2	0	0	1	0	4	0	1	0	4	0	4
ko:K14513	EIN2; ethylene-insensitive protein 2	31	57	44	10	0	0	0	0	0	3	0	0	0	3	0	3
ko:K14674	TGL4; TAG lipase / steryl ester hydrolase / phospholipase A2 / LPA acyltransferase [EC:3.1.1.3 3.1.1.13 3.1.1.4 2.3.1.51]	65	81	40	16	0	1	0	1	0	2	0	0	0	2	0	2
ko:K16222	CDF1; Dof zinc finger protein DOF5.5	38	66	42	13	0	0	0	0	0	2	0	0	0	2	0	2
ko:K16241	HY5; transcription factor HY5	63	93	49	21	0	0	0	1	0	1	0	0	0	2	0	0
ko:K16275	BAH, NLA; E3 ubiquitin-protein ligase BAH [EC:2.3.2.27]	46	109	40	10	0	0	0	0	0	3	0	1	0	3	0	3
ko:K16282	RHA2; E3 ubiquitin-protein ligase RHA2 [EC:2.3.2.27]	49	103	62	20	0	0	0	0	0	1	0	0	0	2	0	2
ko:K16285	XERICO; RING/U-box domain-containing protein [EC:2.3.2.27]	20	56	24	5	0	0	0	0	0	2	0	0	0	3	0	2
ko:K16292	CEP, CYSEP; KDEL-tailed cysteine endopeptidase [EC:3.4.22.-]	50	69	54	9	0	0	0	1	0	2	0	0	0	2	0	2
ko:K16908	CRR1; chloroplast NAD(P)H dehydrogenase [EC:1.6.99.-]	20	44	18	9	1	0	0	0	0	1	0	1	0	2	0	0
ko:K17398	DNMT3A; DNA (cytosine-5)-methyltransferase 3A [EC:2.1.1.37]	50	139	85	37	2	0	1	0	0	0	0	0	0	2	0	1
ko:K17756	FAO3; long-chain-alcohol oxidase [EC:1.1.3.20]	52	226	73	38	1	0	0	0	0	0	0	1	0	2	0	0
ko:K17808	ZIM17, DNLZ, Tim15; mitochondrial protein import protein ZIM17	84	207	128	43	1	0	2	0	0	1	0	0	0	2	0	2
ko:K17987	NBR1; next to BRCA1 gene 1 protein	32	95	53	24	1	0	1	0	0	1	0	0	0	2	0	1
ko:K18108	E4.2.3.111; (-)-alpha-terpineol synthase [EC:4.2.3.111]	31	185	21	2	1	0	0	0	0	2	0	1	0	2	0	2
ko:K18424	ENPP4; ectonucleotide pyrophosphatase/phosphodiesterase family member 4 [EC:3.6.1.29]	38	57	27	13	0	0	0	0	0	2	0	0	0	2	0	1
ko:K18633	MZT1, GIP1, GIP2; mitotic-spindle organizing protein 1	17	33	9	3	0	0	0	0	0	2	0	1	0	2	0	0
ko:K18709	TUT1; speckle targeted PIP5K1A-regulated poly(A) polymerase [EC:2.7.7.19 2.7.7.52]	5	27	10	3	2	0	0	0	0	0	0	0	0	2	0	1
ko:K18819	GOLS; inositol 3-alpha-galactosyltransferase [EC:2.4.1.123]	38	103	26	19	1	0	0	1	0	1	0	1	0	2	0	1
ko:K18858	CHAT; (Z)-3-hexen-1-ol acetyltransferase [EC:2.3.1.195]	29	137	43	15	1	0	0	0	0	0	0	1	0	2	0	1
ko:K19040	ATL76S; E3 ubiquitin-protein ligase ATL10/75/76/77/78 [EC:2.3.2.27]	59	94	32	17	0	0	0	1	0	2	0	1	0	2	0	0
ko:K19041	RNF38_44; E3 ubiquitin-protein ligase RNF38/44 [EC:2.3.2.27]	465	779	414	257	0	1	0	1	0	2	0	0	0	2	0	1
ko:K19613	SHOC2, SUR8; leucine-rich repeat protein SHOC2	668	984	787	191	0	1	1	0	0	1	2	0	0	2	0	1
ko:K19861	BEBT, AMAT; benzyl alcohol O-benzoyltransferase [EC:2.3.1.196 2.3.1.232]	58	182	65	34	1	0	0	0	0	0	0	1	0	2	0	0
ko:K19968	TPS03; (E)-beta-ocimene synthase [EC:4.2.3.106]	31	182	21	2	1	0	0	0	0	2	0	1	0	2	0	2
ko:K20547	CHIB; basic endochitinase B [EC:3.2.1.14]	41	106	49	7	1	0	0	0	0	2	0	0	0	4	0	4
ko:K20666	CYP714B; gibberellin 13-oxidase [EC:1.14.-.-]	1	22	12	2	2	0	2	0	0	0	0	0	0	2	0	2
ko:K20726	TMEM222; transmembrane protein 222	49	53	34	13	0	2	0	1	0	2	0	0	0	2	0	2
ko:K20790	NME5; nucleoside diphosphate kinase homolog 5	20	37	17	6	0	0	0	0	0	2	0	0	0	2	0	1
ko:K20792	NAA15_16; N-alpha-acetyltransferase 15/16, NatA auxiliary subunit	40	356	94	46	1	0	1	0	1	0	0	1	0	2	0	1
ko:K21232	MOCS2A, CNXG; molybdopterin synthase sulfur carrier subunit	20	39	20	6	0	0	0	0	0	2	0	0	0	2	0	1
ko:K21286	NTAQ1; protein N-terminal glutamine amidohydrolase [EC:3.5.1.122]	24	44	14	7	0	0	0	1	0	2	0	1	0	2	0	0
ko:K21568	PLR; pinoresinol/lariciresinol reductase [EC:1.23.1.1 1.23.1.2 1.23.1.3 1.23.1.4]	36	104	38	24	1	0	0	0	0	0	0	1	0	2	0	0
ko:K21625	DMTF1, DMP1; cyclin-D-binding Myb-like transcription factor 1	20	84	29	13	1	0	0	0	0	1	0	1	0	2	0	1
ko:K21805	METTL21C; protein N-lysine methyltransferase METTL21C [EC:2.1.1.-]	46	81	33	11	0	0	0	1	0	2	0	0	0	2	0	2
ko:K21866	POLLUX, DMI1, CASTOR; ion channel POLLUX/CASTOR	59	73	26	14	0	1	0	1	0	1	0	1	0	2	0	0
ko:K21893	NGB; neuroglobin	18	62	18	13	2	0	1	0	0	0	0	1	0	2	0	0
ko:K22038	LRRC8; volume-regulated anion channel	50	89	60	15	0	0	0	0	0	1	0	0	0	2	0	2
ko:K22267	STBD1; starch-binding domain-containing protein 1	44	52	24	3	0	1	0	1	0	4	0	0	0	4	0	4
ko:K22285	OSBPL8, ORP8; oxysterol-binding protein-related protein 8	59	66	17	14	0	1	0	2	0	3	0	1	0	2	0	0
ko:K22418	HSD1; 11beta/17beta-hydroxysteroid dehydrogenase [EC:1.1.1.146 1.1.1.-]	3	19	14	0	0	0	1	0	0	0	0	0	0	3	0	2

### Sheet: 59 (ES)∖(EM) dep
KO	Term	Gene count				The number of statistical tests (hypergbin, phyloglmbin, hypergcn and phyloglmcn) showing a significant difference(P value < 0.05) among different life-forms*
						Terrestrail vs. Emergent		Terrestrial vs. Submersed		Terrestrail vs. Marine		Emergent vs. Submersed		Emergent vs. Marine		Submersed vs. Marine
		Terrestrail	Emergent	Submersed	Marine	Enrichment	Depletion	Enrichment	Depletion	Enrichment	Depletion	Enrichment	Depletion	Enrichment	Depletion	Enrichment	Depletion
ko:K00499	CMO; choline monooxygenase [EC:1.14.15.7]	24	42	9	19	0	0	0	2	0	0	0	3	0	0	3	0
ko:K00783	rlmH; 23S rRNA (pseudouridine1915-N3)-methyltransferase [EC:2.1.1.177]	18	41	9	19	0	0	0	2	0	0	0	2	0	0	1	0
ko:K01601	rbcL, cbbL; ribulose-bisphosphate carboxylase large chain [EC:4.1.1.39]	2	20	3	3	2	0	0	0	0	0	0	2	0	1	0	0
ko:K01946	ACACB; acetyl-CoA carboxylase / biotin carboxylase 2 [EC:6.4.1.2 6.3.4.14 2.1.3.15]	29	46	10	16	0	0	0	2	0	0	0	2	0	0	1	0
ko:K02153	ATPeV0E, ATP6H; V-type H+-transporting ATPase subunit e	10	17	3	4	0	0	0	2	0	0	0	2	0	0	0	0
ko:K02262	COX3; cytochrome c oxidase subunit 3	2	27	4	8	2	0	0	0	1	0	0	2	0	0	0	0
ko:K02295	CRY; cryptochrome	24	48	8	12	0	0	0	2	0	0	0	2	0	1	0	0
ko:K02603	ORC1; origin recognition complex subunit 1	20	30	5	22	0	0	0	2	0	0	0	2	2	0	2	0
ko:K02607	ORC5; origin recognition complex subunit 5	24	41	11	10	0	0	0	2	0	1	0	2	0	0	0	0
ko:K02689	psaA; photosystem I P700 chlorophyll a apoprotein A1	1	10	0	1	0	0	0	0	0	0	0	2	0	0	0	0
ko:K02979	RP-S28e, RPS28; small subunit ribosomal protein S28e	8	35	1	6	1	0	0	1	0	0	0	2	0	1	1	0
ko:K03353	APC6, CDC16; anaphase-promoting complex subunit 6	24	47	15	22	0	0	0	1	0	0	0	2	0	0	1	0
ko:K03426	E3.6.1.22, NUDT12, nudC; NAD+ diphosphatase [EC:3.6.1.22]	43	46	15	15	0	1	0	2	0	1	0	2	0	0	0	0
ko:K03858	PIGH, GPI15; phosphatidylinositol N-acetylglucosaminyltransferase subunit H	22	43	13	10	0	0	0	0	0	0	0	2	0	1	0	0
ko:K05288	PIGO; GPI ethanolamine phosphate transferase 3 subunit O [EC:2.7.-.-]	38	79	21	32	0	0	0	1	0	0	0	2	0	0	1	0
ko:K05396	dcyD; D-cysteine desulfhydrase [EC:4.4.1.15]	45	80	16	29	0	0	0	2	0	0	0	2	0	0	1	0
ko:K05642	ABCA2; ATP-binding cassette, subfamily A (ABC1), member 2	31	76	16	26	0	0	0	2	0	0	0	3	0	0	3	0
ko:K05645	ABCA7; ATP-binding cassette, subfamily A (ABC1), member 7	31	76	16	26	0	0	0	2	0	0	0	3	0	0	3	0
ko:K05928	E2.1.1.95; tocopherol O-methyltransferase [EC:2.1.1.95]	62	55	16	22	0	1	0	2	0	1	0	2	0	0	1	0
ko:K06950	K06950; uncharacterized protein	20	43	12	10	0	0	0	0	0	1	0	2	0	1	0	0
ko:K07071	K07071; uncharacterized protein	21	38	12	10	0	0	0	1	0	2	0	2	0	1	0	0
ko:K07560	dtd, DTD; D-aminoacyl-tRNA deacylase [EC:3.1.1.96]	21	34	10	14	0	0	0	2	0	0	0	2	0	0	1	0
ko:K08736	MSH3; DNA mismatch repair protein MSH3	27	64	15	27	0	0	0	1	0	0	0	2	0	0	2	0
ko:K09755	CYP84A, F5H; ferulate-5-hydroxylase [EC:1.14.-.-]	37	68	24	19	0	0	0	1	0	0	0	2	0	1	0	0
ko:K10606	FANCL, PHF9; E3 ubiquitin-protein ligase FANCL [EC:2.3.2.27]	20	35	8	14	0	0	0	2	0	0	0	2	0	0	1	0
ko:K10879	XRCC2; DNA-repair protein XRCC2	21	37	10	12	0	0	0	2	0	0	0	2	0	0	0	0
ko:K10896	FANCM; fanconi anemia group M protein	39	65	12	22	0	0	0	2	0	1	0	2	0	0	1	0
ko:K11273	DDX11, CHL1, CTF1; chromosome transmission fidelity protein 1 [EC:3.6.4.13]	14	43	5	14	0	0	0	1	0	0	0	2	0	0	1	0
ko:K11511	APITD1, CENPS, MHF1; centromere protein S	20	34	8	12	0	0	0	2	0	0	0	2	0	0	0	0
ko:K11820	UGT74B1; N-hydroxythioamide S-beta-glucosyltransferase [EC:2.4.1.195]	30	17	1	6	0	3	0	2	0	1	0	3	0	0	1	0
ko:K12462	ARHGDI, RHOGDI; Rho GDP-dissociation inhibitor	70	93	25	41	0	1	0	2	0	0	0	2	0	0	1	0
ko:K13067	ATTSM1; putative caffeoyl-CoA 3-O-methyltransferase [EC:2.1.1.-]	46	16	0	2	0	4	0	4	0	4	0	2	0	0	0	0
ko:K13081	LAR; leucoanthocyanidin reductase [EC:1.17.1.3]	14	8	0	3	0	2	0	2	0	2	0	2	0	0	0	0
ko:K13140	INTS3; integrator complex subunit 3	29	71	19	18	0	0	0	0	0	0	0	2	0	0	0	0
ko:K13262	7-IOMT; isoflavone-7-O-methyltransferase [EC:2.1.1.150]	31	44	9	6	0	1	0	2	0	2	0	2	0	1	0	0
ko:K13496	UGT73C; UDP-glucosyltransferase 73C [EC:2.4.1.-]	204	504	140	97	1	0	0	1	0	1	0	2	0	1	0	0
ko:K13691	SGT1; pathogen-inducible salicylic acid glucosyltransferase [EC:2.4.1.-]	68	46	7	13	0	2	0	2	0	2	0	2	0	0	1	0
ko:K14405	FIP1L1, FIP1; pre-mRNA 3'-end-processing factor FIP1	19	35	5	9	0	0	0	2	0	1	0	2	0	1	0	0
ko:K14610	SLC19A2_3, THTR; solute carrier family 19 (thiamine transporter), member 2/3	25	13	0	3	0	2	0	4	0	3	0	2	0	0	0	0
ko:K14638	SLC15A3_4, PHT; solute carrier family 15 (peptide/histidine transporter), member 3/4	754	1531	507	335	0	0	0	1	0	2	0	2	0	1	0	0
ko:K14771	NOC4, UTP19; U3 small nucleolar RNA-associated protein 19	42	83	28	28	0	0	0	2	0	0	0	2	0	0	0	0
ko:K14994	SLC38A7_8; solute carrier family 38 (sodium-coupled neutral amino acid transporter), member 7/8	28	84	15	23	1	0	0	2	0	1	0	2	0	1	1	0
ko:K16166	PAP1, MYB75; transcription factor MYB75	8	50	6	15	2	0	0	0	1	0	0	2	0	0	1	0
ko:K16914	RIOX1, NO66; bifunctional lysine-specific demethylase and histidyl-hydroxylase NO66 [EC:1.14.11.- 1.14.11.27]	33	53	13	21	0	0	0	3	0	0	0	2	0	0	2	0
ko:K18164	NDUFAF7; NADH dehydrogenase [ubiquinone] 1 alpha subcomplex assembly factor 7	22	51	18	16	0	0	0	0	0	0	0	2	0	0	0	0
ko:K18693	DPP1, DPPL, PLPP4_5; diacylglycerol diphosphate phosphatase / phosphatidate phosphatase [EC:3.1.3.81 3.1.3.4]	44	141	41	37	1	0	0	0	0	0	0	2	0	1	0	0
ko:K18980	EO, FaQR; 2-methylene-furan-3-one reductase [EC:1.3.1.105]	23	87	31	30	1	0	0	0	1	0	0	2	0	0	0	0
ko:K19022	AP5B1; AP-5 complex subunit beta-1	34	61	14	22	0	0	0	3	0	0	0	3	0	0	3	0
ko:K19023	AP5M1, MUDENG; AP-5 complex subunit mu-1	24	51	10	18	0	0	0	3	0	0	0	2	0	0	3	0
ko:K19025	AP5Z1, SPG48; AP-5 complex subunit zeta-1	27	38	8	14	0	0	0	3	0	0	0	3	0	0	2	0
ko:K19307	BMT5; 25S rRNA (uracil2634-N3)-methyltransferase [EC:2.1.1.313]	16	18	3	3	0	0	0	1	0	2	0	2	0	0	0	0
ko:K19373	DNAJC28; DnaJ homolog subfamily C member 28	21	42	11	11	0	0	0	2	0	1	0	2	0	1	0	0
ko:K19466	DDX59; ATP-dependent RNA helicase DDX59 [EC:3.6.4.13]	28	45	9	13	0	0	0	2	0	1	0	3	0	1	0	0
ko:K20285	RABEPK; Rab9 effector protein with kelch motifs	101	202	79	74	0	0	0	1	0	0	0	2	0	0	1	0
ko:K20506	TCEA; tuliposide A-converting enzyme [EC:4.2.99.22]	26	30	2	6	0	2	0	2	0	2	0	2	0	0	0	0
ko:K20826	RPAP1; RNA polymerase II-associated protein 1	46	76	24	23	0	0	0	2	0	0	0	2	0	0	0	0
ko:K21198	NAPG, SNAPG; gamma-soluble NSF attachment protein	21	36	7	10	0	0	0	2	0	1	0	2	0	1	0	0
ko:K21311	N4OMT; norbelladine O-methyltransferase [EC:2.1.1.336]	46	16	3	2	0	4	0	3	0	4	0	2	0	0	0	0
ko:K21760	RIOX2, MINA; bifunctional lysine-specific demethylase and histidyl-hydroxylase MINA [EC:1.14.11.-]	33	53	11	21	0	0	0	3	0	0	0	2	0	0	2	0
