## Supplementary Tables S9 for "Phylogenomic analyses of Alismatales shed light into adaptations to aquatic environments": Table S9f. KO_dep1.xlsx

### Sheet: 127 SM depletion
KO	Term	Gene count				The number of statistical tests (hypergbin, phyloglmbin, hypergcn and phyloglmcn) showing a significant difference(P value < 0.05) among different life-forms*												n=127
						Terrestrail vs. Emergent		Terrestrial vs. Submersed		Terrestrail vs. Marine		Emergent vs. Submersed		Emergent vs. Marine		Submersed vs. Marine
		Terrestrail	Emergent	Submersed	Marine	Enrichment	Depletion	Enrichment	Depletion	Enrichment	Depletion	Enrichment	Depletion	Enrichment	Depletion	Enrichment	Depletion
ko:K00002	AKR1A1, adh; alcohol dehydrogenase (NADP+) [EC:1.1.1.2]	86	197	112	56	0	0	0	0	0	0	0	0	0	1	0	2
ko:K00166	BCKDHA, bkdA1; 2-oxoisovalerate dehydrogenase E1 component alpha subunit [EC:1.2.4.4]	23	61	43	14	0	0	1	0	0	0	0	0	0	2	0	2
ko:K00430	E1.11.1.7; peroxidase [EC:1.11.1.7]	539	1672	749	422	2	0	2	0	0	0	0	1	0	2	0	2
ko:K00656	E2.3.1.54, pflD; formate C-acetyltransferase [EC:2.3.1.54]	0	2	16	0	0	0	2	0	NA	NA	2	0	0	0	0	2
ko:K00688	PYG, glgP; glycogen phosphorylase [EC:2.4.1.1]	72	129	120	38	0	0	2	0	0	0	1	0	0	1	0	2
ko:K00703	glgA; starch synthase [EC:2.4.1.21]	114	271	265	123	1	0	1	0	1	0	2	0	0	0	0	2
ko:K01000	mraY; phospho-N-acetylmuramoyl-pentapeptide-transferase [EC:2.7.8.13]	28	39	31	9	0	0	0	0	0	2	0	0	0	1	0	2
ko:K01087	otsB; trehalose 6-phosphate phosphatase [EC:3.1.3.12]	81	226	153	78	2	0	2	0	1	0	0	0	0	0	0	2
ko:K01113	phoD; alkaline phosphatase D [EC:3.1.3.1]	16	45	18	10	1	0	0	0	0	0	0	0	0	2	0	2
ko:K01183	E3.2.1.14; chitinase [EC:3.2.1.14]	229	341	137	59	0	1	0	1	0	1	0	1	0	2	0	2
ko:K01231	MAN2; alpha-mannosidase II [EC:3.2.1.114]	27	53	47	16	0	0	1	0	0	0	1	0	0	0	0	2
ko:K01254	LTA4H; leukotriene-A4 hydrolase [EC:3.3.2.6]	30	45	31	8	0	0	0	0	0	2	0	0	0	2	0	3
ko:K01638	aceB, glcB; malate synthase [EC:2.3.3.9]	8	58	34	10	3	0	2	0	0	0	0	0	0	2	0	2
ko:K01652	E2.2.1.6L, ilvB, ilvG, ilvI; acetolactate synthase I/II/III large subunit [EC:2.2.1.6]	58	108	129	53	0	0	2	0	0	0	2	0	0	0	0	2
ko:K01761	E4.4.1.11; methionine-gamma-lyase [EC:4.4.1.11]	22	48	26	8	0	0	0	0	0	1	0	0	0	2	0	2
ko:K01887	RARS, argS; arginyl-tRNA synthetase [EC:6.1.1.19]	46	93	61	19	0	0	0	0	0	1	0	0	0	1	0	2
ko:K02069	STAR2, fetB; UDP-glucose/iron transport system permease protein	21	40	21	4	0	0	0	0	0	2	0	0	0	4	0	4
ko:K02261	COX2; cytochrome c oxidase subunit 2	7	7	22	0	0	0	1	0	0	2	1	0	0	0	0	2
ko:K02605	ORC3; origin recognition complex subunit 3	20	41	25	7	0	0	0	0	0	0	0	0	0	1	0	2
ko:K02695	psaH; photosystem I subunit VI	28	71	79	33	0	0	1	0	1	1	1	0	0	1	0	2
ko:K02716	psbO; photosystem II oxygen-evolving enhancer protein 1	32	99	123	38	1	0	1	0	1	0	1	0	0	0	0	2
ko:K02721	psbW; photosystem II PsbW protein	35	102	93	27	2	0	1	0	0	0	1	0	0	1	0	2
ko:K02723	psbY; photosystem II PsbY protein	32	54	66	21	0	0	2	0	0	0	1	0	0	0	0	2
ko:K02896	RP-L24e, RPL24; large subunit ribosomal protein L24e	91	151	148	65	0	0	2	0	0	0	2	0	0	0	0	2
ko:K02930	RP-L4e, RPL4; large subunit ribosomal protein L4e	49	162	216	78	2	0	1	0	1	0	2	0	0	0	0	2
ko:K02955	RP-S14e, RPS14; small subunit ribosomal protein S14e	60	118	108	43	0	0	1	0	0	0	1	0	0	0	0	2
ko:K02992	RP-S7, MRPS7, rpsG; small subunit ribosomal protein S7	5	6	19	1	0	0	2	0	0	0	3	0	0	0	0	4
ko:K02997	RP-S9e, RPS9; small subunit ribosomal protein S9e	64	134	127	49	1	0	1	0	0	0	1	0	0	0	0	2
ko:K03093	sigI; RNA polymerase sigma factor	45	88	50	21	0	0	0	0	0	0	0	0	0	2	0	2
ko:K03190	ureD, ureH; urease accessory protein	28	45	33	14	0	0	0	0	0	1	0	0	0	0	0	2
ko:K03234	EEF2; elongation factor 2	98	125	145	57	0	1	1	0	0	0	1	0	0	0	0	2
ko:K03541	psbR; photosystem II 10kDa protein	26	137	128	36	2	0	1	0	1	0	1	0	0	1	0	2
ko:K03689	petN; cytochrome b6-f complex subunit 8	0	3	16	0	0	0	2	0	NA	NA	2	0	0	0	0	2
ko:K03695	clpB; ATP-dependent Clp protease ATP-binding subunit ClpB	224	333	201	86	0	1	0	1	0	1	0	0	0	1	0	2
ko:K04121	E4.2.3.19; ent-kaurene synthase [EC:4.2.3.19]	57	122	85	28	0	0	1	0	0	0	0	0	0	2	0	2
ko:K04420	MAP3K2, MEKK2; mitogen-activated protein kinase kinase kinase 2 [EC:2.7.11.25]	47	90	70	32	0	0	0	0	0	0	1	0	0	0	0	2
ko:K04506	SIAH1; E3 ubiquitin-protein ligase SIAH1 [EC:2.3.2.27]	175	458	251	123	1	0	2	0	0	0	0	0	0	1	0	2
ko:K04730	IRAK1; interleukin-1 receptor-associated kinase 1 [EC:2.7.11.1]	436	962	569	335	1	0	2	0	0	0	1	0	0	0	0	2
ko:K06682	TEM1; Gtp-binding protein of the ras superfamily involved in termination of M-phase	27	68	44	15	0	0	1	0	0	0	0	0	0	2	0	3
ko:K06901	pbuG, azgA, ghxP, ghxQ, adeQ; adenine/guanine/hypoxanthine permease	33	69	46	12	0	0	0	0	0	1	0	0	0	2	0	2
ko:K06910	PEBP, TFS1; phosphatidylethanolamine-binding protein	1	12	6	0	2	0	1	0	0	0	0	0	0	2	0	2
ko:K06911	PIR; quercetin 2,3-dioxygenase [EC:1.13.11.24]	47	87	54	20	1	0	0	0	0	2	0	0	0	2	0	2
ko:K07192	FLOT; flotillin	21	63	40	15	1	0	2	0	0	0	1	0	0	0	0	2
ko:K07385	TPS-Cin; 1,8-cineole synthase [EC:4.2.3.108]	45	200	22	2	1	0	0	1	0	3	0	1	0	3	0	2
ko:K07410	CYP1B1; cytochrome P450 family 1 subfamily B1 [EC:1.14.14.1]	143	98	40	3	0	2	0	2	0	3	0	1	0	3	0	2
ko:K07556	ATPeAF2, ATPAF2, ATP12; ATP synthase mitochondrial F1 complex assembly factor 2	22	44	27	12	0	0	0	0	0	0	0	0	0	0	0	2
ko:K08200	SLC22A3, OCT3; MFS transporter, OCT family, solute carrier family 22 (organic cation transporter), member 3	46	109	49	15	0	0	0	0	0	2	0	0	0	2	0	3
ko:K08211	SLC22A15; MFS transporter, OCT family, solute carrier family 22 (organic cation transporter), member 15	24	59	26	3	0	0	0	0	0	2	0	0	0	4	0	4
ko:K08287	E2.7.12.1; dual-specificity kinase [EC:2.7.12.1]	143	226	139	71	0	0	0	0	0	1	0	0	0	0	0	2
ko:K08492	STX18; syntaxin 18	29	58	40	16	0	0	0	0	0	0	0	0	0	0	0	2
ko:K08738	CYC; cytochrome c	47	106	95	43	0	0	1	0	0	0	2	0	0	0	0	2
ko:K08867	WNK, PRKWNK; WNK lysine deficient protein kinase [EC:2.7.11.1]	179	299	224	103	0	0	0	0	0	1	1	0	0	0	0	2
ko:K08905	psaG; photosystem I subunit V	20	54	79	27	0	0	1	0	1	0	1	0	0	0	0	2
ko:K08908	LHCA2; light-harvesting complex I chlorophyll a/b binding protein 2	65	214	155	56	2	0	1	0	0	0	1	0	0	1	0	2
ko:K08909	LHCA3; light-harvesting complex I chlorophyll a/b binding protein 3	27	107	114	38	1	0	1	0	1	0	1	0	0	1	0	3
ko:K09414	HSF1; heat shock transcription factor 1	93	136	105	48	0	1	0	0	0	1	1	0	0	0	0	2
ko:K09419	HSFF; heat shock transcription factor, other eukaryote	369	507	290	148	0	1	0	1	0	2	0	0	0	1	0	2
ko:K09488	TRAP1, HSP75; TNF receptor-associated protein 1	0	16	54	7	2	0	2	0	1	0	2	0	0	0	0	2
ko:K09587	CYP90B1, DWF4; steroid 22-alpha-hydroxylase [EC:1.14.13.-]	51	155	84	16	1	0	1	0	0	2	0	0	0	3	0	3
ko:K09756	SCPL19, SNG2; serine carboxypeptidase-like 19 [EC:3.4.16.- 2.3.1.91]	74	136	22	6	0	0	0	2	0	4	0	2	0	3	0	2
ko:K09843	CYP707A; (+)-abscisic acid 8'-hydroxylase [EC:1.14.14.137]	56	146	65	18	1	0	0	0	0	1	0	0	0	3	0	3
ko:K10147	PPM1D, WIP1; protein phosphatase 1D [EC:3.1.3.16]	23	49	43	17	0	0	1	0	0	0	1	0	0	0	0	2
ko:K10411	DNAL1; dynein light chain 1, axonemal	50	41	25	8	0	2	0	1	0	4	0	0	0	3	0	3
ko:K10591	NEDD4, RSP5; E3 ubiquitin-protein ligase NEDD4 [EC:2.3.2.26]	26	46	24	9	0	0	0	0	0	2	0	0	0	2	0	2
ko:K10712	ADO; cysteamine dioxygenase [EC:1.13.11.19]	118	260	153	80	1	0	1	0	0	0	0	0	0	1	0	2
ko:K10845	TTDA, GTF2H5, TFB5; TFIIH basal transcription factor complex TTD-A subunit	1	21	17	4	2	0	2	0	0	0	0	0	0	1	0	2
ko:K11101	PTCH2; patched 2	0	7	34	3	1	0	2	0	0	0	2	0	0	0	0	2
ko:K11789	DCAF1, VPRBP; DDB1- and CUL4-associated factor 1 [EC:2.7.11.1]	39	67	71	18	0	0	1	0	0	0	1	0	0	0	0	2
ko:K11868	CYP71A13; indoleacetaldoxime dehydratase [EC:4.99.1.6]	37	91	44	5	1	0	0	0	0	2	0	1	0	4	0	2
ko:K12120	PHYA; phytochrome A	55	152	77	29	1	0	0	0	0	0	0	0	0	2	0	2
ko:K12153	CYP79A2; phenylalanine N-monooxygenase [EC:1.14.14.40]	5	19	7	0	0	0	0	0	0	0	0	0	0	2	0	2
ko:K12183	TSG101, STP22, VPS23; ESCRT-I complex subunit TSG101	43	177	99	34	1	0	1	0	0	0	0	0	0	2	0	2
ko:K12185	VPS37; ESCRT-I complex subunit VPS37	47	86	57	24	0	0	0	0	0	0	0	0	0	0	0	2
ko:K12343	SRD5A1; 3-oxo-5-alpha-steroid 4-dehydrogenase 1 [EC:1.3.1.22]	55	86	36	13	0	0	0	1	0	2	0	0	0	2	0	3
ko:K12391	AP1G1; AP-1 complex subunit gamma-1	74	106	81	32	0	1	0	0	0	1	1	0	0	0	0	2
ko:K12467	E4.2.3.15; myrcene/ocimene synthase [EC:4.2.3.15]	31	183	21	2	1	0	0	0	0	2	0	1	0	2	0	2
ko:K12472	EPS15; epidermal growth factor receptor substrate 15	94	164	136	66	0	0	2	0	0	0	1	0	0	0	0	2
ko:K12742	ispS; isoprene synthase [EC:4.2.3.27]	46	211	24	2	1	0	0	1	0	2	0	1	0	3	0	2
ko:K12897	TRA2; transformer-2 protein	126	184	110	50	0	1	0	0	0	2	0	0	0	1	0	2
ko:K13032	PH; prunasin beta-glucosidase [EC:3.2.1.118]	42	42	32	7	0	1	0	0	0	2	0	0	0	2	0	2
ko:K13070	MAS; momilactone-A synthase [EC:1.1.1.295]	16	12	11	1	0	2	0	0	0	3	0	0	0	0	0	2
ko:K13199	SERBP1; plasminogen activator inhibitor 1 RNA-binding protein	104	179	156	69	0	0	1	0	0	0	1	0	0	0	0	2
ko:K13423	WRKY25; WRKY transcription factor 25	51	118	90	33	0	0	1	0	0	0	1	0	0	0	0	2
ko:K13424	WRKY33; WRKY transcription factor 33	103	186	138	53	0	0	0	0	0	1	1	0	0	1	0	2
ko:K13464	JAZ; jasmonate ZIM domain-containing protein	224	345	269	134	0	1	1	0	0	1	1	0	0	0	0	2
ko:K13993	HSP20; HSP20 family protein	387	733	290	134	0	0	0	1	0	2	0	1	0	1	0	2
ko:K14432	ABF; ABA responsive element binding factor	167	283	175	93	0	0	0	0	0	1	0	0	0	0	0	2
ko:K14457	MOGAT2, MGAT2; 2-acylglycerol O-acyltransferase 2 [EC:2.3.1.22]	48	91	51	21	0	0	0	0	0	1	0	0	0	1	0	2
ko:K14509	ETR, ERS; ethylene receptor [EC:2.7.13.-]	91	226	67	18	2	0	0	1	0	4	0	1	0	4	0	4
ko:K14513	EIN2; ethylene-insensitive protein 2	31	57	44	10	0	0	0	0	0	3	0	0	0	3	0	3
ko:K14514	EIN3; ethylene-insensitive protein 3	91	233	161	70	1	0	1	0	0	0	0	0	0	1	0	2
ko:K14674	TGL4; TAG lipase / steryl ester hydrolase / phospholipase A2 / LPA acyltransferase [EC:3.1.1.3 3.1.1.13 3.1.1.4 2.3.1.51]	65	81	40	16	0	1	0	1	0	2	0	0	0	2	0	2
ko:K15188	CCNT; cyclin T	87	184	148	66	0	0	2	0	0	0	1	0	0	0	0	2
ko:K15730	PTGES3; cytosolic prostaglandin-E synthase [EC:5.3.99.3]	54	132	106	50	1	0	1	0	0	0	1	0	0	0	0	2
ko:K16189	PIF4; phytochrome-interacting factor 4	82	152	110	50	0	0	0	0	0	0	1	0	0	0	0	2
ko:K16222	CDF1; Dof zinc finger protein DOF5.5	38	66	42	13	0	0	0	0	0	2	0	0	0	2	0	2
ko:K16224	FRK1; senescence-induced receptor-like serine/threonine-protein kinase	4	24	26	3	1	0	2	0	0	0	2	0	0	0	0	3
ko:K16275	BAH, NLA; E3 ubiquitin-protein ligase BAH [EC:2.3.2.27]	46	109	40	10	0	0	0	0	0	3	0	1	0	3	0	3
ko:K16282	RHA2; E3 ubiquitin-protein ligase RHA2 [EC:2.3.2.27]	49	103	62	20	0	0	0	0	0	1	0	0	0	2	0	2
ko:K16285	XERICO; RING/U-box domain-containing protein [EC:2.3.2.27]	20	56	24	5	0	0	0	0	0	2	0	0	0	3	0	2
ko:K16292	CEP, CYSEP; KDEL-tailed cysteine endopeptidase [EC:3.4.22.-]	50	69	54	9	0	0	0	1	0	2	0	0	0	2	0	2
ko:K17080	PHB1; prohibitin 1	22	61	54	20	0	0	2	0	0	0	2	0	0	0	0	2
ko:K17435	MRPL54; large subunit ribosomal protein L54	21	45	36	11	0	0	0	0	0	0	0	0	0	0	0	3
ko:K17553	PPP1R11; protein phosphatase 1 regulatory subunit 11	23	42	43	17	0	0	1	0	0	0	1	0	0	0	0	2
ko:K17573	LKAP, MARF1; meiosis arrest female protein 1	26	55	59	17	0	0	1	0	0	1	1	0	0	1	0	3
ko:K17808	ZIM17, DNLZ, Tim15; mitochondrial protein import protein ZIM17	84	207	128	43	1	0	2	0	0	1	0	0	0	2	0	2
ko:K18108	E4.2.3.111; (-)-alpha-terpineol synthase [EC:4.2.3.111]	31	185	21	2	1	0	0	0	0	2	0	1	0	2	0	2
ko:K18726	FAF2, UBXD8; FAS-associated factor 2	76	125	99	41	0	0	0	0	0	0	1	0	0	0	0	2
ko:K18857	ADH1; alcohol dehydrogenase class-P [EC:1.1.1.1]	46	172	80	32	1	0	1	0	0	0	0	0	0	1	0	2
ko:K19038	ATL41; E3 ubiquitin-protein ligase ATL41 [EC:2.3.2.27]	11	55	66	16	2	0	3	0	0	0	1	0	0	0	0	3
ko:K19042	BOI; E3 ubiquitin-protein ligase BOI and related proteins [EC:2.3.2.27]	185	522	228	110	1	0	0	0	0	1	0	1	0	1	0	2
ko:K19073	DVR; divinyl chlorophyllide a 8-vinyl-reductase [EC:1.3.1.75]	25	39	26	9	0	0	0	0	0	2	0	0	0	1	0	2
ko:K19968	TPS03; (E)-beta-ocimene synthase [EC:4.2.3.106]	31	182	21	2	1	0	0	0	0	2	0	1	0	2	0	2
ko:K20093	ERCC6L, PICH; DNA excision repair protein ERCC-6-like [EC:3.6.4.12]	118	272	178	59	1	0	1	0	0	1	0	0	0	1	0	2
ko:K20352	TMED10, ERV25; p24 family protein delta-1	69	137	115	58	0	0	2	0	0	0	1	0	0	0	0	2
ko:K20547	CHIB; basic endochitinase B [EC:3.2.1.14]	41	106	49	7	1	0	0	0	0	2	0	0	0	4	0	4
ko:K20624	CYP94C1; 12-hydroxyjasmonoyl-L-amino acid 12-hydroxylase / fatty acid hydroxylase [EC:1.14.14.49]	39	92	65	25	0	0	2	0	0	0	0	0	0	0	0	2
ko:K20666	CYP714B; gibberellin 13-oxidase [EC:1.14.-.-]	1	22	12	2	2	0	2	0	0	0	0	0	0	2	0	2
ko:K20726	TMEM222; transmembrane protein 222	49	53	34	13	0	2	0	1	0	2	0	0	0	2	0	2
ko:K20781	SGT1; peptidyl serine alpha-galactosyltransferase [EC:2.4.1.-]	23	59	44	17	0	0	1	0	0	0	0	0	0	1	0	2
ko:K21805	METTL21C; protein N-lysine methyltransferase METTL21C [EC:2.1.1.-]	46	81	33	11	0	0	0	1	0	2	0	0	0	2	0	2
ko:K21925	TPS3; (-)-camphene/tricyclene/(4S)-limonene/myrcene synthase [EC:4.2.3.117 4.2.3.105 4.2.3.16 4.2.3.15]	31	181	19	2	1	0	0	1	0	2	0	2	0	2	0	2
ko:K22013	SGR, SGRL; magnesium dechelatase [EC:4.99.1.10]	35	98	74	31	2	0	2	0	0	0	1	0	0	0	0	2
ko:K22038	LRRC8; volume-regulated anion channel	50	89	60	15	0	0	0	0	0	1	0	0	0	2	0	2
ko:K22267	STBD1; starch-binding domain-containing protein 1	44	52	24	3	0	1	0	1	0	4	0	0	0	4	0	4
ko:K22418	HSD1; 11beta/17beta-hydroxysteroid dehydrogenase [EC:1.1.1.146 1.1.1.-]	3	19	14	0	0	0	1	0	0	0	0	0	0	3	0	2
ko:K22499	ARMC5; armadillo repeat-containing protein 5	46	77	56	23	0	0	0	0	0	0	0	0	0	0	0	2
The terms discussed in main text were highlighted in yellow
